# Grass wars: how native and non-indigenous *Sporobolus* battle heatwaves in salt marshes

**DOI:** 10.64898/2026.05.29.728445

**Authors:** Filippo Drigo, Pietro Antolini, Riccardo Trentin, Chiara Stefanelli, Davide Colaianni, Davide De Battisti, Chiara Frasson, Laura Airoldi, Gabriele Sales, Isabella Moro, Cristiano De Pittà

## Abstract

Heatwaves are increasing in frequency and intensity and may alter competitive interactions between native and non-indigenous plant species.
We compared the responses of the native *Sporobolus maritimus* and the non-indigenous *Sporobolus anglicus* to a simulated 5-day heatwave using an integrative approach combining morphological, physiological, biochemical, transcriptomic, and metabolomic analyses.
*S. maritimus* showed reduced survival, greater physiological damage, and no recovery, indicating high sensitivity to heat stress. Conversely, *S. anglicus* exhibited a rapid and coordinated response, limited damage to the photosynthetic apparatus, and full recovery after stress.
These results highlight the greater resilience of *S. anglicus* and suggest a potential decline of the native species in the Venetian salt marshes under increasing heat stress.

**Graphical Abstract:** 

We investigated the effects of heatwaves on a native and NIS *Sporobolus* species from the Venice Lagoon using an integrative, multi-level approach during a simulated 5-day heatwave and recovery phase. The native species showed reduced survival, pronounced physiological damage, and no recovery, indicating high sensitivity to heat stress. Conversely, the NIS exhibited a rapid response, limited impairment of the photosynthetic apparatus, and full recovery. These findings indicate greater resilience of the NIS and suggest a potential decline of the native species in the Venice Lagoon under increasing heat stress. Image created with BioRender (www.biorender.com).
