## Supplementary Tables (5 to 22) for "Grass wars: how native and non-indigenous *Sporobolus* battle heatwaves in salt marshes": Table S5.xlsx

### Sheet: Sheet1
Table S5 Summary of statistical analysis for S. maritimus. Results of Tukey's post hoc test for significant findings from physiological and biochemical assays conducted on S. maritimus.
Tukey's post hoc test		Difference in Means	Lower	Upper	adjustaed p-value	Figure
Fv'/Fm'	t3-t0	-0.15775	-0.286424	-0.0290764	0.0114786	4
	t4-t0	-0.3055	-0.434174	-0.176826	7.29377e-06
	t5-t0	-0.1435	-0.272174	-0.0148264	0.0238689
	t4-t1	-0.23875	-0.367424	-0.110076	0.000174506
	t4-t2	-0.23825	-0.366924	-0.109576	0.000178924
	t4-t3	-0.14775	-0.276424	-0.0190764	0.0192191
	t5-t4	0.162	0.0333264	0.290674	0.00920423
FII	t3-t0	-0.25275	-0.401891	-0.103609	0.000497232
	t4-t0	-0.3375	-0.486641	-0.188359	1.40074e-05
	t3-t1	-0.19775	-0.346891	-0.0486091	0.00587202
	t4-t1	-0.2825	-0.431641	-0.133359	0.000136159
	t3-t2	-0.18225	-0.331391	-0.0331091	0.0117868
	t4-t2	-0.267	-0.416141	-0.117859	0.000266037
	t5-t4	0.206	0.0568591	0.355141	0.00404555
FNPQ	t3-t0	0.2775	0.105445	0.449555	0.000855007
	t4-t0	0.41975	0.247695	0.591805	5.00681e-06
	t5-t0	0.181	0.00894529	0.353055	0.0359458
	t3-t1	0.1935	0.0214453	0.365555	0.0224428
	t4-t1	0.33575	0.163695	0.507805	9.46387e-05
	t3-t2	0.18225	0.0101953	0.354305	0.0343081
	t4-t2	0.3245	0.152445	0.496555	0.000143444
	t5-t4	-0.23875	-0.410805	-0.0666953	0.00387489
Total Chlorophylls	t4-t0	-1.17377	-2.04589	-0.301646	0.00513406	5
	t5-t0	-1.50275	-2.37487	-0.630631	0.000412531
	t4-t1	-0.96962	-1.84174	-0.0974986	0.0244096
	t5-t1	-1.29861	-2.17073	-0.426484	0.00195801
	t4-t2	-1.107	-1.97912	-0.234876	0.00858943
	t5-t2	-1.43598	-2.3081	-0.563861	0.00068363
	t5-t3	-0.93519	-1.80731	-0.0630686	0.0315404
Chlorophyll a	t4-t0	-1.04012	-1.58785	-0.492395	0.000180776
	t5-t0	-1.26829	-1.81602	-0.720565	1.70992e-05
	t4-t1	-0.978463	-1.57008	-0.386847	0.000800597
	t5-t1	-1.20663	-1.79825	-0.615017	7.95489e-05
	t4-t2	-0.925798	-1.47353	-0.378068	0.000639302
	t5-t2	-1.15397	-1.7017	-0.606238	5.41932e-05
	t4-t3	-0.727859	-1.31948	-0.136243	0.0117688
	t5-t3	-0.956029	-1.54765	-0.364413	0.00101369
Chlorophyll b	t4-t0	-0.202134	-0.356732	-0.0475364	0.00718128
	t5-t0	-0.234462	-0.377592	-0.0913328	0.00088301
	t4-t1	-0.196159	-0.350757	-0.0415614	0.00919766
	t5-t1	-0.228488	-0.371617	-0.0853578	0.00114578
	t4-t2	-0.249692	-0.404289	-0.0950939	0.00101913
	t5-t2	-0.28202	-0.42515	-0.13889	0.000118767
	t4-t3	-0.213597	-0.378869	-0.0483247	0.00790989
	t5-t3	-0.245925	-0.400523	-0.0913272	0.00118686
Chl a/Chl b	t4-t0	-1.04795	-1.84901	-0.246893	0.00661529
	t5-t0	-0.907028	-1.70808	-0.10597	0.0213457
Total Carotenoids	t5-t2	-0.372585	-0.649223	-0.0959469	0.00510113
	t5-t3	-0.283017	-0.559656	-0.00637941	0.0432278
Chlorophylls/Carotenoids	t2-t0	-0.570775	-1.11062	-0.030925	0.0353481
	t3-t0	-0.714747	-1.29785	-0.131643	0.0124817
	t4-t0	-1.47199	-2.05509	-0.888883	7.92683e-06
	t5-t0	-1.41193	-1.99504	-0.82883	1.31829e-05
	t4-t1	-1.18228	-1.76538	-0.599173	0.000104575
	t5-t1	-1.12222	-1.70533	-0.53912	0.00018586
	t4-t2	-0.901212	-1.48432	-0.318108	0.00172663
	t5-t2	-0.841159	-1.42426	-0.258055	0.00324599
	t4-t3	-0.75724	-1.38061	-0.133875	0.0133663
	t5-t3	-0.697187	-1.32055	-0.0738216	0.0242909
Ascorbate Peroxidase	t4-t0	0.00538083	0.00267979	0.00808188	0.000156791	6
	t5-t0	0.00495417	0.00225312	0.00765521	0.000368478
	t4-t1	0.00478	0.00189246	0.00766754	0.00100756
	t5-t1	0.00435333	0.00146579	0.00724087	0.00238033
	t4-t2	0.00400583	0.00130479	0.00670688	0.00275191
	t5-t2	0.00357917	0.000878121	0.00628021	0.00707582
	t4-t3	0.00519667	0.00230913	0.00808421	0.000445966
	t5-t3	0.00477	0.00188246	0.00765754	0.00102778
Guaiacol Peroxidase	t5-t1	0.000566667	4.44212e-05	0.00108891	0.030911
Catalase	t5-t0	4.53333e-05	1.1493e-05	7.91737e-05	0.0064832
	t4-t1	3.73333e-05	1.15649e-06	7.35102e-05	0.0413851
	t5-t1	5.66667e-05	2.04898e-05	9.28435e-05	0.00168643
	t5-t2	4.80833e-05	1.4243e-05	8.19237e-05	0.00398248
Copper Chelating Activity	t5-t0	0.297467	0.00338425	0.591549	0.0468632
	t5-t1	0.295	0.000917588	0.589082	0.0491299
