## Supplementary Tables (5 to 22) for "Grass wars: how native and non-indigenous *Sporobolus* battle heatwaves in salt marshes": Table S6.xlsx

### Sheet: Sheet1
Table S6 Summary of statistical analysis S. anglicus. Results of Tukey's post hoc test for significant findings from physiological and biochemical assays conducted on S. anglicus.
Tukey's post hoc test		Difference in Means	Lower	Upper	adjustaed p-value	Figure
Fv'/Fm'	t3-t0	-0.08	-0.139872	-0.0201283	0.00548009	4
	t5-t3	0.09175	0.0318783	0.151622	0.00146298
FII	t3-t0	-0.0885	-0.174444	-0.00255584	0.0414332
	t5-t3	0.101	0.0150558	0.186944	0.0160886
FNPQ	t3-t0	0.10825	0.0196438	0.196856	0.0118105
	t5-t3	-0.1235	-0.212106	-0.0348938	0.00371714
Chlorophyll b	t4-t1	0.224843	0.0108809	0.438806	0.0369864	5
Chl a/Chl b	t2-t0	-0.54686	-1.09296	-0.000758035	0.0495659
	t4-t0	-0.60736	-1.15346	-0.061258	0.0243494
	t5-t0	-0.607315	-1.15342	-0.061213	0.0243625
Chlorophylls/Carotenoids	t1-t0	-0.572675	-0.996018	-0.149332	0.00490202
	t3-t0	-0.470045	-0.893388	-0.0467016	0.0246463
Ascorbate Peroxidase	t2-t0	0.00452667	0.000448071	0.00860526	0.026852	6
	t3-t0	0.0066	0.0025214	0.0106786	0.00161883
	t2-t1	0.00419	0.000111404	0.0082686	0.0428656
	t3-t1	0.00626333	0.00218474	0.0103419	0.00250971
	t4-t2	-0.00420667	-0.00828526	-0.000128071	0.0418876
	t4-t3	-0.00628	-0.0103586	-0.0022014	0.00245533
	t5-t3	-0.00601667	-0.0100953	-0.00193807	0.00347904
Guaiacol Peroxidase	t2-t0	0.0007125	3.10499e-05	0.00139395	0.037777
	t3-t2	-0.000735	-0.00141645	-5.35499e-05	0.0307596
	t5-t2	-0.0008975	-0.00157895	-0.00021605	0.00675477
Copper Chelating Activity	t3-t0	0.165333	0.0414155	0.289251	0.00709772
	t3-t1	0.140083	0.0241688	0.255998	0.0147949
	t3-t2	0.1338	0.00988216	0.257718	0.031466
	t5-t3	-0.158967	-0.282885	-0.0350488	0.00957441
