## Supplementary Tables (5 to 22) for "Grass wars: how native and non-indigenous *Sporobolus* battle heatwaves in salt marshes": Table S10.xlsx

### Sheet: Sheet1
Table S10 Differentially expressed genes in S. maritimus between t0 and t5. List of differentially expressed genes (171; FDR <0.01) in leaves of S. maritimus after the recovery phase (t0 vs. t5).
Transcript ID	Annotated Uniprot ID	Gene ID	Description of the annotated Uniprot ID	Species of the annotated Uniprot ID	logFC	logCPM	F	PValue	FDR
20784	A0A6I9SA49	LOC105058457	Blue copper protein	Elaeis guineensis var. tenera	4.39511	2.40797	94.0343	8.81963e-09	0.000208504
10597	A0A2T7CNE0	GQ55_8G161600	Uncharacterized protein	Panicum hallii var. hallii	3.04265	2.65586	84.0293	2.24085e-08	0.000208504
10741	not annotated	not annotated	not annotated	not annotated	3.16275	2.69576	83.0238	2.28476e-08	0.000208504
43626	not annotated	not annotated	not annotated	not annotated	5.46941	1.97072	73.5072	2.40108e-08	0.000208504
21937	A0A9R0XAH8	TRITD_5Bv1G138100	Mitochondrial phosphate carrier protein	Triticum turgidum subsp. durum	4.75131	2.07867	61.2268	2.70483e-08	0.000208504
3646	A0AAV5F1M6	gb17832 PR202_gb17832	Uncharacterized protein	Eleusine coracana subsp. coracana	4.19562	4.09009	81.9326	4.06502e-08	0.00026113
21029	A0A5J9UGN0	EJB05_32016 EJB05_56529	Light-regulated protein	Eragrostis curvula	-2.82937	7.20481	73.19	6.1069e-08	0.000336255
7101	A0A5J9UX96	EJB05_20043	F-box domain-containing protein	Eragrostis curvula	2.57813	4.47486	71.041	7.69357e-08	0.000370667
11940	C5Y9W4	-	14-3-3 domain-containing protein	Sorghum bicolor	2.702	5.51902	68.2508	1.03703e-07	0.000436855
36893	A0A5J9TTF6	EJB05_37970	Late embryogenesis abundant protein LEA-2 subgroup domain-containing protein	Eragrostis curvula	3.98793	1.61625	66.0138	1.35089e-07	0.000436855
30013	A0A5J9WG46	EJB05_06396	C2H2-type domain-containing protein	Eragrostis curvula	-3.99436	1.96226	57.2819	1.42711e-07	0.000436855
17233	not annotated	not annotated	not annotated	not annotated	-10.3956	1.68603	65.3646	1.45482e-07	0.000436855
18749	A0A5J9WJ31	EJB05_07554	Replication protein A subunit	Eragrostis curvula	-3.12329	4.36981	65.049	1.51487e-07	0.000436855
20569	A0A5J9V0T2	EJB05_21085	HMA domain-containing protein	Eragrostis curvula	-5.51375	2.07296	49.1105	1.58679e-07	0.000436855
21275	A0A5J9VBG1	EJB05_25078	GDSL esterase/lipase	Eragrostis curvula	2.24403	4.28479	62.05	2.11094e-07	0.000506005
35251	not annotated	not annotated	not annotated	not annotated	5.13055	2.43968	60.983	2.13521e-07	0.000506005
17206	Q8L6A2	mha3	Proton-exporting ATPase (EC 3.6.3.6)	Zea mays	2.12017	6.19356	61.5737	2.23182e-07	0.000506005
2194	A0AAQ3PWD2	U9M48_005201	Major facilitator superfamily (MFS) profile domain-containing protein	Paspalum notatum var. saurae	-5.14085	4.66534	54.815	2.64538e-07	0.000526496
30523	not annotated	not annotated	not annotated	not annotated	-1.88055	5.29178	59.6204	2.82805e-07	0.000526496
33933	B8A100	-	Calcium-dependent lipid-binding (CaLB domain) family protein	Zea mays	2.01275	4.52983	59.3839	2.91234e-07	0.000526496
19805	A0A3L6QQQ2	C2845_PM04G13000	non-specific serine/threonine protein kinase (EC 2.7.11.1)	Panicum miliaceum	3.16292	3.60881	59.1546	3.01616e-07	0.000526496
297	K4A7K3	SETIT_9G545900v2	Uncharacterized protein	Setaria italica	2.02897	6.3648	58.9374	3.07515e-07	0.000526496
5908	A0A368RTG2	SETIT_7G090400v2	Glucan endo-1,3-beta-glucosidase 14	Setaria italica	-7.02193	1.70516	54.2956	3.14179e-07	0.000526496
19245	not annotated	not annotated	not annotated	not annotated	-7.41562	2.19759	50.2485	3.37276e-07	0.000541651
5250	A0A5J9VAX8	EJB05_24890	GATA-type domain-containing protein	Eragrostis curvula	-4.10038	2.91645	55.9541	3.73778e-07	0.00057626
34933	not annotated	not annotated	not annotated	not annotated	6.13494	2.51684	48.8386	3.97356e-07	0.000589049
34441	A0A5J9UCM8	EJB05_31149	Transcription repressor (Ovate family protein)	Eragrostis curvula	5.57664	1.6103	51.2221	4.21572e-07	0.000601801
8453	A0A5J9TFU9	EJB05_43722	Aquaporin	Eragrostis curvula	-3.62658	4.4184	57.4731	4.57719e-07	0.000616768
34719	A0A921RH00	-	Cytochrome P450	Sorghum bicolor	5.13177	1.40571	44.8126	4.6406e-07	0.000616768
22956	A0AAV5CEL4	ga13474 PR202_ga13474	Uncharacterized protein	Eleusine coracana subsp. coracana	2.70275	3.29901	54.2074	5.65018e-07	0.00071363
10033	not annotated	not annotated	not annotated	not annotated	-2.97267	2.91558	54.1956	5.7397e-07	0.00071363
2123	A0A5J9VLL4	EJB05_18286	Major facilitator superfamily (MFS) profile domain-containing protein	Eragrostis curvula	-5.23483	1.76266	49.6274	6.57518e-07	0.000770591
16085	A0AAV5D109	ga21651 PR202_ga21651	Purple acid phosphatase (EC 3.1.3.2)	Eleusine coracana subsp. coracana	2.04507	3.78707	53.0545	6.59769e-07	0.000770591
5365	A0AAV5DUR6	gb00684 PR202_gb00684	NAC domain-containing protein	Eleusine coracana subsp. coracana	2.28678	7.72857	51.7935	7.77615e-07	0.000881518
12027	A0AAV5D709	ga23749 PR202_ga23749	BHLH domain-containing protein	Eleusine coracana subsp. coracana	-4.70501	3.89547	55.2401	8.35843e-07	0.000913327
4366	A0A5J9VC68	EJB05_25369	DUF1995 domain-containing protein	Eragrostis curvula	-2.2442	3.89175	51.0855	8.70309e-07	0.000913327
3649	A0A5J9WCL7	EJB05_05138	Major facilitator superfamily (MFS) profile domain-containing protein	Eragrostis curvula	1.88554	4.19932	50.9269	8.76764e-07	0.000913327
2603	A0A811N4H1	NCGR_LOCUS9984	UDP-glucose 6-dehydrogenase (EC 1.1.1.22)	Miscanthus lutarioriparius	2.51957	3.52727	50.0266	9.97971e-07	0.00101223
10895	A0A5J9UJE1	EJB05_25761	Uncharacterized protein	Eragrostis curvula	3.17456	4.15987	52.0646	1.19222e-06	0.00117825
6346	A0A5J9VIH6	EJB05_17190	Alliinase C-terminal domain-containing protein	Eragrostis curvula	-2.80457	5.54005	49.2506	1.27169e-06	0.00122537
493	A0A5J9UL98	EJB05_26757	Protein kinase domain-containing protein	Eragrostis curvula	-2.74878	7.71254	49.8662	1.35874e-06	0.00125488
13291	A0A5J9UGN0	EJB05_32016 EJB05_56529	Light-regulated protein	Eragrostis curvula	-2.26154	8.60078	47.7092	1.38159e-06	0.00125488
10592	A0A5J9TBQ4	EJB05_42197	AB hydrolase-1 domain-containing protein	Eragrostis curvula	2.73759	6.05652	50.2618	1.39999e-06	0.00125488
5776	A0A5J9WBZ4	EJB05_05754	UDP-arabinopyranose mutase (EC 5.4.99.30)	Eragrostis curvula	1.65521	6.31111	46.8752	1.56014e-06	0.00136665
4310	A0AAV5DVV8	gb01150 PR202_gb01150	AP2/ERF domain-containing protein	Eleusine coracana subsp. coracana	-2.12307	5.4029	46.696	1.60278e-06	0.0013728
16737	A0AAV5F4Y8	gb18169 PR202_gb18169	UMP-CMP kinase (EC 2.7.4.14) (Deoxycytidylate kinase) (CK) (dCMP kinase) (Uridine monophosphate/cytidine monophosphate kinase) (UMP/CMP kinase) (UMP/CMPK)	Eleusine coracana subsp. coracana	-4.14547	2.64618	46.0882	1.65029e-06	0.00138276
29985	A0A3L6QWS6	C2845_PM04G06460	Protein RETICULATA, chloroplastic-like	Panicum miliaceum	2.79687	1.94545	45.6733	1.75477e-06	0.0014141
12279	A0AAV5G0H3	gn00038 PR202_gn00038	AB hydrolase-1 domain-containing protein	Eleusine coracana subsp. coracana	-2.90089	5.49597	47.4397	1.76106e-06	0.0014141
4554	A0A5J9UVW9	EJB05_29867	Chalcone-flavonone isomerase family protein	Eragrostis curvula	-4.44536	1.75471	45.2552	1.85576e-06	0.00145973
34920	not annotated	not annotated	not annotated	not annotated	3.46342	4.33537	50.8735	2.00937e-06	0.00154894
14584	A0A5J9VRI7	EJB05_11537	C2 domain-containing protein	Eragrostis curvula	1.71056	5.10003	44.6246	2.18471e-06	0.00163091
33707	not annotated	not annotated	not annotated	not annotated	2.98303	2.87151	44.7646	2.20033e-06	0.00163091
39080	not annotated	not annotated	not annotated	not annotated	4.23402	0.901658	41.0056	2.44802e-06	0.00177411
7518	not annotated	not annotated	not annotated	not annotated	2.25516	6.23283	44.324	2.52272e-06	0.00177411
34702	A0AAV5ENT9	gb12764 PR202_gb12764	NAC domain-containing protein	Eleusine coracana subsp. coracana	3.93553	1.32755	41.2078	2.53162e-06	0.00177411
5886	A0A5J9UJ53	EJB05_25710	AAA+ ATPase domain-containing protein	Eragrostis curvula	-2.36172	3.88795	43.2495	2.71329e-06	0.00186747
29747	not annotated	not annotated	not annotated	not annotated	2.6394	3.37874	43.0727	2.79661e-06	0.00189105
9398	A0A5J9UAJ2	EJB05_30337	NAD-dependent epimerase/dehydratase domain-containing protein	Eragrostis curvula	1.76912	5.30502	42.247	3.16043e-06	0.00207839
2671	A0AAV5C9Y8	ga11583 PR202_ga11583	Bidirectional sugar transporter SWEET	Eleusine coracana subsp. coracana	-5.89751	0.431725	35.1734	3.18152e-06	0.00207839
12858	A0AAV5G1F8	gn00381 PR202_gn00381	AB hydrolase-1 domain-containing protein	Eleusine coracana subsp. coracana	-2.26082	4.76234	42.068	3.25835e-06	0.00209311
34714	not annotated	not annotated	not annotated	not annotated	-3.11204	1.89104	39.2147	3.34515e-06	0.00211364
6943	A0A5J9VLT7	EJB05_18359	Glucan endo-1,3-beta-D-glucosidase	Eragrostis curvula	2.82863	6.57547	46.4367	3.97848e-06	0.00244427
2482	Q10RF3	OJ1607A12.20	Gag-pol polyprotein	Oryza sativa subsp. japonica	-5.84227	0.817296	38.7512	3.99526e-06	0.00244427
4872	A0A5J9VIJ1	EJB05_17102 EJB05_52961	J domain-containing protein	Eragrostis curvula	-2.43021	3.50379	40.6558	4.10691e-06	0.00247332
27710	not annotated	not annotated	not annotated	not annotated	2.00111	3.62651	40.4832	4.20865e-06	0.00248175
36459	A0A5J9TFD9	EJB05_43494	Citrate transporter-like domain-containing protein	Eragrostis curvula	4.62941	2.62791	37.9367	4.24969e-06	0.00248175
4808	A0A5J9VL27	EJB05_18217	Uncharacterized protein	Eragrostis curvula	2.73716	6.72942	42.4765	4.921e-06	0.0028309
30121	B6SPE0	-	Uncharacterized protein	Zea mays	2.38468	3.32346	39.4683	5.06857e-06	0.00283801
37687	A0AAV5BVY1	ga06864 PR202_ga06864	Glycosyltransferase (EC 2.4.1.-)	Eleusine coracana subsp. coracana	2.696	2.99984	39.3834	5.08063e-06	0.00283801
20141	A0A1E5WKI1	BAE44_0001049	Anthocyanidin 5,3-O-glucosyltransferase	Dichanthelium oligosanthes	5.15546	2.80386	38.4411	5.21595e-06	0.00287198
21137	K3XMU9	LOC101775291 SETIT_5G122400v2	DNA/RNA-binding protein Alba-like domain-containing protein	Setaria italica	1.81273	4.31358	39.0592	5.31033e-06	0.00288276
11194	A0A3L6RXR2	C2845_PM09G04670	protein-serine/threonine phosphatase (EC 3.1.3.16)	Panicum miliaceum	-2.4282	3.76157	38.9116	5.44874e-06	0.00291682
56	A0A142D7X0	nad4	NADH-ubiquinone oxidoreductase chain 4 (EC 7.1.1.2) (NADH dehydrogenase subunit 4)	Oryza minuta	3.42653	7.04302	46.1168	5.57897e-06	0.00294562
28390	not annotated	not annotated	not annotated	not annotated	5.74306	2.47179	35.0533	5.65683e-06	0.00294637
4304	K4AC15	LOC101758113 SETIT_9G565300v2	Post-GPI attachment to proteins factor 3	Setaria italica	-1.25286	7.67438	38.0806	6.25969e-06	0.0032169
21114	A0A5J9UGN0	EJB05_32016 EJB05_56529	Light-regulated protein	Eragrostis curvula	-2.28979	8.00159	38.6285	6.61779e-06	0.00335618
25419	K3XJ36	LOC101759210 SETIT_5G096900v2	AP2/ERF and B3 domain-containing protein	Setaria italica	4.28361	2.28301	36.7008	6.92223e-06	0.00346498
8404	A0A5J9U9R4	EJB05_36680	Calcineurin B-like protein	Eragrostis curvula	1.91466	4.54408	36.9034	7.66892e-06	0.00378953
10465	A0A835AUJ6	HU200_047311	chitinase (EC 3.2.1.14)	Digitaria exilis	2.23051	4.19091	36.3603	8.45997e-06	0.00408662
212	G3M3G8	-	Plasma membrane ATPase (EC 7.1.2.1)	Aeluropus littoralis	1.9715	3.47107	36.3532	8.48221e-06	0.00408662
2417	A0AAV5BYS3	ga07549 PR202_ga07549	Uncharacterized protein	Eleusine coracana subsp. coracana	2.06527	4.01502	36.0609	8.89781e-06	0.00423393
22740	not annotated	not annotated	not annotated	not annotated	2.35794	3.97089	35.7255	9.44497e-06	0.00443948
2644	A0A5J9TBK7	EJB05_42185	4-hydroxy-7-methoxy-3-oxo-3,4-dihydro-2H-1,4-benzoxazin-2-yl glucosidebeta-D-glucosidase	Eragrostis curvula	-2.57166	2.94239	35.6886	9.67366e-06	0.00449219
2350	K3XYI8	-	Chlorophyll a-b binding protein, chloroplastic	Setaria italica	-2.59046	4.17716	35.7627	1.0154e-05	0.00464719
10671	A0A835E615	HU200_055915	Receptor-like serine/threonine-protein kinase (EC 2.7.11.1)	Digitaria exilis	-2.2927	4.70908	35.112	1.05558e-05	0.00464719
22061	A0A5J9VS16	EJB05_11708 EJB05_11724	Chaperonin-like RbcX protein	Eragrostis curvula	-4.14502	1.96409	33.2287	1.06207e-05	0.00464719
19955	A0A1E5W822	BAE44_0005593	Protein NRT1/ PTR FAMILY 6.4	Dichanthelium oligosanthes	2.38522	4.91834	36.4408	1.0683e-05	0.00464719
11378	A0AAV5DBV6	ga25654 PR202_ga25654	TFIIS N-terminal domain-containing protein	Eleusine coracana subsp. coracana	-2.05887	4.31929	35.0288	1.06927e-05	0.00464719
1832	A0A921UWB1	-	aldehyde dehydrogenase (NAD(+)) (EC 1.2.1.3)	Sorghum bicolor	2.25865	9.12945	37.5714	1.07309e-05	0.00464719
15397	A0A835C3S9	HU200_023909	Phosphoserine aminotransferase (EC 2.6.1.52)	Digitaria exilis	1.4378	4.5689	34.891	1.09546e-05	0.00465168
10586	A0AAV5F0U2	gb16588 PR202_gb16588	WRKY domain-containing protein	Eleusine coracana subsp. coracana	-9.4007	3.94046	36.9708	1.09826e-05	0.00465168
16430	A0A5J9UF44	EJB05_32070	Pathogen-related protein	Eragrostis curvula	3.41377	2.19983	35.0755	1.11962e-05	0.0046906
9408	A0A5J9WFC5	EJB05_07035	Fatty acid desaturase domain-containing protein	Eragrostis curvula	1.46171	6.8768	34.5895	1.15676e-05	0.0047941
26799	A0A5J9U8J6	EJB05_36117	Uncharacterized protein	Eragrostis curvula	-2.77903	2.73815	32.602	1.1994e-05	0.00480679
18713	not annotated	not annotated	not annotated	not annotated	2.62974	1.79292	34.5349	1.20315e-05	0.00480679
14299	A0A804UE38	LOC100282132	Phospholipase A(1) LCAT3	Zea mays	2.60499	6.07451	37.9663	1.22636e-05	0.00480679
3720	A0A835BJF2	HU200_038805	L-ascorbate peroxidase (EC 1.11.1.11)	Digitaria exilis	-1.62339	7.80694	34.2532	1.22968e-05	0.00480679
27803	A0A835FMM4	HU200_008079	Uncharacterized protein	Digitaria exilis	-3.37554	0.710517	32.5364	1.23931e-05	0.00480679
7597	A0A5J9SJL2	EJB05_55476	Cation efflux protein cytoplasmic domain-containing protein	Eragrostis curvula	1.61627	5.67301	34.168	1.24918e-05	0.00480679
20285	not annotated	not annotated	not annotated	not annotated	-1.64029	4.49688	34.157	1.25222e-05	0.00480679
3179	A0AAQ3TUP5	U9M48_025845	START domain-containing protein	Paspalum notatum var. saurae	-1.266	7.56125	34.1219	1.2596e-05	0.00480679
1923	A0A5J9TMS0	EJB05_46343	Acyl-[acyl-carrier-protein] hydrolase (EC 3.1.2.-)	Eragrostis curvula	1.92524	7.08673	34.088	1.29334e-05	0.00488719
35040	A0AAV5DEH2	ga26747 PR202_ga26747	Cytochrome b561 and DOMON domain-containing protein	Eleusine coracana subsp. coracana	2.99074	2.71688	34.0141	1.3335e-05	0.00491866
30899	A0A5J9UZX4	EJB05_20290	Knottin scorpion toxin-like domain-containing protein	Eragrostis curvula	-6.76306	1.17745	35.3564	1.34123e-05	0.00491866
7006	K3XJ01	LOC101759762 SETIT_5G438300v2	BHLH domain-containing protein	Setaria italica	1.8931	5.32678	33.672	1.36868e-05	0.00491866
28678	not annotated	not annotated	not annotated	not annotated	2.2792	4.16895	34.103	1.37185e-05	0.00491866
21378	A0A5J9W439	EJB05_08668	Uncharacterized protein	Eragrostis curvula	-2.64747	2.41729	33.6385	1.38197e-05	0.00491866
25279	A0AAV5C6P0	ga10385 PR202_ga10385	Myb-like domain-containing protein	Eleusine coracana subsp. coracana	-5.03472	1.05929	28.6638	1.39155e-05	0.00491866
21974	A0A5J9WJD9	EJB05_07698	Cytochrome b561 and DOMON domain-containing protein	Eragrostis curvula	2.69235	3.75884	34.7072	1.40289e-05	0.00491866
14160	A0A5J9SG20	EJB05_32052 EJB05_56557	sphinganine-1-phosphate aldolase (EC 4.1.2.27) (Sphingosine-1-phosphate aldolase)	Eragrostis curvula	1.41546	6.54126	33.5345	1.40376e-05	0.00491866
3858	A0AAV5DX94	gb01966 PR202_gb01966	Glycosyl transferase 64 domain-containing protein	Eleusine coracana subsp. coracana	1.98716	6.03776	33.4004	1.55971e-05	0.00541585
6487	K3YVF2	LOC101767490 SETIT_1G195000v2	Response regulatory domain-containing protein	Setaria italica	-3.47789	1.81611	33.0013	1.5825e-05	0.00543769
1349	A0A5J9VN16	EJB05_18953	Beta-fructofuranosidase, insoluble isoenzyme 4	Eragrostis curvula	-2.45332	4.49087	33.3058	1.59422e-05	0.00543769
9267	K3XXK0	LOC101775950 SETIT_1G078800v2 SETIT_4G265000v2	Ubiquitin-like domain-containing protein	Setaria italica	1.28145	8.64767	32.5348	1.69285e-05	0.00572347
4507	A0AAV5FVC9	gb27740 PR202_gb27740	Vacuolar proton pump subunit B (V-ATPase subunit B) (Vacuolar proton pump subunit B)	Eleusine coracana subsp. coracana	2.48709	2.82765	32.5436	1.70837e-05	0.00572573
17947	A0AAV5C393	ga09235 PR202_ga09235	Protein kinase domain-containing protein	Eleusine coracana subsp. coracana	2.07435	5.08823	32.3111	1.78552e-05	0.00581605
1458	A0A2T7CEF3	GQ55_9G523800	Uncharacterized protein	Panicum hallii var. hallii	3.00426	6.03315	35.7911	1.79629e-05	0.00581605
12471	A0A5J9U1C4	EJB05_32962	Bidirectional sugar transporter SWEET	Eragrostis curvula	-3.60199	2.28082	31.9284	1.80815e-05	0.00581605
3769	K3XI36	LOC101756518 SETIT_5G427800v2	C3H1-type domain-containing protein	Setaria italica	-1.44213	5.93327	32.1801	1.81095e-05	0.00581605
31374	not annotated	not annotated	not annotated	not annotated	1.85262	2.75034	32.2124	1.82341e-05	0.00581605
19923	K3ZXX4	SETIT_2G248100v2	Photosystem I reaction center subunit V, chloroplastic (PSI-G)	Setaria italica	-1.94019	5.47038	32.1439	1.82586e-05	0.00581605
9557	A0A811MEU1	NCGR_LOCUS1624	Uncharacterized protein	Miscanthus lutarioriparius	-1.48878	3.95513	32.0493	1.8588e-05	0.00587244
36250	not annotated	not annotated	not annotated	not annotated	2.33781	2.34939	32.0964	1.87593e-05	0.00587836
22374	A0AAV5DPQ2	ga30697 PR202_ga30697	Uncharacterized protein	Eleusine coracana subsp. coracana	-5.71362	2.29689	31.5186	1.89964e-05	0.00588656
6850	A0A811NS89	NCGR_LOCUS20429	DNAJ heat shock N-terminal domain-containing protein	Miscanthus lutarioriparius	-2.02521	6.85287	32.1285	1.90909e-05	0.00588656
33896	A0A5J9UJ53	EJB05_25710	AAA+ ATPase domain-containing protein	Eragrostis curvula	-2.08656	2.68444	31.5901	2.04427e-05	0.0062301
9942	A0A220T1T2	NAC4	Stress responsive NAC transcription factor	Aeluropus lagopoides	1.85169	6.40893	31.6486	2.05283e-05	0.0062301
24105	A0A1E5WJ07	BAE44_0001620	Photosystem I reaction center subunit V, chloroplastic (PSI-G)	Dichanthelium oligosanthes	-2.13109	4.79316	31.4552	2.08928e-05	0.00624486
33848	not annotated	not annotated	not annotated	not annotated	3.6824	2.00867	32.303	2.0901e-05	0.00624486
35313	A0AAV5E2N1	gb03905 PR202_gb03905	[RNA-polymerase]-subunit kinase (EC 2.7.11.23)	Eleusine coracana subsp. coracana	2.14161	3.78484	31.1903	2.19463e-05	0.00650674
13634	A0AAV5ENK0	gb11732 PR202_gb11732	Uncharacterized protein	Eleusine coracana subsp. coracana	4.19161	1.89226	29.2991	2.22472e-05	0.00651571
5946	A0A2T7F5V9	GQ55_1G170100	CCHC-type domain-containing protein	Panicum hallii var. hallii	-2.73427	2.92904	30.4562	2.23146e-05	0.00651571
8948	A0A2T7ERK5	GQ55_2G232700	NAC domain-containing protein	Panicum hallii var. hallii	-1.88771	6.52566	30.9278	2.30627e-05	0.0066835
4908	A0A5J9U1W4	EJB05_33176	Uncharacterized protein	Eragrostis curvula	-1.5578	6.91795	30.8566	2.33855e-05	0.00672649
11195	A0A834H9V4	RHSIM_Rhsim02G0076000	Uncharacterized protein	Rhododendron simsii	-1.92358	6.34492	30.6767	2.42283e-05	0.00688928
6338	A0A368QP97	SETIT_3G407200v2	AAA+ ATPase domain-containing protein	Setaria italica	-3.57363	2.38804	30.0584	2.43157e-05	0.00688928
9277	A0AAV5D3F4	ga22777 PR202_ga22777	Uncharacterized protein	Eleusine coracana subsp. coracana	-2.24587	4.13275	30.6254	2.44877e-05	0.00688928
42645	not annotated	not annotated	not annotated	not annotated	3.7191	3.28304	32.6469	2.47569e-05	0.00691454
21661	not annotated	not annotated	not annotated	not annotated	-3.3054	1.66974	30.5052	2.56953e-05	0.007125
8815	not annotated	not annotated	not annotated	not annotated	2.52789	3.08104	30.3478	2.62015e-05	0.00721345
9104	A0A5J9WFN0	EJB05_05592 EJB05_55803	MIP18 family-like domain-containing protein	Eragrostis curvula	1.98914	3.46096	30.2255	2.66439e-05	0.00728324
26404	A0A921Q828	-	Expansin-like EG45 domain-containing protein	Sorghum bicolor	4.28942	3.82448	37.4186	2.69978e-05	0.007328
23827	A0A5J9UPP4	EJB05_28237	Allene oxide synthase	Eragrostis curvula	2.52947	2.36552	30.1062	2.805e-05	0.00756036
34699	not annotated	not annotated	not annotated	not annotated	1.73688	3.74115	29.8319	2.86974e-05	0.00763018
11312	A0AAV5ESN3	gb13442 PR202_gb13442	Uncharacterized protein	Eleusine coracana subsp. coracana	-2.02993	5.09372	29.8251	2.8705e-05	0.00763018
14274	K3YK73	SETIT_6G032200v2	Photosystem II 10 kDa polypeptide, chloroplastic	Setaria italica	-1.60822	4.75112	29.7229	2.93409e-05	0.00774581
42718	not annotated	not annotated	not annotated	not annotated	3.93235	0.218408	28.2755	3.03313e-05	0.00795279
10146	A0A811NSY1	NCGR_LOCUS18893	Ceramidase	Miscanthus lutarioriparius	1.59867	4.76003	29.49	3.07083e-05	0.00799722
8202	J3L775	LOC102705392	Uncharacterized protein	Oryza brachyantha	-1.31207	7.34491	29.3407	3.16207e-05	0.00817957
5067	A0A3L6TE08	C2845_PM03G10440	UDP-galactose transporter 2-like	Panicum miliaceum	1.72201	3.86207	29.208	3.25133e-05	0.0083544
26215	C5XHR8	SORBI_3003G421700	Beta 1,3 glucanase	Sorghum bicolor	5.13178	8.23171	42.4636	3.30572e-05	0.0084379
18341	A0A5J9TRX1	EJB05_37580 EJB05_56353	Bet v I/Major latex protein domain-containing protein	Eragrostis curvula	-5.72136	0.775452	27.5955	3.34713e-05	0.0084874
4918	A0AAQ3X7C1	U9M48_033741	Uncharacterized protein	Paspalum notatum var. saurae	1.81255	4.40306	29.0011	3.39182e-05	0.00854451
2945	A0AAV5CN35	ga16533 PR202_ga16533	Flavin-containing monooxygenase (EC 1.-.-.-)	Eleusine coracana subsp. coracana	-2.72225	3.08705	28.4999	3.43076e-05	0.0085565
21188	A0A5J9VAD3	EJB05_24864	PGG domain-containing protein	Eragrostis curvula	-2.88064	3.26563	29.3198	3.44098e-05	0.0085565
33203	A0AAV5E7C9	gb05242 PR202_gb05242	Receptor-like serine/threonine-protein kinase (EC 2.7.11.1)	Eleusine coracana subsp. coracana	2.83169	0.909432	27.8998	3.46765e-05	0.00856124
256	A0A5J9SHF0	EJB05_56455	Auxin response factor	Eragrostis curvula	-3.05523	5.83141	33.2976	3.48731e-05	0.00856124
5884	C5X1V1	SORBI_3001G391200	ABC transporter domain-containing protein	Sorghum bicolor	1.67744	3.52421	28.7589	3.56453e-05	0.00869543
20174	A0A3L6TLB6	C2845_PM01G23630	Plant-specific domain TIGR01615 family protein-like	Panicum miliaceum	-2.12469	2.5667	28.679	3.67295e-05	0.00881778
21801	K3ZB49	LOC101767553 SETIT_3G134100v2	Uncharacterized protein	Setaria italica	-2.45136	2.91176	28.6349	3.6764e-05	0.00881778
19295	K3YC03	SETIT_7G025600v2	Flowering-promoting factor 1-like protein 3	Setaria italica	-6.16528	0.677792	24.2217	3.68332e-05	0.00881778
22598	A0AAD8QXA9	QYE76_033297	Retrotransposon protein, putative, unclassified	Lolium multiflorum	-3.12746	1.35461	26.1894	3.79645e-05	0.00901293
23487	A0A5J9W8S4	EJB05_03818	HMA domain-containing protein	Eragrostis curvula	2.67234	3.33021	29.0497	3.81161e-05	0.00901293
2147	A0A5J9SEX8	EJB05_57072	NAD-dependent epimerase/dehydratase domain-containing protein	Eragrostis curvula	1.30025	7.52882	28.3696	3.8565e-05	0.00906348
21461	A0A2T8I590	PAHAL_9G499200	Malonyl-CoA:ACP transacylase (MAT) domain-containing protein	Panicum hallii	1.37996	5.36441	28.3247	3.89304e-05	0.00909391
2452	A0A811R6F6	NCGR_LOCUS48936	BZIP domain-containing protein	Miscanthus lutarioriparius	-3.53246	1.52044	28.0661	3.93327e-05	0.00910448
4598	A0A3L6PHF6	C2845_PM10G04400	protein-serine/threonine phosphatase (EC 3.1.3.16)	Panicum miliaceum	-1.64086	4.39948	28.262	3.94481e-05	0.00910448
4501	A0A1E5V4F8	BAE44_0018939	Putative apyrase 3	Dichanthelium oligosanthes	-3.46124	0.997462	25.6215	4.05035e-05	0.00929241
6462	A0AAV5E2G5	gb03902 PR202_gb03902	Uncharacterized protein	Eleusine coracana subsp. coracana	1.16184	8.14181	28.0458	4.12435e-05	0.00940619
8068	A0A5J9UAF0	EJB05_36522	Drought induced 19 protein type zinc-binding domain-containing protein	Eragrostis curvula	-1.57388	7.1005	27.9901	4.17257e-05	0.00946019
32811	K3ZAH0	LOC101769858 SETIT_3G335400v2	BZIP domain-containing protein	Setaria italica	1.82012	4.36146	27.825	4.32202e-05	0.00974174
