## Supplementary Tables (5 to 22) for "Grass wars: how native and non-indigenous *Sporobolus* battle heatwaves in salt marshes": Table S15.xlsx

### Sheet: Sheet1
Table S15 Enriched GO terms in S. maritimus between t0 and t1. List of enriched GO terms (adjusted p-value <0.05) in leaves of S. maritimus after short-term heat stress (t0 vs. t1).
GO.ID	Category	Term	FDR (adj_p)	n° of significant genes for the GO.ID	Total n° of gene for the GO.ID	Significant UniProt IDs
GO:0005622	CC	intracellular anatomical structure	1.1112e-24	502	12917	A0A5J9SC42,A0A5J9SD96,A0A5J9SDQ4,A0A5J9SE55,A0A5J9SFI2,A0A5J9SGL2,A0A5J9SJ07,A0A5J9SJK8,A0A5J9SJX5,A0A5J9SLY2,A0A5J9SNM4,A0A5J9SPD0,A0A5J9SQ37,A0A5J9SQG3,A0A5J9SRJ2,A0A5J9SRM3,A0A5J9SRU4,A0A5J9SSB7,A0A5J9SSK9,A0A5J9STW9,A0A5J9SU15,A0A5J9SU24,A0A5J9SUK9,A0A5J9SV68,A0A5J9SV74,A0A5J9SV80,A0A5J9SVC0,A0A5J9SVL1,A0A5J9SW87,A0A5J9SWU8,A0A5J9SX13,A0A5J9SXC0,A0A5J9SYB4,A0A5J9SYK5,A0A5J9SYN4,A0A5J9SZ05,A0A…
GO:0005737	CC	cytoplasm	3.96979e-20	355	8137	A0A5J9SD96,A0A5J9SFI2,A0A5J9SGL2,A0A5J9SJX5,A0A5J9SLY2,A0A5J9SNM4,A0A5J9SPD0,A0A5J9SQ37,A0A5J9SQG3,A0A5J9SRM3,A0A5J9SRU4,A0A5J9SSB7,A0A5J9SU15,A0A5J9SUK9,A0A5J9SV68,A0A5J9SV74,A0A5J9SVC0,A0A5J9SVL1,A0A5J9SW87,A0A5J9SWU8,A0A5J9SXC0,A0A5J9SYK5,A0A5J9SYN4,A0A5J9SZN7,A0A5J9SZP4,A0A5J9T0J9,A0A5J9T0P5,A0A5J9T0Z1,A0A5J9T1Y8,A0A5J9T2N6,A0A5J9T417,A0A5J9T487,A0A5J9T4Y2,A0A5J9T534,A0A5J9T612,A0A5J9T7Q5,A0A…
GO:0043226	CC	organelle	1.74264e-18	427	10785	A0A5J9SC42,A0A5J9SD96,A0A5J9SDQ4,A0A5J9SE55,A0A5J9SGL2,A0A5J9SJ07,A0A5J9SJK8,A0A5J9SJX5,A0A5J9SLY2,A0A5J9SNM4,A0A5J9SQ37,A0A5J9SQG3,A0A5J9SRJ2,A0A5J9SRM3,A0A5J9SRU4,A0A5J9SSK9,A0A5J9STW9,A0A5J9SU15,A0A5J9SU24,A0A5J9SUK9,A0A5J9SV80,A0A5J9SVC0,A0A5J9SVL1,A0A5J9SW87,A0A5J9SWU8,A0A5J9SX13,A0A5J9SXC0,A0A5J9SYB4,A0A5J9SYK5,A0A5J9SYN4,A0A5J9SZ05,A0A5J9SZ47,A0A5J9SZN7,A0A5J9T0E7,A0A5J9T0P5,A0A5J9T0Z1,A0A…
GO:0043229	CC	intracellular organelle	1.74264e-18	426	10759	A0A5J9SC42,A0A5J9SD96,A0A5J9SDQ4,A0A5J9SE55,A0A5J9SGL2,A0A5J9SJ07,A0A5J9SJK8,A0A5J9SJX5,A0A5J9SLY2,A0A5J9SNM4,A0A5J9SQ37,A0A5J9SQG3,A0A5J9SRJ2,A0A5J9SRM3,A0A5J9SRU4,A0A5J9SSK9,A0A5J9STW9,A0A5J9SU15,A0A5J9SU24,A0A5J9SUK9,A0A5J9SV80,A0A5J9SVC0,A0A5J9SVL1,A0A5J9SW87,A0A5J9SWU8,A0A5J9SX13,A0A5J9SXC0,A0A5J9SYB4,A0A5J9SYK5,A0A5J9SYN4,A0A5J9SZ05,A0A5J9SZ47,A0A5J9SZN7,A0A5J9T0E7,A0A5J9T0P5,A0A5J9T0Z1,A0A…
GO:0043227	CC	membrane-bounded organelle	2.11938e-15	394	9989	A0A5J9SC42,A0A5J9SD96,A0A5J9SDQ4,A0A5J9SE55,A0A5J9SGL2,A0A5J9SJ07,A0A5J9SJK8,A0A5J9SJX5,A0A5J9SLY2,A0A5J9SNM4,A0A5J9SQ37,A0A5J9SQG3,A0A5J9SRJ2,A0A5J9SRM3,A0A5J9SRU4,A0A5J9SU15,A0A5J9SU24,A0A5J9SUK9,A0A5J9SV80,A0A5J9SVC0,A0A5J9SVL1,A0A5J9SW87,A0A5J9SWU8,A0A5J9SX13,A0A5J9SXC0,A0A5J9SYN4,A0A5J9SZ05,A0A5J9SZN7,A0A5J9T0E7,A0A5J9T0P5,A0A5J9T0Z1,A0A5J9T181,A0A5J9T1V7,A0A5J9T1X5,A0A5J9T209,A0A5J9T2C4,A0A…
GO:0043231	CC	intracellular membrane-bounded organelle	2.40959e-15	393	9970	A0A5J9SC42,A0A5J9SD96,A0A5J9SDQ4,A0A5J9SE55,A0A5J9SGL2,A0A5J9SJ07,A0A5J9SJK8,A0A5J9SJX5,A0A5J9SLY2,A0A5J9SNM4,A0A5J9SQ37,A0A5J9SQG3,A0A5J9SRJ2,A0A5J9SRM3,A0A5J9SRU4,A0A5J9SU15,A0A5J9SU24,A0A5J9SUK9,A0A5J9SV80,A0A5J9SVC0,A0A5J9SVL1,A0A5J9SW87,A0A5J9SWU8,A0A5J9SX13,A0A5J9SXC0,A0A5J9SYN4,A0A5J9SZ05,A0A5J9SZN7,A0A5J9T0E7,A0A5J9T0P5,A0A5J9T0Z1,A0A5J9T181,A0A5J9T1V7,A0A5J9T1X5,A0A5J9T209,A0A5J9T2C4,A0A…
GO:0009536	CC	plastid	1.47497e-14	101	1458	A0A5J9SD96,A0A5J9SGL2,A0A5J9SJX5,A0A5J9SLY2,A0A5J9SNM4,A0A5J9SQ37,A0A5J9SVC0,A0A5J9SXC0,A0A5J9T4Y2,A0A5J9T7Q5,A0A5J9TBW7,A0A5J9TC63,A0A5J9TD16,A0A5J9TG08,A0A5J9TGJ9,A0A5J9TGQ0,A0A5J9TKP5,A0A5J9TL03,A0A5J9TMS0,A0A5J9TMX2,A0A5J9TSA1,A0A5J9TTX1,A0A5J9TUH5,A0A5J9TVC0,A0A5J9TWY1,A0A5J9TWY5,A0A5J9TWY7,A0A5J9TX85,A0A5J9TYK4,A0A5J9TYZ6,A0A5J9U1V8,A0A5J9U429,A0A5J9U457,A0A5J9U6E4,A0A5J9U8H3,A0A5J9U8I1,A0A…
GO:0009507	CC	chloroplast	1.9485e-13	95	1382	A0A5J9SD96,A0A5J9SGL2,A0A5J9SJX5,A0A5J9SLY2,A0A5J9SNM4,A0A5J9SQ37,A0A5J9SVC0,A0A5J9SXC0,A0A5J9T4Y2,A0A5J9T7Q5,A0A5J9TBW7,A0A5J9TC63,A0A5J9TD16,A0A5J9TG08,A0A5J9TGJ9,A0A5J9TGQ0,A0A5J9TKP5,A0A5J9TL03,A0A5J9TMS0,A0A5J9TMX2,A0A5J9TSA1,A0A5J9TTX1,A0A5J9TUH5,A0A5J9TVC0,A0A5J9TWY1,A0A5J9TWY5,A0A5J9TWY7,A0A5J9TX85,A0A5J9TYZ6,A0A5J9U1V8,A0A5J9U429,A0A5J9U457,A0A5J9U6E4,A0A5J9U8H3,A0A5J9U8I1,A0A5J9U8L0,A0A…
GO:0009579	CC	thylakoid	2.06872e-10	33	268	A0A5J9SJX5,A0A5J9SNM4,A0A5J9T4Y2,A0A5J9TGQ0,A0A5J9TMX2,A0A5J9TSA1,A0A5J9TUH5,A0A5J9TWY1,A0A5J9TX85,A0A5J9TZ03,A0A5J9U429,A0A5J9U8L0,A0A5J9U8Y0,A0A5J9UIB2,A0A5J9UQY6,A0A5J9UX69,A0A5J9UXL9,A0A5J9UYW9,A0A5J9V487,A0A5J9VD49,A0A5J9VJ73,A0A5J9VMJ5,A0A5J9VQF6,A0A5J9VR97,A0A5J9VS98,A0A5J9VUY1,A0A5J9W110,A0A5J9WA43,A0A5J9WFV4,A0A5J9WGK5,A0A5J9WKC3,A0A5J9WLI0,A0A5J9WNY9
GO:0009534	CC	chloroplast thylakoid	8.19321e-08	26	218	A0A5J9SJX5,A0A5J9SNM4,A0A5J9TGQ0,A0A5J9TSA1,A0A5J9TUH5,A0A5J9TWY1,A0A5J9TX85,A0A5J9U429,A0A5J9U8L0,A0A5J9U8Y0,A0A5J9UIB2,A0A5J9UQY6,A0A5J9UX69,A0A5J9UXL9,A0A5J9UYW9,A0A5J9VD49,A0A5J9VJ73,A0A5J9VMJ5,A0A5J9VR97,A0A5J9VS98,A0A5J9VUY1,A0A5J9W110,A0A5J9WFV4,A0A5J9WGK5,A0A5J9WKC3,A0A5J9WNY9
GO:0031976	CC	plastid thylakoid	9.08078e-08	26	220	A0A5J9SJX5,A0A5J9SNM4,A0A5J9TGQ0,A0A5J9TSA1,A0A5J9TUH5,A0A5J9TWY1,A0A5J9TX85,A0A5J9U429,A0A5J9U8L0,A0A5J9U8Y0,A0A5J9UIB2,A0A5J9UQY6,A0A5J9UX69,A0A5J9UXL9,A0A5J9UYW9,A0A5J9VD49,A0A5J9VJ73,A0A5J9VMJ5,A0A5J9VR97,A0A5J9VS98,A0A5J9VUY1,A0A5J9W110,A0A5J9WFV4,A0A5J9WGK5,A0A5J9WKC3,A0A5J9WNY9
GO:0034357	CC	photosynthetic membrane	2.21216e-06	23	206	A0A5J9SJX5,A0A5J9SNM4,A0A5J9TGQ0,A0A5J9TUH5,A0A5J9TWY1,A0A5J9TX85,A0A5J9U429,A0A5J9U8L0,A0A5J9UIB2,A0A5J9UQY6,A0A5J9UXL9,A0A5J9UYW9,A0A5J9V487,A0A5J9VD49,A0A5J9VJ73,A0A5J9VMJ5,A0A5J9VR97,A0A5J9VS98,A0A5J9VUY1,A0A5J9W110,A0A5J9WFV4,A0A5J9WGK5,A0A5J9WNY9
GO:0009535	CC	chloroplast thylakoid membrane	9.94533e-06	20	174	A0A5J9SJX5,A0A5J9SNM4,A0A5J9TGQ0,A0A5J9TUH5,A0A5J9TWY1,A0A5J9TX85,A0A5J9U429,A0A5J9U8L0,A0A5J9UIB2,A0A5J9UQY6,A0A5J9UXL9,A0A5J9UYW9,A0A5J9VD49,A0A5J9VJ73,A0A5J9VMJ5,A0A5J9VR97,A0A5J9VS98,A0A5J9VUY1,A0A5J9W110,A0A5J9WNY9
GO:0055035	CC	plastid thylakoid membrane	1.11489e-05	20	176	A0A5J9SJX5,A0A5J9SNM4,A0A5J9TGQ0,A0A5J9TUH5,A0A5J9TWY1,A0A5J9TX85,A0A5J9U429,A0A5J9U8L0,A0A5J9UIB2,A0A5J9UQY6,A0A5J9UXL9,A0A5J9UYW9,A0A5J9VD49,A0A5J9VJ73,A0A5J9VMJ5,A0A5J9VR97,A0A5J9VS98,A0A5J9VUY1,A0A5J9W110,A0A5J9WNY9
GO:0042651	CC	thylakoid membrane	1.82056e-05	21	199	A0A5J9SJX5,A0A5J9SNM4,A0A5J9TGQ0,A0A5J9TUH5,A0A5J9TWY1,A0A5J9TX85,A0A5J9U429,A0A5J9U8L0,A0A5J9UIB2,A0A5J9UQY6,A0A5J9UXL9,A0A5J9UYW9,A0A5J9V487,A0A5J9VD49,A0A5J9VJ73,A0A5J9VMJ5,A0A5J9VR97,A0A5J9VS98,A0A5J9VUY1,A0A5J9W110,A0A5J9WNY9
GO:0043228	CC	membraneless organelle	2.4186e-05	96	2007	A0A5J9SE55,A0A5J9SJ07,A0A5J9SJX5,A0A5J9SNM4,A0A5J9SRJ2,A0A5J9SSK9,A0A5J9STW9,A0A5J9SYB4,A0A5J9SYK5,A0A5J9SZ05,A0A5J9SZ47,A0A5J9T4Y2,A0A5J9TBF5,A0A5J9TC63,A0A5J9TCE1,A0A5J9TEG1,A0A5J9TGQ0,A0A5J9TMX2,A0A5J9TND6,A0A5J9TSA1,A0A5J9TUH5,A0A5J9TWY1,A0A5J9TX85,A0A5J9TZ03,A0A5J9TZD3,A0A5J9U429,A0A5J9U5G7,A0A5J9U5P3,A0A5J9U893,A0A5J9U8L0,A0A5J9U8Y0,A0A5J9U9R1,A0A5J9UFY0,A0A5J9UIB2,A0A5J9UJ27,A0A5J9UK77,A0A…
GO:0043232	CC	intracellular membraneless organelle	2.4186e-05	96	2007	A0A5J9SE55,A0A5J9SJ07,A0A5J9SJX5,A0A5J9SNM4,A0A5J9SRJ2,A0A5J9SSK9,A0A5J9STW9,A0A5J9SYB4,A0A5J9SYK5,A0A5J9SZ05,A0A5J9SZ47,A0A5J9T4Y2,A0A5J9TBF5,A0A5J9TC63,A0A5J9TCE1,A0A5J9TEG1,A0A5J9TGQ0,A0A5J9TMX2,A0A5J9TND6,A0A5J9TSA1,A0A5J9TUH5,A0A5J9TWY1,A0A5J9TX85,A0A5J9TZ03,A0A5J9TZD3,A0A5J9U429,A0A5J9U5G7,A0A5J9U5P3,A0A5J9U893,A0A5J9U8L0,A0A5J9U8Y0,A0A5J9U9R1,A0A5J9UFY0,A0A5J9UIB2,A0A5J9UJ27,A0A5J9UK77,A0A…
GO:0031968	CC	organelle outer membrane	0.00012152	24	283	A0A5J9SD96,A0A5J9SJX5,A0A5J9SNM4,A0A5J9TGQ0,A0A5J9TUH5,A0A5J9TWY1,A0A5J9TX85,A0A5J9U429,A0A5J9U8L0,A0A5J9UIB2,A0A5J9UQY6,A0A5J9UXL9,A0A5J9UYW9,A0A5J9V1N9,A0A5J9VD49,A0A5J9VJ73,A0A5J9VMJ5,A0A5J9VR97,A0A5J9VS98,A0A5J9VUY1,A0A5J9W110,A0A5J9WIY3,A0A5J9WNY9,A0A5J9WTD6
GO:0019867	CC	outer membrane	0.000122414	24	284	A0A5J9SD96,A0A5J9SJX5,A0A5J9SNM4,A0A5J9TGQ0,A0A5J9TUH5,A0A5J9TWY1,A0A5J9TX85,A0A5J9U429,A0A5J9U8L0,A0A5J9UIB2,A0A5J9UQY6,A0A5J9UXL9,A0A5J9UYW9,A0A5J9V1N9,A0A5J9VD49,A0A5J9VJ73,A0A5J9VMJ5,A0A5J9VR97,A0A5J9VS98,A0A5J9VUY1,A0A5J9W110,A0A5J9WIY3,A0A5J9WNY9,A0A5J9WTD6
GO:0042170	CC	plastid membrane	0.000194365	26	333	A0A5J9SD96,A0A5J9SJX5,A0A5J9SNM4,A0A5J9TGQ0,A0A5J9TUH5,A0A5J9TWY1,A0A5J9TX85,A0A5J9U429,A0A5J9U8L0,A0A5J9UIB2,A0A5J9UQY6,A0A5J9UXL9,A0A5J9UYW9,A0A5J9V1N9,A0A5J9VCT2,A0A5J9VD49,A0A5J9VJ73,A0A5J9VMJ5,A0A5J9VR97,A0A5J9VS98,A0A5J9VUY1,A0A5J9W110,A0A5J9WCE0,A0A5J9WD55,A0A5J9WNY9,A0A5J9WTD6
GO:0031072	MF	heat shock protein binding	0.000224122	9	33	A0A5J9TUL1,A0A5J9UXL9,A0A5J9UZ20,A0A5J9V0K6,A0A5J9VBA3,A0A5J9VC84,A0A5J9WBD1,A0A5J9WCE2,A0A5J9WFJ3
GO:0009543	CC	chloroplast thylakoid lumen	0.000784571	6	21	A0A5J9SJX5,A0A5J9TWY1,A0A5J9U8Y0,A0A5J9UX69,A0A5J9WFV4,A0A5J9WGK5
GO:0031978	CC	plastid thylakoid lumen	0.000784571	6	21	A0A5J9SJX5,A0A5J9TWY1,A0A5J9U8Y0,A0A5J9UX69,A0A5J9WFV4,A0A5J9WGK5
GO:1990904	CC	ribonucleoprotein complex	0.00100637	45	818	A0A5J9SRJ2,A0A5J9SSK9,A0A5J9STW9,A0A5J9SV80,A0A5J9SYK5,A0A5J9SZ47,A0A5J9T2C4,A0A5J9TBF5,A0A5J9TC63,A0A5J9TC76,A0A5J9TLG8,A0A5J9TUZ1,A0A5J9TW69,A0A5J9U384,A0A5J9U5P3,A0A5J9U9R1,A0A5J9UNQ0,A0A5J9UU08,A0A5J9UU84,A0A5J9UXU8,A0A5J9UZZ7,A0A5J9V2S8,A0A5J9V7P5,A0A5J9VB61,A0A5J9VDK3,A0A5J9VFN4,A0A5J9VFZ7,A0A5J9VIG9,A0A5J9VSL1,A0A5J9VWI7,A0A5J9W7E8,A0A5J9W838,A0A5J9W923,A0A5J9W930,A0A5J9WAV7,A0A5J9WB75,A0A…
GO:0009526	CC	plastid envelope	0.00106653	28	415	A0A5J9SD96,A0A5J9SJX5,A0A5J9SNM4,A0A5J9TGQ0,A0A5J9TUH5,A0A5J9TWY1,A0A5J9TX85,A0A5J9U429,A0A5J9U8L0,A0A5J9UIB2,A0A5J9UQY6,A0A5J9UXL9,A0A5J9UYW9,A0A5J9V1N9,A0A5J9V284,A0A5J9VCT2,A0A5J9VD49,A0A5J9VDK3,A0A5J9VJ73,A0A5J9VMJ5,A0A5J9VR97,A0A5J9VS98,A0A5J9VUY1,A0A5J9W110,A0A5J9WCE0,A0A5J9WD55,A0A5J9WNY9,A0A5J9WTD6
GO:0008380	BP	RNA splicing	0.00110664	27	315	A0A5J9SHY0,A0A5J9SV80,A0A5J9T2C4,A0A5J9T7S1,A0A5J9TC76,A0A5J9TM41,A0A5J9TUZ1,A0A5J9TW69,A0A5J9TZ50,A0A5J9TZZ9,A0A5J9U384,A0A5J9UJP5,A0A5J9UPU1,A0A5J9UU84,A0A5J9V2S8,A0A5J9VB61,A0A5J9VGT4,A0A5J9VN78,A0A5J9VSL1,A0A5J9W0S7,A0A5J9W8Z3,A0A5J9WAC4,A0A5J9WB75,A0A5J9WD28,A0A5J9WFW5,A0A5J9WIU0,A0A5J9WIW7
GO:0010467	BP	gene expression	0.00110664	192	4847	A0A5J9SE55,A0A5J9SHY0,A0A5J9SJ07,A0A5J9SJK8,A0A5J9SQ37,A0A5J9SRM3,A0A5J9SSK9,A0A5J9STW9,A0A5J9SU24,A0A5J9SV68,A0A5J9SV80,A0A5J9SW74,A0A5J9SWU8,A0A5J9SZ47,A0A5J9T0E7,A0A5J9T181,A0A5J9T1V7,A0A5J9T1X5,A0A5J9T1Y8,A0A5J9T2C4,A0A5J9T319,A0A5J9T5N3,A0A5J9T680,A0A5J9T7A0,A0A5J9T7S1,A0A5J9T8J3,A0A5J9T8N9,A0A5J9T9Z0,A0A5J9TA51,A0A5J9TB32,A0A5J9TBF5,A0A5J9TBT0,A0A5J9TBV4,A0A5J9TC63,A0A5J9TC76,A0A5J9TDS9,A0A…
GO:0009058	BP	biosynthetic process	0.00110664	267	7164	A0A5J9SE55,A0A5J9SGL2,A0A5J9SHY0,A0A5J9SJ07,A0A5J9SJK8,A0A5J9SQ37,A0A5J9SQG3,A0A5J9SRM3,A0A5J9SSK9,A0A5J9STW9,A0A5J9SU24,A0A5J9SV68,A0A5J9SV80,A0A5J9SW74,A0A5J9SWU8,A0A5J9SYB4,A0A5J9SZ47,A0A5J9SZE6,A0A5J9SZN7,A0A5J9T0E7,A0A5J9T0P5,A0A5J9T181,A0A5J9T1V7,A0A5J9T1X5,A0A5J9T1Y8,A0A5J9T2C4,A0A5J9T319,A0A5J9T417,A0A5J9T5N3,A0A5J9T612,A0A5J9T680,A0A5J9T6T2,A0A5J9T7A0,A0A5J9T7S1,A0A5J9T7X3,A0A5J9T8J3,A0A…
GO:0031977	CC	thylakoid lumen	0.0012228	6	23	A0A5J9SJX5,A0A5J9TWY1,A0A5J9U8Y0,A0A5J9UX69,A0A5J9WFV4,A0A5J9WGK5
GO:0009628	BP	response to abiotic stimulus	0.00137059	42	652	A0A5J9SJK8,A0A5J9SV74,A0A5J9SW87,A0A5J9SX23,A0A5J9TB32,A0A5J9TC36,A0A5J9TR38,A0A5J9TU53,A0A5J9TVC0,A0A5J9UE63,A0A5J9ULV8,A0A5J9UN75,A0A5J9UXL9,A0A5J9UYB6,A0A5J9UYD1,A0A5J9UZ20,A0A5J9UZE3,A0A5J9V2R1,A0A5J9V3G7,A0A5J9V7Z9,A0A5J9VBA3,A0A5J9VGM6,A0A5J9VHT2,A0A5J9VID6,A0A5J9VN13,A0A5J9W0Y6,A0A5J9W5Y1,A0A5J9W8F3,A0A5J9W934,A0A5J9WAW8,A0A5J9WBD1,A0A5J9WCE0,A0A5J9WEY3,A0A5J9WII9,A0A5J9WJP7,A0A5J9WJS9,A0A…
GO:0030170	MF	pyridoxal phosphate binding	0.00358726	14	128	A0A5J9TP30,A0A5J9U4M0,A0A5J9U8H3,A0A5J9UAU4,A0A5J9UE63,A0A5J9V1L5,A0A5J9V275,A0A5J9V8A4,A0A5J9VI14,A0A5J9VKA9,A0A5J9W4G2,A0A5J9WAX9,A0A5J9WFV1,A0A5J9WJV3
GO:0003735	MF	structural constituent of ribosome	0.00358726	26	381	A0A5J9SSK9,A0A5J9STW9,A0A5J9SYK5,A0A5J9SZ47,A0A5J9TBF5,A0A5J9TC63,A0A5J9U5P3,A0A5J9U9R1,A0A5J9UXU8,A0A5J9UZZ7,A0A5J9V7P5,A0A5J9VDK3,A0A5J9VFN4,A0A5J9VIG9,A0A5J9VWI7,A0A5J9W7E8,A0A5J9W838,A0A5J9W923,A0A5J9W930,A0A5J9WAV7,A0A5J9WEW6,A0A5J9WEY3,A0A5J9WH70,A0A5J9WKT3,I6MIA3,Q3BCM1
GO:0070279	MF	vitamin B6 binding	0.00358726	14	128	A0A5J9TP30,A0A5J9U4M0,A0A5J9U8H3,A0A5J9UAU4,A0A5J9UE63,A0A5J9V1L5,A0A5J9V275,A0A5J9V8A4,A0A5J9VI14,A0A5J9VKA9,A0A5J9W4G2,A0A5J9WAX9,A0A5J9WFV1,A0A5J9WJV3
GO:0005840	CC	ribosome	0.00388002	26	403	A0A5J9SSK9,A0A5J9STW9,A0A5J9SYK5,A0A5J9SZ47,A0A5J9TBF5,A0A5J9TC63,A0A5J9U5P3,A0A5J9U9R1,A0A5J9UXU8,A0A5J9UZZ7,A0A5J9V7P5,A0A5J9VDK3,A0A5J9VFN4,A0A5J9VIG9,A0A5J9VWI7,A0A5J9W7E8,A0A5J9W838,A0A5J9W923,A0A5J9W930,A0A5J9WAV7,A0A5J9WEW6,A0A5J9WEY3,A0A5J9WH70,A0A5J9WKT3,I6MIA3,Q3BCM1
GO:0000313	CC	organellar ribosome	0.00466433	7	41	A0A5J9UZZ7,A0A5J9V7P5,A0A5J9W923,A0A5J9WEY3,A0A5J9WH70,I6MIA3,Q3BCM1
GO:0051082	MF	unfolded protein binding	0.0054386	12	104	A0A5J9T1Y8,A0A5J9TKX9,A0A5J9UAK4,A0A5J9UAK8,A0A5J9UIK0,A0A5J9UN75,A0A5J9UXL9,A0A5J9UZ20,A0A5J9VBA3,A0A5J9WBD1,A0A5J9WHB0,A0A5J9WJA6
GO:0051087	MF	protein-folding chaperone binding	0.0054386	10	72	A0A5J9T8N9,A0A5J9UAK4,A0A5J9UIK0,A0A5J9UZ20,A0A5J9VBA3,A0A5J9VC00,A0A5J9VC84,A0A5J9WBD1,A0A5J9WCE2,A0A5J9WFJ3
GO:0048580	BP	regulation of post-embryonic development	0.00782421	11	75	A0A5J9T7A0,A0A5J9THP4,A0A5J9TPT5,A0A5J9TVD1,A0A5J9UZV9,A0A5J9VHT2,A0A5J9VNX8,A0A5J9WFK3,A0A5J9WJJ4,A0A5J9WKE0,A0A5J9WR03
GO:2000026	BP	regulation of multicellular organismal d...	0.00782421	11	76	A0A5J9T7A0,A0A5J9THP4,A0A5J9TPT5,A0A5J9TVD1,A0A5J9UZV9,A0A5J9VHT2,A0A5J9VNX8,A0A5J9WFK3,A0A5J9WJJ4,A0A5J9WKE0,A0A5J9WR03
GO:0019842	MF	vitamin binding	0.00922366	16	188	A0A5J9TP30,A0A5J9U4M0,A0A5J9U8A4,A0A5J9U8H3,A0A5J9UAU4,A0A5J9UE63,A0A5J9V1L5,A0A5J9V275,A0A5J9V8A4,A0A5J9VI14,A0A5J9VKA9,A0A5J9W4G2,A0A5J9WAX9,A0A5J9WFV1,A0A5J9WJV3,A0A5J9WQ12
GO:0005739	CC	mitochondrion	0.00959138	49	1018	A0A5J9SQG3,A0A5J9SRU4,A0A5J9SU15,A0A5J9SZN7,A0A5J9T0P5,A0A5J9TG08,A0A5J9TI03,A0A5J9TKP5,A0A5J9TQ68,A0A5J9TUD3,A0A5J9TZ03,A0A5J9U8L0,A0A5J9UAB0,A0A5J9UBS2,A0A5J9UCH4,A0A5J9UDU1,A0A5J9UJ27,A0A5J9UPJ6,A0A5J9UZE3,A0A5J9UZZ7,A0A5J9V7G3,A0A5J9V7P5,A0A5J9VAM6,A0A5J9VED2,A0A5J9VI14,A0A5J9VJI7,A0A5J9VPV3,A0A5J9VQY4,A0A5J9VUU3,A0A5J9W4G2,A0A5J9W988,A0A5J9W9G4,A0A5J9WA44,A0A5J9WAZ9,A0A5J9WBJ1,A0A5J9WBS9,A0A…
GO:0019684	BP	photosynthesis, light reaction	0.0125858	10	68	A0A5J9SNM4,A0A5J9TSA1,A0A5J9UQY6,A0A5J9UYW9,A0A5J9VR97,A0A5J9VS98,A0A5J9VUY1,A0A5J9WFV4,A0A5J9WGK5,A0A5J9WL06
GO:0006397	BP	mRNA processing	0.0125858	29	432	A0A5J9SHY0,A0A5J9SV80,A0A5J9T2C4,A0A5J9T7S1,A0A5J9TC76,A0A5J9TM41,A0A5J9TUZ1,A0A5J9TW69,A0A5J9TZ50,A0A5J9TZZ9,A0A5J9U384,A0A5J9UJP5,A0A5J9UPU1,A0A5J9UTH9,A0A5J9UU84,A0A5J9V2S8,A0A5J9VB61,A0A5J9VBA3,A0A5J9VGT4,A0A5J9VN78,A0A5J9VSL1,A0A5J9W0S7,A0A5J9W8Z3,A0A5J9WAC4,A0A5J9WB75,A0A5J9WD28,A0A5J9WFW5,A0A5J9WIU0,A0A5J9WIW7
GO:0051239	BP	regulation of multicellular organismal p...	0.0125858	12	97	A0A5J9SYN4,A0A5J9T7A0,A0A5J9THP4,A0A5J9TPT5,A0A5J9TVD1,A0A5J9UZV9,A0A5J9VHT2,A0A5J9VNX8,A0A5J9WFK3,A0A5J9WJJ4,A0A5J9WKE0,A0A5J9WR03
GO:0009059	BP	macromolecule biosynthetic process	0.0135885	199	5347	A0A5J9SE55,A0A5J9SHY0,A0A5J9SJ07,A0A5J9SJK8,A0A5J9SQ37,A0A5J9SRM3,A0A5J9SSK9,A0A5J9STW9,A0A5J9SU24,A0A5J9SV68,A0A5J9SV80,A0A5J9SW74,A0A5J9SWU8,A0A5J9SZ47,A0A5J9SZE6,A0A5J9T0E7,A0A5J9T181,A0A5J9T1V7,A0A5J9T1X5,A0A5J9T1Y8,A0A5J9T2C4,A0A5J9T319,A0A5J9T5N3,A0A5J9T680,A0A5J9T7A0,A0A5J9T7S1,A0A5J9T8J3,A0A5J9T8N9,A0A5J9T9Z0,A0A5J9TA51,A0A5J9TB32,A0A5J9TBF5,A0A5J9TBT0,A0A5J9TBV4,A0A5J9TC63,A0A5J9TC76,A0A…
GO:0006457	BP	protein folding	0.0139622	20	248	A0A5J9T1Y8,A0A5J9T8N9,A0A5J9TKX9,A0A5J9U9Z6,A0A5J9UAK4,A0A5J9UAK8,A0A5J9UIK0,A0A5J9UN75,A0A5J9UXL9,A0A5J9UZ20,A0A5J9VBA3,A0A5J9VC00,A0A5J9VGM6,A0A5J9VJ56,A0A5J9WBD1,A0A5J9WCE2,A0A5J9WFJ3,A0A5J9WHB0,A0A5J9WJA6,A0A5J9WL97
GO:0016071	BP	mRNA metabolic process	0.0139622	34	557	A0A5J9SHY0,A0A5J9SV68,A0A5J9SV80,A0A5J9SWU8,A0A5J9T2C4,A0A5J9T7S1,A0A5J9TC76,A0A5J9TM41,A0A5J9TUZ1,A0A5J9TW69,A0A5J9TXS3,A0A5J9TZ50,A0A5J9TZZ9,A0A5J9U384,A0A5J9UJP5,A0A5J9UPU1,A0A5J9UTH9,A0A5J9UU84,A0A5J9V2S8,A0A5J9VB61,A0A5J9VBA3,A0A5J9VGT4,A0A5J9VLY8,A0A5J9VN78,A0A5J9VSL1,A0A5J9W0S7,A0A5J9W7T2,A0A5J9W8Z3,A0A5J9WAC4,A0A5J9WB75,A0A5J9WD28,A0A5J9WFW5,A0A5J9WIU0,A0A5J9WIW7
GO:0051879	MF	Hsp90 protein binding	0.0149098	5	17	A0A5J9TUL1,A0A5J9V0K6,A0A5J9VBA3,A0A5J9WCE2,A0A5J9WFJ3
GO:0009909	BP	regulation of flower development	0.0172457	8	47	A0A5J9T7A0,A0A5J9THP4,A0A5J9TPT5,A0A5J9TVD1,A0A5J9UZV9,A0A5J9VNX8,A0A5J9WFK3,A0A5J9WJJ4
GO:0009314	BP	response to radiation	0.0174841	19	236	A0A5J9SX23,A0A5J9TC36,A0A5J9TU53,A0A5J9UE63,A0A5J9ULV8,A0A5J9V2R1,A0A5J9V7Z9,A0A5J9VHT2,A0A5J9VID6,A0A5J9W5Y1,A0A5J9W8F3,A0A5J9WAW8,A0A5J9WCE0,A0A5J9WJP7,A0A5J9WKE0,A0A5J9WKF4,A0A5J9WL85,A0A5J9WNY9,A0A5J9WP23
GO:0048831	BP	regulation of shoot system development	0.0174841	8	48	A0A5J9T7A0,A0A5J9THP4,A0A5J9TPT5,A0A5J9TVD1,A0A5J9UZV9,A0A5J9VNX8,A0A5J9WFK3,A0A5J9WJJ4
GO:0015979	BP	photosynthesis	0.0225305	17	202	A0A5J9SGL2,A0A5J9SNM4,A0A5J9TD16,A0A5J9TS30,A0A5J9TSA1,A0A5J9TWY7,A0A5J9TYZ6,A0A5J9UQY6,A0A5J9UYW9,A0A5J9VR97,A0A5J9VS98,A0A5J9VUY1,A0A5J9W8J4,A0A5J9WFV4,A0A5J9WGK5,A0A5J9WL06,A0A5J9WNY9
GO:0009547	CC	plastid ribosome	0.022799	2	2	A0A5J9W923,A0A5J9WH70
GO:0031967	CC	organelle envelope	0.022799	41	843	A0A5J9SD96,A0A5J9SJX5,A0A5J9SNM4,A0A5J9TGQ0,A0A5J9TUH5,A0A5J9TWY1,A0A5J9TX85,A0A5J9U429,A0A5J9U8L0,A0A5J9UCH4,A0A5J9UIB2,A0A5J9UQY6,A0A5J9UXL9,A0A5J9UYW9,A0A5J9V0K1,A0A5J9V1N9,A0A5J9V284,A0A5J9VCT2,A0A5J9VD49,A0A5J9VDK3,A0A5J9VED2,A0A5J9VIX6,A0A5J9VJ73,A0A5J9VMJ5,A0A5J9VPV3,A0A5J9VR97,A0A5J9VS98,A0A5J9VUU3,A0A5J9VUY1,A0A5J9W110,A0A5J9W7A3,A0A5J9WA44,A0A5J9WAZ9,A0A5J9WBJ1,A0A5J9WCE0,A0A5J9WD55,A0A…
GO:0030544	MF	Hsp70 protein binding	0.0266444	4	11	A0A5J9UZ20,A0A5J9VC84,A0A5J9WBD1,A0A5J9WCE2
GO:0008453	MF	alanine-glyoxylate transaminase activity	0.0266444	3	5	A0A5J9T417,A0A5J9TP30,A0A5J9WJV3
GO:0016853	MF	isomerase activity	0.0266444	23	384	A0A5J9SPD0,A0A5J9SYB4,A0A5J9TCE1,A0A5J9TGK4,A0A5J9TR38,A0A5J9U8H3,A0A5J9UE94,A0A5J9UG47,A0A5J9UGH8,A0A5J9UK77,A0A5J9VDL5,A0A5J9VJ56,A0A5J9VQF6,A0A5J9VQH6,A0A5J9VR96,A0A5J9W0S7,A0A5J9W838,A0A5J9WBS9,A0A5J9WHY7,A0A5J9WJ60,A0A5J9WJ79,A0A5J9WL97,A0A5J9WXD3
GO:0008483	MF	transaminase activity	0.0266444	9	75	A0A5J9T417,A0A5J9TP30,A0A5J9U8H3,A0A5J9UE63,A0A5J9V275,A0A5J9V8A4,A0A5J9VI14,A0A5J9W4G2,A0A5J9WJV3
GO:0005198	MF	structural molecule activity	0.0266444	29	538	A0A5J9SSK9,A0A5J9STW9,A0A5J9SYK5,A0A5J9SZ05,A0A5J9SZ47,A0A5J9TBF5,A0A5J9TC63,A0A5J9TZD3,A0A5J9U5P3,A0A5J9U893,A0A5J9U9R1,A0A5J9UXU8,A0A5J9UZZ7,A0A5J9V7P5,A0A5J9VDK3,A0A5J9VFN4,A0A5J9VIG9,A0A5J9VWI7,A0A5J9W7E8,A0A5J9W838,A0A5J9W923,A0A5J9W930,A0A5J9WAV7,A0A5J9WEW6,A0A5J9WEY3,A0A5J9WH70,A0A5J9WKT3,I6MIA3,Q3BCM1
GO:0016769	MF	transferase activity, transferring nitro...	0.0266444	9	76	A0A5J9T417,A0A5J9TP30,A0A5J9U8H3,A0A5J9UE63,A0A5J9V275,A0A5J9V8A4,A0A5J9VI14,A0A5J9W4G2,A0A5J9WJV3
GO:0062197	BP	cellular response to chemical stress	0.0276389	9	66	A0A5J9TMX2,A0A5J9TPH2,A0A5J9TVS6,A0A5J9TWY1,A0A5J9V487,A0A5J9W0Y6,A0A5J9WGG1,A0A5J9WHB4,A0A5J9WNY9
GO:0044391	CC	ribosomal subunit	0.0284939	15	208	A0A5J9SYK5,A0A5J9TBF5,A0A5J9U5P3,A0A5J9U9R1,A0A5J9UZZ7,A0A5J9V7P5,A0A5J9VIG9,A0A5J9VWI7,A0A5J9W838,A0A5J9W923,A0A5J9W930,A0A5J9WEY3,A0A5J9WKT3,I6MIA3,Q3BCM1
GO:0009532	CC	plastid stroma	0.0318708	15	211	A0A5J9SQ37,A0A5J9T7Q5,A0A5J9TG08,A0A5J9TGJ9,A0A5J9TMX2,A0A5J9TVC0,A0A5J9UQH4,A0A5J9VJ73,A0A5J9W110,A0A5J9W923,A0A5J9WEW6,A0A5J9WF08,A0A5J9WFF9,A0A5J9WH70,A0A5J9WL06
GO:0009408	BP	response to heat	0.0342953	14	153	A0A5J9SJK8,A0A5J9SV74,A0A5J9SW87,A0A5J9TB32,A0A5J9TR38,A0A5J9TVC0,A0A5J9UXL9,A0A5J9UYB6,A0A5J9UZ20,A0A5J9UZE3,A0A5J9V3G7,A0A5J9VN13,A0A5J9WBD1,A0A5J9WII9
GO:0032991	CC	protein-containing complex	0.040533	120	3223	A0A5J9SNM4,A0A5J9SRJ2,A0A5J9SSB7,A0A5J9SSK9,A0A5J9STW9,A0A5J9SV80,A0A5J9SYK5,A0A5J9SZ05,A0A5J9SZ47,A0A5J9T0Z1,A0A5J9T2C4,A0A5J9T534,A0A5J9T7S1,A0A5J9T7X3,A0A5J9TAV5,A0A5J9TBF5,A0A5J9TC63,A0A5J9TC76,A0A5J9TEG1,A0A5J9TLG8,A0A5J9TMC7,A0A5J9TSD7,A0A5J9TUZ1,A0A5J9TVC0,A0A5J9TVT3,A0A5J9TW69,A0A5J9TZ03,A0A5J9TZD3,A0A5J9U384,A0A5J9U5P3,A0A5J9U893,A0A5J9U8L0,A0A5J9U9R1,A0A5J9U9S2,A0A5J9UAB0,A0A5J9UAN0,A0A…
GO:0009416	BP	response to light stimulus	0.0452807	17	218	A0A5J9SX23,A0A5J9TC36,A0A5J9TU53,A0A5J9UE63,A0A5J9ULV8,A0A5J9V2R1,A0A5J9V7Z9,A0A5J9VHT2,A0A5J9VID6,A0A5J9W5Y1,A0A5J9W8F3,A0A5J9WCE0,A0A5J9WJP7,A0A5J9WKE0,A0A5J9WKF4,A0A5J9WNY9,A0A5J9WP23
GO:0051604	BP	protein maturation	0.0452807	25	392	A0A5J9SRM3,A0A5J9T1Y8,A0A5J9T8N9,A0A5J9TDS9,A0A5J9TKX9,A0A5J9TSD7,A0A5J9U4P1,A0A5J9U8L0,A0A5J9U9Z6,A0A5J9UAK4,A0A5J9UAK8,A0A5J9UIK0,A0A5J9UN75,A0A5J9UXL9,A0A5J9UZ20,A0A5J9VBA3,A0A5J9VC00,A0A5J9VGM6,A0A5J9VJ56,A0A5J9WBD1,A0A5J9WCE2,A0A5J9WFJ3,A0A5J9WHB0,A0A5J9WJA6,A0A5J9WL97
GO:0120114	CC	Sm-like protein family complex	0.0475953	8	79	A0A5J9SV80,A0A5J9TUZ1,A0A5J9U384,A0A5J9UPU1,A0A5J9UU84,A0A5J9V2S8,A0A5J9VSL1,A0A5J9WD28
