## Supplementary Tables (5 to 22) for "Grass wars: how native and non-indigenous *Sporobolus* battle heatwaves in salt marshes": Table S18.xlsx

### Sheet: Sheet1
Table S18 Enriched GO terms in S. anglicus between t0 and t1. List of enriched GO terms (adjusted p-value <0.05) in leaves of S. anglicus after short-term heat stress (t0 vs. t1).
GO.ID	Category	Term	FDR (adj_p)	n° of significant genes for the GO.ID	Total n° of gene for the GO.ID	Significant UniProt IDs
GO:0005622	CC	intracellular anatomical structure	4.03335e-41	498	12917	A0A5J9SDX8,A0A5J9SE55,A0A5J9SEH3,A0A5J9SEV8,A0A5J9SF47,A0A5J9SGS0,A0A5J9SH69,A0A5J9SHN6,A0A5J9SHX2,A0A5J9SIL1,A0A5J9SJ07,A0A5J9SJ65,A0A5J9SJ92,A0A5J9SJM6,A0A5J9SKG1,A0A5J9SL19,A0A5J9SLV0,A0A5J9SLY2,A0A5J9SNC5,A0A5J9SNG8,A0A5J9SNJ1,A0A5J9SNP4,A0A5J9SNR5,A0A5J9SPD0,A0A5J9SPJ8,A0A5J9SQF2,A0A5J9SQR1,A0A5J9SS15,A0A5J9SSC4,A0A5J9STG3,A0A5J9STP4,A0A5J9STU5,A0A5J9STV2,A0A5J9SU15,A0A5J9SV68,A0A5J9SV74,A0A…
GO:0043226	CC	organelle	2.83978e-27	420	10785	A0A5J9SDX8,A0A5J9SE55,A0A5J9SEV8,A0A5J9SF47,A0A5J9SGS0,A0A5J9SH69,A0A5J9SHN6,A0A5J9SHX2,A0A5J9SIL1,A0A5J9SJ07,A0A5J9SJ65,A0A5J9SJ92,A0A5J9SJM6,A0A5J9SKG1,A0A5J9SL19,A0A5J9SLY2,A0A5J9SNC5,A0A5J9SNG8,A0A5J9SNJ1,A0A5J9SNP4,A0A5J9SNR5,A0A5J9SPJ8,A0A5J9SQF2,A0A5J9SQR1,A0A5J9SS15,A0A5J9SSC4,A0A5J9STG3,A0A5J9STP4,A0A5J9SU15,A0A5J9SVL1,A0A5J9SW87,A0A5J9SYK5,A0A5J9SYY9,A0A5J9SZ26,A0A5J9SZF4,A0A5J9SZW5,A0A…
GO:0043229	CC	intracellular organelle	7.0837e-27	418	10759	A0A5J9SDX8,A0A5J9SE55,A0A5J9SEV8,A0A5J9SF47,A0A5J9SGS0,A0A5J9SH69,A0A5J9SHN6,A0A5J9SHX2,A0A5J9SIL1,A0A5J9SJ07,A0A5J9SJ65,A0A5J9SJ92,A0A5J9SJM6,A0A5J9SKG1,A0A5J9SL19,A0A5J9SLY2,A0A5J9SNC5,A0A5J9SNG8,A0A5J9SNJ1,A0A5J9SNP4,A0A5J9SNR5,A0A5J9SPJ8,A0A5J9SQF2,A0A5J9SQR1,A0A5J9SS15,A0A5J9SSC4,A0A5J9STG3,A0A5J9STP4,A0A5J9SU15,A0A5J9SVL1,A0A5J9SW87,A0A5J9SYK5,A0A5J9SYY9,A0A5J9SZ26,A0A5J9SZF4,A0A5J9SZW5,A0A…
GO:0005737	CC	cytoplasm	1.01514e-25	345	8137	A0A5J9SDX8,A0A5J9SEH3,A0A5J9SEV8,A0A5J9SF47,A0A5J9SGS0,A0A5J9SH69,A0A5J9SHN6,A0A5J9SHX2,A0A5J9SIL1,A0A5J9SJ92,A0A5J9SJM6,A0A5J9SL19,A0A5J9SLV0,A0A5J9SLY2,A0A5J9SNC5,A0A5J9SNG8,A0A5J9SNJ1,A0A5J9SNP4,A0A5J9SNR5,A0A5J9SPD0,A0A5J9SPJ8,A0A5J9SQF2,A0A5J9SQR1,A0A5J9STG3,A0A5J9STU5,A0A5J9STV2,A0A5J9SU15,A0A5J9SV68,A0A5J9SV74,A0A5J9SVL1,A0A5J9SW87,A0A5J9SYK5,A0A5J9SYY9,A0A5J9SZF4,A0A5J9SZW5,A0A5J9SZX8,A0A…
GO:0043227	CC	membrane-bounded organelle	2.41299e-25	394	9989	A0A5J9SDX8,A0A5J9SE55,A0A5J9SEV8,A0A5J9SF47,A0A5J9SGS0,A0A5J9SH69,A0A5J9SHN6,A0A5J9SHX2,A0A5J9SIL1,A0A5J9SJ07,A0A5J9SJ65,A0A5J9SJ92,A0A5J9SJM6,A0A5J9SKG1,A0A5J9SL19,A0A5J9SLY2,A0A5J9SNC5,A0A5J9SNG8,A0A5J9SNJ1,A0A5J9SNR5,A0A5J9SPJ8,A0A5J9SQF2,A0A5J9SQR1,A0A5J9SSC4,A0A5J9STG3,A0A5J9STP4,A0A5J9SU15,A0A5J9SVL1,A0A5J9SW87,A0A5J9SYY9,A0A5J9SZ26,A0A5J9SZF4,A0A5J9SZW5,A0A5J9SZX8,A0A5J9T0N6,A0A5J9T0Z1,A0A…
GO:0043231	CC	intracellular membrane-bounded organelle	8.02377e-25	392	9970	A0A5J9SDX8,A0A5J9SE55,A0A5J9SEV8,A0A5J9SF47,A0A5J9SGS0,A0A5J9SH69,A0A5J9SHN6,A0A5J9SHX2,A0A5J9SIL1,A0A5J9SJ07,A0A5J9SJ65,A0A5J9SJ92,A0A5J9SJM6,A0A5J9SKG1,A0A5J9SL19,A0A5J9SLY2,A0A5J9SNC5,A0A5J9SNG8,A0A5J9SNJ1,A0A5J9SNR5,A0A5J9SPJ8,A0A5J9SQF2,A0A5J9SQR1,A0A5J9SSC4,A0A5J9STG3,A0A5J9STP4,A0A5J9SU15,A0A5J9SVL1,A0A5J9SW87,A0A5J9SYY9,A0A5J9SZ26,A0A5J9SZF4,A0A5J9SZW5,A0A5J9SZX8,A0A5J9T0N6,A0A5J9T0Z1,A0A…
GO:0009536	CC	plastid	2.56178e-14	95	1458	A0A5J9SDX8,A0A5J9SH69,A0A5J9SL19,A0A5J9SLY2,A0A5J9SNC5,A0A5J9SNJ1,A0A5J9SNR5,A0A5J9SPJ8,A0A5J9STG3,A0A5J9SZF4,A0A5J9T867,A0A5J9T8Z9,A0A5J9T9P9,A0A5J9TBW7,A0A5J9TE75,A0A5J9TG08,A0A5J9TGC8,A0A5J9TGD0,A0A5J9TJA7,A0A5J9TM23,A0A5J9TTB0,A0A5J9TTX1,A0A5J9TUZ6,A0A5J9TWN1,A0A5J9TWY7,A0A5J9TY28,A0A5J9TYF4,A0A5J9TYK4,A0A5J9TYZ6,A0A5J9TZL4,A0A5J9U1V8,A0A5J9U3V4,A0A5J9U429,A0A5J9U5N6,A0A5J9U801,A0A5J9U8Y0,A0A…
GO:0009507	CC	chloroplast	1.30987e-12	88	1382	A0A5J9SDX8,A0A5J9SH69,A0A5J9SL19,A0A5J9SLY2,A0A5J9SNC5,A0A5J9SNJ1,A0A5J9SNR5,A0A5J9SPJ8,A0A5J9STG3,A0A5J9SZF4,A0A5J9T867,A0A5J9T8Z9,A0A5J9T9P9,A0A5J9TBW7,A0A5J9TE75,A0A5J9TG08,A0A5J9TGC8,A0A5J9TGD0,A0A5J9TJA7,A0A5J9TM23,A0A5J9TTX1,A0A5J9TUZ6,A0A5J9TWN1,A0A5J9TWY7,A0A5J9TY28,A0A5J9TYF4,A0A5J9TYZ6,A0A5J9TZL4,A0A5J9U1V8,A0A5J9U3V4,A0A5J9U429,A0A5J9U5N6,A0A5J9U801,A0A5J9U8Y0,A0A5J9U9E2,A0A5J9U9H1,A0A…
GO:0009579	CC	thylakoid	1.38362e-08	29	268	A0A5J9SNJ1,A0A5J9STG3,A0A5J9TE75,A0A5J9TM23,A0A5J9TUZ6,A0A5J9TY28,A0A5J9TZ03,A0A5J9U429,A0A5J9U5N6,A0A5J9U8Y0,A0A5J9U9H1,A0A5J9UJC5,A0A5J9UWT4,A0A5J9UX69,A0A5J9UYI1,A0A5J9V5Q1,A0A5J9VCT0,A0A5J9VED5,A0A5J9VEF9,A0A5J9VJ73,A0A5J9VX25,A0A5J9W110,A0A5J9W804,A0A5J9WF58,A0A5J9WFV4,A0A5J9WGD7,A0A5J9WGK5,A0A5J9WTP6,A0A5J9WV80
GO:0031967	CC	organelle envelope	5.94682e-08	55	843	A0A5J9SHN6,A0A5J9SHX2,A0A5J9SIL1,A0A5J9SL19,A0A5J9SNC5,A0A5J9SNJ1,A0A5J9SQR1,A0A5J9STG3,A0A5J9SYY9,A0A5J9SZX8,A0A5J9T2A8,A0A5J9T2F6,A0A5J9T2H7,A0A5J9T8Z9,A0A5J9TAD9,A0A5J9TE09,A0A5J9TE75,A0A5J9TGC8,A0A5J9TM23,A0A5J9TUZ6,A0A5J9TY28,A0A5J9TYR6,A0A5J9U3V4,A0A5J9U429,A0A5J9U5N6,A0A5J9UGM0,A0A5J9UH84,A0A5J9UYI1,A0A5J9V5Q1,A0A5J9V7C2,A0A5J9VAC9,A0A5J9VCT0,A0A5J9VED2,A0A5J9VED5,A0A5J9VEF9,A0A5J9VGD5,A0A…
GO:0043228	CC	membraneless organelle	5.94682e-08	99	2007	A0A5J9SE55,A0A5J9SF47,A0A5J9SJ07,A0A5J9SNG8,A0A5J9SNJ1,A0A5J9SNP4,A0A5J9SS15,A0A5J9STG3,A0A5J9STP4,A0A5J9SYK5,A0A5J9T271,A0A5J9T4W0,A0A5J9T8T6,A0A5J9TAD3,A0A5J9TCE3,A0A5J9TDW8,A0A5J9TE75,A0A5J9TEG1,A0A5J9TLW4,A0A5J9TM23,A0A5J9TNJ8,A0A5J9TUZ6,A0A5J9TX91,A0A5J9TY28,A0A5J9TY68,A0A5J9TZ03,A0A5J9TZD2,A0A5J9TZD3,A0A5J9U429,A0A5J9U5N6,A0A5J9U689,A0A5J9U893,A0A5J9U8Y0,A0A5J9U987,A0A5J9U9H1,A0A5J9U9X1,A0A…
GO:0043232	CC	intracellular membraneless organelle	5.94682e-08	99	2007	A0A5J9SE55,A0A5J9SF47,A0A5J9SJ07,A0A5J9SNG8,A0A5J9SNJ1,A0A5J9SNP4,A0A5J9SS15,A0A5J9STG3,A0A5J9STP4,A0A5J9SYK5,A0A5J9T271,A0A5J9T4W0,A0A5J9T8T6,A0A5J9TAD3,A0A5J9TCE3,A0A5J9TDW8,A0A5J9TE75,A0A5J9TEG1,A0A5J9TLW4,A0A5J9TM23,A0A5J9TNJ8,A0A5J9TUZ6,A0A5J9TX91,A0A5J9TY28,A0A5J9TY68,A0A5J9TZ03,A0A5J9TZD2,A0A5J9TZD3,A0A5J9U429,A0A5J9U5N6,A0A5J9U689,A0A5J9U893,A0A5J9U8Y0,A0A5J9U987,A0A5J9U9H1,A0A5J9U9X1,A0A…
GO:0031976	CC	plastid thylakoid	6.42457e-08	25	220	A0A5J9SNJ1,A0A5J9STG3,A0A5J9TE75,A0A5J9TM23,A0A5J9TUZ6,A0A5J9TY28,A0A5J9U429,A0A5J9U5N6,A0A5J9U8Y0,A0A5J9U9H1,A0A5J9UX69,A0A5J9UYI1,A0A5J9V5Q1,A0A5J9VCT0,A0A5J9VED5,A0A5J9VEF9,A0A5J9VJ73,A0A5J9VX25,A0A5J9W110,A0A5J9W804,A0A5J9WF58,A0A5J9WFV4,A0A5J9WGD7,A0A5J9WGK5,A0A5J9WV80
GO:0034357	CC	photosynthetic membrane	7.7786e-08	24	206	A0A5J9SNJ1,A0A5J9STG3,A0A5J9TE75,A0A5J9TM23,A0A5J9TUZ6,A0A5J9TY28,A0A5J9U429,A0A5J9U5N6,A0A5J9U9H1,A0A5J9UYI1,A0A5J9V5Q1,A0A5J9VCT0,A0A5J9VED5,A0A5J9VEF9,A0A5J9VJ73,A0A5J9VX25,A0A5J9W110,A0A5J9W804,A0A5J9WF58,A0A5J9WFV4,A0A5J9WGD7,A0A5J9WGK5,A0A5J9WTP6,A0A5J9WV80
GO:0015979	BP	photosynthesis	7.78127e-08	26	202	A0A5J9SNJ1,A0A5J9STG3,A0A5J9SZF4,A0A5J9T9P9,A0A5J9TE75,A0A5J9TRQ0,A0A5J9TUZ6,A0A5J9TWY7,A0A5J9TYZ6,A0A5J9U5N6,A0A5J9U9H1,A0A5J9UPY5,A0A5J9V5Q1,A0A5J9VCT0,A0A5J9VED5,A0A5J9VEF9,A0A5J9VX25,A0A5J9W497,A0A5J9W4U1,A0A5J9W804,A0A5J9WF58,A0A5J9WFV4,A0A5J9WGK5,A0A5J9WJK3,A0A5J9WTP6,A0A5J9WV80
GO:0019684	BP	photosynthesis, light reaction	7.78127e-08	16	68	A0A5J9SZF4,A0A5J9TE75,A0A5J9TUZ6,A0A5J9U5N6,A0A5J9U9H1,A0A5J9V5Q1,A0A5J9VCT0,A0A5J9VED5,A0A5J9VEF9,A0A5J9VX25,A0A5J9W497,A0A5J9W804,A0A5J9WF58,A0A5J9WFV4,A0A5J9WGK5,A0A5J9WJK3
GO:0006091	BP	generation of precursor metabolites and ...	1.18164e-07	36	385	A0A5J9SHX2,A0A5J9SIL1,A0A5J9SNR5,A0A5J9SPJ8,A0A5J9SZF4,A0A5J9SZX8,A0A5J9TE75,A0A5J9TMK5,A0A5J9TN61,A0A5J9TTB0,A0A5J9TUZ6,A0A5J9TZ03,A0A5J9U5N6,A0A5J9U9H1,A0A5J9UAB0,A0A5J9UPY5,A0A5J9US98,A0A5J9V5Q1,A0A5J9V9Z4,A0A5J9VCT0,A0A5J9VD15,A0A5J9VED2,A0A5J9VED5,A0A5J9VEF9,A0A5J9VX25,A0A5J9W497,A0A5J9W718,A0A5J9W747,A0A5J9W770,A0A5J9W7R4,A0A5J9W804,A0A5J9WF58,A0A5J9WFV4,A0A5J9WGK5,A0A5J9WJK3,A0A5J9WN42
GO:0009534	CC	chloroplast thylakoid	2.27601e-07	24	218	A0A5J9SNJ1,A0A5J9STG3,A0A5J9TE75,A0A5J9TM23,A0A5J9TUZ6,A0A5J9TY28,A0A5J9U429,A0A5J9U5N6,A0A5J9U8Y0,A0A5J9U9H1,A0A5J9UX69,A0A5J9UYI1,A0A5J9V5Q1,A0A5J9VCT0,A0A5J9VED5,A0A5J9VEF9,A0A5J9VJ73,A0A5J9VX25,A0A5J9W110,A0A5J9W804,A0A5J9WF58,A0A5J9WFV4,A0A5J9WGK5,A0A5J9WV80
GO:0005730	CC	nucleolus	2.34265e-07	29	310	A0A5J9SE55,A0A5J9SJ07,A0A5J9STP4,A0A5J9T4W0,A0A5J9T8T6,A0A5J9TCE3,A0A5J9TX91,A0A5J9TY68,A0A5J9TZD2,A0A5J9U987,A0A5J9UAH5,A0A5J9UIF2,A0A5J9UTD1,A0A5J9V1X7,A0A5J9V4S5,A0A5J9VDL2,A0A5J9VJ80,A0A5J9VJK5,A0A5J9VPF7,A0A5J9VSQ6,A0A5J9VTN9,A0A5J9VV27,A0A5J9W971,A0A5J9WBM1,A0A5J9WC25,A0A5J9WE90,A0A5J9WGT4,A0A5J9WIB2,A0A5J9WKB2
GO:0009521	CC	photosystem	6.13656e-07	13	65	A0A5J9SNJ1,A0A5J9TE75,A0A5J9TUZ6,A0A5J9U5N6,A0A5J9V5Q1,A0A5J9VCT0,A0A5J9VED5,A0A5J9VX25,A0A5J9WF58,A0A5J9WFV4,A0A5J9WGK5,A0A5J9WTP6,A0A5J9WV80
GO:0042651	CC	thylakoid membrane	7.78342e-07	22	199	A0A5J9SNJ1,A0A5J9STG3,A0A5J9TE75,A0A5J9TM23,A0A5J9TUZ6,A0A5J9TY28,A0A5J9U429,A0A5J9U5N6,A0A5J9U9H1,A0A5J9UYI1,A0A5J9V5Q1,A0A5J9VCT0,A0A5J9VED5,A0A5J9VEF9,A0A5J9VJ73,A0A5J9VX25,A0A5J9W110,A0A5J9W804,A0A5J9WF58,A0A5J9WGD7,A0A5J9WTP6,A0A5J9WV80
GO:0009058	BP	biosynthetic process	7.92585e-07	261	7164	A0A5J9SD09,A0A5J9SE55,A0A5J9SEV8,A0A5J9SGS0,A0A5J9SH69,A0A5J9SHX2,A0A5J9SIL1,A0A5J9SJ07,A0A5J9SJ65,A0A5J9SJM6,A0A5J9SKG1,A0A5J9SL19,A0A5J9SLV0,A0A5J9SNG8,A0A5J9SQF2,A0A5J9SS15,A0A5J9SSC4,A0A5J9STP4,A0A5J9STU5,A0A5J9SV68,A0A5J9SZ26,A0A5J9SZE6,A0A5J9T0N6,A0A5J9T1F7,A0A5J9T1X5,A0A5J9T1Y8,A0A5J9T2B8,A0A5J9T2F6,A0A5J9T2J6,A0A5J9T2P8,A0A5J9T3D6,A0A5J9T3Y2,A0A5J9T4W0,A0A5J9T5N3,A0A5J9T5U9,A0A5J9T625,A0A…
GO:0031974	CC	membrane-enclosed lumen	1.0735e-06	52	859	A0A5J9SE55,A0A5J9SF47,A0A5J9SHN6,A0A5J9SJ07,A0A5J9STP4,A0A5J9T4W0,A0A5J9T886,A0A5J9T8T6,A0A5J9TCE3,A0A5J9TE09,A0A5J9TGK4,A0A5J9TX91,A0A5J9TY68,A0A5J9TZD2,A0A5J9U473,A0A5J9U987,A0A5J9UAH5,A0A5J9UBN3,A0A5J9UBT5,A0A5J9UIF2,A0A5J9UTD1,A0A5J9V1X7,A0A5J9V279,A0A5J9V327,A0A5J9V4S5,A0A5J9VA66,A0A5J9VC84,A0A5J9VDL2,A0A5J9VE88,A0A5J9VJ80,A0A5J9VJK5,A0A5J9VKC2,A0A5J9VNT3,A0A5J9VPF7,A0A5J9VSQ6,A0A5J9VTN9,A0A…
GO:0043233	CC	organelle lumen	1.0735e-06	52	859	A0A5J9SE55,A0A5J9SF47,A0A5J9SHN6,A0A5J9SJ07,A0A5J9STP4,A0A5J9T4W0,A0A5J9T886,A0A5J9T8T6,A0A5J9TCE3,A0A5J9TE09,A0A5J9TGK4,A0A5J9TX91,A0A5J9TY68,A0A5J9TZD2,A0A5J9U473,A0A5J9U987,A0A5J9UAH5,A0A5J9UBN3,A0A5J9UBT5,A0A5J9UIF2,A0A5J9UTD1,A0A5J9V1X7,A0A5J9V279,A0A5J9V327,A0A5J9V4S5,A0A5J9VA66,A0A5J9VC84,A0A5J9VDL2,A0A5J9VE88,A0A5J9VJ80,A0A5J9VJK5,A0A5J9VKC2,A0A5J9VNT3,A0A5J9VPF7,A0A5J9VSQ6,A0A5J9VTN9,A0A…
GO:0070013	CC	intracellular organelle lumen	1.0735e-06	52	859	A0A5J9SE55,A0A5J9SF47,A0A5J9SHN6,A0A5J9SJ07,A0A5J9STP4,A0A5J9T4W0,A0A5J9T886,A0A5J9T8T6,A0A5J9TCE3,A0A5J9TE09,A0A5J9TGK4,A0A5J9TX91,A0A5J9TY68,A0A5J9TZD2,A0A5J9U473,A0A5J9U987,A0A5J9UAH5,A0A5J9UBN3,A0A5J9UBT5,A0A5J9UIF2,A0A5J9UTD1,A0A5J9V1X7,A0A5J9V279,A0A5J9V327,A0A5J9V4S5,A0A5J9VA66,A0A5J9VC84,A0A5J9VDL2,A0A5J9VE88,A0A5J9VJ80,A0A5J9VJK5,A0A5J9VKC2,A0A5J9VNT3,A0A5J9VPF7,A0A5J9VSQ6,A0A5J9VTN9,A0A…
GO:0005739	CC	mitochondrion	1.31958e-06	58	1018	A0A5J9SF47,A0A5J9SHN6,A0A5J9SHX2,A0A5J9SIL1,A0A5J9SJ92,A0A5J9SNG8,A0A5J9SQF2,A0A5J9SQR1,A0A5J9SU15,A0A5J9SYY9,A0A5J9SZX8,A0A5J9T0N6,A0A5J9T2A8,A0A5J9T2F6,A0A5J9T2H7,A0A5J9TE09,A0A5J9TG08,A0A5J9TGC8,A0A5J9TGD0,A0A5J9TJA7,A0A5J9TP82,A0A5J9TYR6,A0A5J9TZ03,A0A5J9U9E2,A0A5J9UAB0,A0A5J9UB55,A0A5J9UBX2,A0A5J9UH84,A0A5J9UMK5,A0A5J9UR04,A0A5J9UZE3,A0A5J9V7C2,A0A5J9V7G3,A0A5J9V8T1,A0A5J9VAC9,A0A5J9VED2,A0A…
GO:0055035	CC	plastid thylakoid membrane	1.71283e-06	20	176	A0A5J9SNJ1,A0A5J9STG3,A0A5J9TE75,A0A5J9TM23,A0A5J9TUZ6,A0A5J9TY28,A0A5J9U429,A0A5J9U5N6,A0A5J9UYI1,A0A5J9V5Q1,A0A5J9VCT0,A0A5J9VED5,A0A5J9VEF9,A0A5J9VJ73,A0A5J9VX25,A0A5J9W110,A0A5J9W804,A0A5J9WF58,A0A5J9WGD7,A0A5J9WV80
GO:0009526	CC	plastid envelope	2.58759e-06	32	415	A0A5J9SL19,A0A5J9SNC5,A0A5J9SNJ1,A0A5J9STG3,A0A5J9T8Z9,A0A5J9TE75,A0A5J9TGC8,A0A5J9TM23,A0A5J9TUZ6,A0A5J9TY28,A0A5J9U3V4,A0A5J9U429,A0A5J9U5N6,A0A5J9UGM0,A0A5J9UYI1,A0A5J9V5Q1,A0A5J9VCT0,A0A5J9VED5,A0A5J9VEF9,A0A5J9VJ73,A0A5J9VMK5,A0A5J9VX25,A0A5J9VZV7,A0A5J9W110,A0A5J9W804,A0A5J9W885,A0A5J9W8K2,A0A5J9WD55,A0A5J9WF58,A0A5J9WGD7,A0A5J9WHF2,A0A5J9WV80
GO:0042170	CC	plastid membrane	2.73783e-06	28	333	A0A5J9SL19,A0A5J9SNJ1,A0A5J9STG3,A0A5J9TE75,A0A5J9TGC8,A0A5J9TM23,A0A5J9TUZ6,A0A5J9TY28,A0A5J9U3V4,A0A5J9U429,A0A5J9U5N6,A0A5J9UGM0,A0A5J9UYI1,A0A5J9V5Q1,A0A5J9VCT0,A0A5J9VED5,A0A5J9VEF9,A0A5J9VJ73,A0A5J9VMK5,A0A5J9VX25,A0A5J9W110,A0A5J9W804,A0A5J9W885,A0A5J9WD55,A0A5J9WF58,A0A5J9WGD7,A0A5J9WHF2,A0A5J9WV80
GO:0006457	BP	protein folding	2.8233e-06	26	248	A0A5J9T1Y8,A0A5J9T2B8,A0A5J9T2J6,A0A5J9T886,A0A5J9T8N9,A0A5J9T9Q9,A0A5J9TET5,A0A5J9TGD0,A0A5J9TP82,A0A5J9U2D8,A0A5J9U4Q5,A0A5J9U7N0,A0A5J9UIK0,A0A5J9V2L5,A0A5J9V714,A0A5J9VE88,A0A5J9VEC7,A0A5J9VGI6,A0A5J9VGM6,A0A5J9VW55,A0A5J9W8F6,A0A5J9W941,A0A5J9WD25,A0A5J9WFJ3,A0A5J9WL97,A0A5J9WPE3
GO:0009523	CC	photosystem II	5.33228e-06	11	55	A0A5J9TE75,A0A5J9TUZ6,A0A5J9U5N6,A0A5J9V5Q1,A0A5J9VCT0,A0A5J9VED5,A0A5J9VX25,A0A5J9WF58,A0A5J9WFV4,A0A5J9WGK5,A0A5J9WTP6
GO:0009535	CC	chloroplast thylakoid membrane	5.94349e-06	19	174	A0A5J9SNJ1,A0A5J9STG3,A0A5J9TE75,A0A5J9TM23,A0A5J9TUZ6,A0A5J9TY28,A0A5J9U429,A0A5J9U5N6,A0A5J9UYI1,A0A5J9V5Q1,A0A5J9VCT0,A0A5J9VED5,A0A5J9VEF9,A0A5J9VJ73,A0A5J9VX25,A0A5J9W110,A0A5J9W804,A0A5J9WF58,A0A5J9WV80
GO:0022900	BP	electron transport chain	1.25125e-05	15	91	A0A5J9SZF4,A0A5J9SZX8,A0A5J9TUZ6,A0A5J9UAB0,A0A5J9VED2,A0A5J9VEF9,A0A5J9VX25,A0A5J9W497,A0A5J9W718,A0A5J9W747,A0A5J9W770,A0A5J9W7R4,A0A5J9W804,A0A5J9WJK3,A0A5J9WN42
GO:0031968	CC	organelle outer membrane	1.75934e-05	24	283	A0A5J9SNJ1,A0A5J9STG3,A0A5J9SYY9,A0A5J9TE75,A0A5J9TM23,A0A5J9TUZ6,A0A5J9TY28,A0A5J9U3V4,A0A5J9U429,A0A5J9U5N6,A0A5J9UGM0,A0A5J9UYI1,A0A5J9V5Q1,A0A5J9VCT0,A0A5J9VED5,A0A5J9VEF9,A0A5J9VGD5,A0A5J9VJ73,A0A5J9VX25,A0A5J9W110,A0A5J9W804,A0A5J9W885,A0A5J9WF58,A0A5J9WV80
GO:0019867	CC	outer membrane	1.81035e-05	24	284	A0A5J9SNJ1,A0A5J9STG3,A0A5J9SYY9,A0A5J9TE75,A0A5J9TM23,A0A5J9TUZ6,A0A5J9TY28,A0A5J9U3V4,A0A5J9U429,A0A5J9U5N6,A0A5J9UGM0,A0A5J9UYI1,A0A5J9V5Q1,A0A5J9VCT0,A0A5J9VED5,A0A5J9VEF9,A0A5J9VGD5,A0A5J9VJ73,A0A5J9VX25,A0A5J9W110,A0A5J9W804,A0A5J9W885,A0A5J9WF58,A0A5J9WV80
GO:0010467	BP	gene expression	3.0362e-05	185	4847	A0A5J9SD09,A0A5J9SE55,A0A5J9SEV8,A0A5J9SGS0,A0A5J9SJ07,A0A5J9SJ65,A0A5J9SKG1,A0A5J9SNG8,A0A5J9SS15,A0A5J9SSC4,A0A5J9STP4,A0A5J9STU5,A0A5J9SV68,A0A5J9SZ26,A0A5J9T1F7,A0A5J9T1X5,A0A5J9T1Y8,A0A5J9T2B8,A0A5J9T2J6,A0A5J9T3Y2,A0A5J9T4W0,A0A5J9T5N3,A0A5J9T625,A0A5J9T831,A0A5J9T881,A0A5J9T886,A0A5J9T8N9,A0A5J9T8T6,A0A5J9T8U4,A0A5J9T9C8,A0A5J9T9Q9,A0A5J9T9Z0,A0A5J9TAD3,A0A5J9TAS7,A0A5J9TBC9,A0A5J9TC87,A0A…
GO:0051604	BP	protein maturation	4.60928e-05	31	392	A0A5J9SEV8,A0A5J9SGS0,A0A5J9T1Y8,A0A5J9T2B8,A0A5J9T2J6,A0A5J9T886,A0A5J9T8N9,A0A5J9T9Q9,A0A5J9TET5,A0A5J9TGD0,A0A5J9TP82,A0A5J9TWE4,A0A5J9U2D8,A0A5J9U4Q5,A0A5J9U7N0,A0A5J9UIK0,A0A5J9V2L5,A0A5J9V714,A0A5J9V8T1,A0A5J9VE88,A0A5J9VEC7,A0A5J9VGI6,A0A5J9VGM6,A0A5J9VW55,A0A5J9W8F6,A0A5J9W941,A0A5J9WD25,A0A5J9WFJ3,A0A5J9WK43,A0A5J9WL97,A0A5J9WPE3
GO:0031981	CC	nuclear lumen	6.0232e-05	40	678	A0A5J9SE55,A0A5J9SJ07,A0A5J9STP4,A0A5J9T4W0,A0A5J9T8T6,A0A5J9TCE3,A0A5J9TX91,A0A5J9TY68,A0A5J9TZD2,A0A5J9U473,A0A5J9U987,A0A5J9UAH5,A0A5J9UBN3,A0A5J9UBT5,A0A5J9UIF2,A0A5J9UTD1,A0A5J9V1X7,A0A5J9V279,A0A5J9V327,A0A5J9V4S5,A0A5J9VA66,A0A5J9VC84,A0A5J9VDL2,A0A5J9VJ80,A0A5J9VJK5,A0A5J9VKC2,A0A5J9VPF7,A0A5J9VSQ6,A0A5J9VTN9,A0A5J9VV27,A0A5J9W971,A0A5J9WAU3,A0A5J9WBM1,A0A5J9WC25,A0A5J9WE90,A0A5J9WG65,A0A…
GO:0098796	CC	membrane protein complex	0.00014182	34	553	A0A5J9SHX2,A0A5J9SIL1,A0A5J9SLV0,A0A5J9SNJ1,A0A5J9STG3,A0A5J9SYY9,A0A5J9T2F6,A0A5J9T970,A0A5J9T9L8,A0A5J9TE75,A0A5J9TUZ6,A0A5J9TWV7,A0A5J9TX05,A0A5J9U5N6,A0A5J9UAB0,A0A5J9V5Q1,A0A5J9VCT0,A0A5J9VDV8,A0A5J9VED2,A0A5J9VED5,A0A5J9VGD5,A0A5J9VJ07,A0A5J9VM97,A0A5J9VX25,A0A5J9W718,A0A5J9W9I2,A0A5J9WBY4,A0A5J9WF58,A0A5J9WFV4,A0A5J9WGK5,A0A5J9WKE2,A0A5J9WTP6,A0A5J9WU44,A0A5J9WV80
GO:0032991	CC	protein-containing complex	0.000199964	124	3223	A0A5J9SHX2,A0A5J9SIL1,A0A5J9SKG1,A0A5J9SLV0,A0A5J9SNG8,A0A5J9SNJ1,A0A5J9SQF2,A0A5J9SS15,A0A5J9STG3,A0A5J9STP4,A0A5J9SYK5,A0A5J9SYY9,A0A5J9T0Z1,A0A5J9T2F6,A0A5J9T3Y2,A0A5J9T625,A0A5J9T8T6,A0A5J9T970,A0A5J9T9L8,A0A5J9TA93,A0A5J9TAD3,A0A5J9TC87,A0A5J9TDW8,A0A5J9TE75,A0A5J9TEG1,A0A5J9TKU2,A0A5J9TLW4,A0A5J9TNJ8,A0A5J9TUZ6,A0A5J9TVT4,A0A5J9TWV7,A0A5J9TX05,A0A5J9TX91,A0A5J9TZ03,A0A5J9TZD2,A0A5J9TZD3,A0A…
GO:0009059	BP	macromolecule biosynthetic process	0.000266287	195	5347	A0A5J9SD09,A0A5J9SE55,A0A5J9SEV8,A0A5J9SGS0,A0A5J9SJ07,A0A5J9SJ65,A0A5J9SKG1,A0A5J9SNG8,A0A5J9SS15,A0A5J9SSC4,A0A5J9STP4,A0A5J9STU5,A0A5J9SV68,A0A5J9SZ26,A0A5J9SZE6,A0A5J9T1F7,A0A5J9T1X5,A0A5J9T1Y8,A0A5J9T2B8,A0A5J9T2J6,A0A5J9T2P8,A0A5J9T3Y2,A0A5J9T4W0,A0A5J9T5N3,A0A5J9T625,A0A5J9T831,A0A5J9T881,A0A5J9T886,A0A5J9T8N9,A0A5J9T8T6,A0A5J9T8U4,A0A5J9T9C8,A0A5J9T9Q9,A0A5J9T9Z0,A0A5J9TAD3,A0A5J9TAS7,A0A…
GO:0005634	CC	nucleus	0.000581951	186	5389	A0A5J9SE55,A0A5J9SJ07,A0A5J9SJ65,A0A5J9SJM6,A0A5J9SKG1,A0A5J9SSC4,A0A5J9STP4,A0A5J9SZ26,A0A5J9T0Z1,A0A5J9T1X5,A0A5J9T2J6,A0A5J9T3S5,A0A5J9T3Y2,A0A5J9T4W0,A0A5J9T5N3,A0A5J9T831,A0A5J9T881,A0A5J9T8T6,A0A5J9T9C8,A0A5J9T9Z0,A0A5J9TA93,A0A5J9TAD9,A0A5J9TAS7,A0A5J9TBC9,A0A5J9TCE3,A0A5J9TDV1,A0A5J9TEG1,A0A5J9TFB3,A0A5J9TFM3,A0A5J9THA0,A0A5J9THB7,A0A5J9THL4,A0A5J9TJ65,A0A5J9TJY1,A0A5J9TM41,A0A5J9TN88,A0A…
GO:0010207	BP	photosystem II assembly	0.000593448	5	9	A0A5J9U5N6,A0A5J9VCT0,A0A5J9VED5,A0A5J9WFV4,A0A5J9WGK5
GO:0009767	BP	photosynthetic electron transport chain	0.000593448	7	23	A0A5J9SZF4,A0A5J9TUZ6,A0A5J9VEF9,A0A5J9VX25,A0A5J9W497,A0A5J9W804,A0A5J9WJK3
GO:1990904	CC	ribonucleoprotein complex	0.000862081	42	818	A0A5J9SKG1,A0A5J9SNG8,A0A5J9SS15,A0A5J9STP4,A0A5J9SYK5,A0A5J9T3Y2,A0A5J9T625,A0A5J9T8T6,A0A5J9TAD3,A0A5J9TDW8,A0A5J9TKU2,A0A5J9TLW4,A0A5J9TNJ8,A0A5J9TX91,A0A5J9TZD2,A0A5J9U689,A0A5J9U987,A0A5J9U9E2,A0A5J9UAE0,A0A5J9UBN3,A0A5J9UCU0,A0A5J9UF35,A0A5J9UHM8,A0A5J9UIF2,A0A5J9V279,A0A5J9VB61,A0A5J9VFZ7,A0A5J9VNC3,A0A5J9VPF7,A0A5J9VTN9,A0A5J9VY97,A0A5J9W838,A0A5J9WC25,A0A5J9WE13,A0A5J9WE90,A0A5J9WG65,A0A…
GO:0140662	MF	ATP-dependent protein folding chaperone	0.000942844	13	101	A0A5J9T1Y8,A0A5J9T2B8,A0A5J9T886,A0A5J9T9Q9,A0A5J9TET5,A0A5J9U2D8,A0A5J9U4Q5,A0A5J9U7N0,A0A5J9V2L5,A0A5J9V714,A0A5J9VEC7,A0A5J9W8F6,A0A5J9WPE3
GO:0005515	MF	protein binding	0.000942844	82	1930	A0A5J9SNP4,A0A5J9SRC7,A0A5J9STV2,A0A5J9T1Y8,A0A5J9T271,A0A5J9T2B8,A0A5J9T2J6,A0A5J9T831,A0A5J9T886,A0A5J9T8N9,A0A5J9T970,A0A5J9T9L8,A0A5J9TBC9,A0A5J9TC18,A0A5J9TET5,A0A5J9TGD0,A0A5J9TGX2,A0A5J9TP82,A0A5J9TR38,A0A5J9TUL1,A0A5J9TVY3,A0A5J9TWY7,A0A5J9TX05,A0A5J9U2D8,A0A5J9U4D7,A0A5J9U4Q5,A0A5J9U5R3,A0A5J9U6W4,A0A5J9U893,A0A5J9U8U5,A0A5J9U9X1,A0A5J9UFS2,A0A5J9UGM0,A0A5J9UIK0,A0A5J9UKM6,A0A5J9UUK0,A0A…
GO:0044183	MF	protein folding chaperone	0.000942844	15	124	A0A5J9T1Y8,A0A5J9T2B8,A0A5J9T886,A0A5J9T9Q9,A0A5J9TET5,A0A5J9TGD0,A0A5J9TP82,A0A5J9U2D8,A0A5J9U4Q5,A0A5J9U7N0,A0A5J9V2L5,A0A5J9V714,A0A5J9VEC7,A0A5J9W8F6,A0A5J9WPE3
GO:0009628	BP	response to abiotic stimulus	0.000969709	39	652	A0A5J9SNC5,A0A5J9SNQ3,A0A5J9SRC7,A0A5J9SV74,A0A5J9SW87,A0A5J9SXA8,A0A5J9SZF4,A0A5J9T886,A0A5J9T9P9,A0A5J9TFM3,A0A5J9TP82,A0A5J9TR38,A0A5J9TU53,A0A5J9TUB2,A0A5J9TY28,A0A5J9U4Q5,A0A5J9U5N6,A0A5J9U951,A0A5J9U9H1,A0A5J9UB55,A0A5J9UE63,A0A5J9ULV8,A0A5J9UWT4,A0A5J9UYB6,A0A5J9UZE3,A0A5J9V293,A0A5J9V3G7,A0A5J9V453,A0A5J9V714,A0A5J9VGM6,A0A5J9VI90,A0A5J9VID6,A0A5J9VKX9,A0A5J9W0Y6,A0A5J9W4U1,A0A5J9WG65,A0A…
GO:0044281	BP	small molecule metabolic process	0.00253389	78	1766	A0A5J9SH69,A0A5J9SHX2,A0A5J9SIL1,A0A5J9SJM6,A0A5J9SLV0,A0A5J9SNR5,A0A5J9SPJ8,A0A5J9SQF2,A0A5J9SSL5,A0A5J9T0N6,A0A5J9T2F6,A0A5J9T5U9,A0A5J9T683,A0A5J9T785,A0A5J9T970,A0A5J9T9P9,A0A5J9TAX5,A0A5J9TBW7,A0A5J9TBZ2,A0A5J9TCC7,A0A5J9TGX2,A0A5J9TMK5,A0A5J9TN61,A0A5J9TYR6,A0A5J9TZQ6,A0A5J9U1V8,A0A5J9U239,A0A5J9U2R7,A0A5J9U2X9,A0A5J9U798,A0A5J9U801,A0A5J9U8Y0,A0A5J9U951,A0A5J9UB55,A0A5J9UDS9,A0A5J9UE63,A0A…
GO:0006396	BP	RNA processing	0.00316657	50	981	A0A5J9SE55,A0A5J9SJ07,A0A5J9SKG1,A0A5J9STP4,A0A5J9T1F7,A0A5J9T3Y2,A0A5J9T8T6,A0A5J9TCK0,A0A5J9TJA7,A0A5J9TM41,A0A5J9TY68,A0A5J9TZ50,A0A5J9TZD2,A0A5J9U3B3,A0A5J9U987,A0A5J9U9E2,A0A5J9UAH5,A0A5J9UBN3,A0A5J9UEG0,A0A5J9UIF2,A0A5J9UJP5,A0A5J9UT61,A0A5J9UTH9,A0A5J9UWP7,A0A5J9V1X7,A0A5J9V279,A0A5J9V327,A0A5J9V379,A0A5J9V592,A0A5J9V9S6,A0A5J9VB61,A0A5J9VFZ7,A0A5J9VJ80,A0A5J9VN78,A0A5J9VNC3,A0A5J9VPF7,A0A…
GO:0016607	CC	nuclear speck	0.00334492	5	20	A0A5J9UBN3,A0A5J9V279,A0A5J9WAU3,A0A5J9WG65,A0A5J9WJP7
GO:0009570	CC	chloroplast stroma	0.00341425	16	209	A0A5J9SH69,A0A5J9T867,A0A5J9TG08,A0A5J9TJA7,A0A5J9TYF4,A0A5J9U9E2,A0A5J9UJC5,A0A5J9UQH4,A0A5J9UWS7,A0A5J9VJ73,A0A5J9VJQ0,A0A5J9VMB2,A0A5J9W110,A0A5J9W770,A0A5J9WHF2,A0A5J9WKU6
GO:0009532	CC	plastid stroma	0.00370726	16	211	A0A5J9SH69,A0A5J9T867,A0A5J9TG08,A0A5J9TJA7,A0A5J9TYF4,A0A5J9U9E2,A0A5J9UJC5,A0A5J9UQH4,A0A5J9UWS7,A0A5J9VJ73,A0A5J9VJQ0,A0A5J9VMB2,A0A5J9W110,A0A5J9W770,A0A5J9WHF2,A0A5J9WKU6
GO:0042254	BP	ribosome biogenesis	0.00424439	27	406	A0A5J9SE55,A0A5J9SJ07,A0A5J9T1F7,A0A5J9T8T6,A0A5J9TDW8,A0A5J9TJA7,A0A5J9TX91,A0A5J9TY68,A0A5J9TZD2,A0A5J9U987,A0A5J9UAH5,A0A5J9UIF2,A0A5J9UTD1,A0A5J9V1X7,A0A5J9V327,A0A5J9V9S6,A0A5J9VNC3,A0A5J9VPF7,A0A5J9VTN9,A0A5J9VV40,A0A5J9W5N7,A0A5J9W8B5,A0A5J9WC25,A0A5J9WE90,A0A5J9WGT4,A0A5J9WIB2,A0A5J9WKB2
GO:0051082	MF	unfolded protein binding	0.00443578	12	104	A0A5J9T1Y8,A0A5J9T2B8,A0A5J9T886,A0A5J9TET5,A0A5J9TGD0,A0A5J9TP82,A0A5J9U2D8,A0A5J9U4Q5,A0A5J9UIK0,A0A5J9V714,A0A5J9VW55,A0A5J9WPE3
GO:0016667	MF	oxidoreductase activity, acting on a sul...	0.00443578	10	74	A0A5J9TGK4,A0A5J9TNG1,A0A5J9TPH2,A0A5J9TSX0,A0A5J9VN92,A0A5J9VPB3,A0A5J9VU92,A0A5J9WD25,A0A5J9WR76,A0A5J9WS79
GO:0051536	MF	iron-sulfur cluster binding	0.00443578	15	163	A0A5J9T0N6,A0A5J9TNG1,A0A5J9U239,A0A5J9UAB0,A0A5J9UXQ0,A0A5J9V9P5,A0A5J9VEF9,A0A5J9VJQ0,A0A5J9VPI9,A0A5J9VU92,A0A5J9W747,A0A5J9W770,A0A5J9W7R4,A0A5J9W869,A0A5J9WA07
GO:0051540	MF	metal cluster binding	0.00443578	15	163	A0A5J9T0N6,A0A5J9TNG1,A0A5J9U239,A0A5J9UAB0,A0A5J9UXQ0,A0A5J9V9P5,A0A5J9VEF9,A0A5J9VJQ0,A0A5J9VPI9,A0A5J9VU92,A0A5J9W747,A0A5J9W770,A0A5J9W7R4,A0A5J9W869,A0A5J9WA07
GO:0005829	CC	cytosol	0.00464629	53	1208	A0A5J9SH69,A0A5J9STU5,A0A5J9SYK5,A0A5J9T2J6,A0A5J9T3S5,A0A5J9T785,A0A5J9T8N9,A0A5J9TAD3,A0A5J9TC87,A0A5J9TCT8,A0A5J9TGX2,A0A5J9TKU2,A0A5J9TLW4,A0A5J9TN61,A0A5J9TNJ8,A0A5J9TW27,A0A5J9U2X9,A0A5J9U473,A0A5J9U798,A0A5J9U801,A0A5J9U871,A0A5J9U951,A0A5J9UF35,A0A5J9UIK0,A0A5J9ULV8,A0A5J9UPY5,A0A5J9UR04,A0A5J9UUK0,A0A5J9UW01,A0A5J9UYB5,A0A5J9V592,A0A5J9V9P5,A0A5J9V9Z4,A0A5J9VA66,A0A5J9VC03,A0A5J9VD15,A0A…
GO:1990351	CC	transporter complex	0.00464629	12	133	A0A5J9SHX2,A0A5J9SIL1,A0A5J9T2F6,A0A5J9T970,A0A5J9TWV7,A0A5J9UAB0,A0A5J9UFS2,A0A5J9VJ07,A0A5J9VM97,A0A5J9W718,A0A5J9W9I2,A0A5J9WKE2
GO:0022613	BP	ribonucleoprotein complex biogenesis	0.00482025	31	506	A0A5J9SE55,A0A5J9SJ07,A0A5J9T1F7,A0A5J9T625,A0A5J9T8T6,A0A5J9TDW8,A0A5J9TJA7,A0A5J9TX91,A0A5J9TY68,A0A5J9TZD2,A0A5J9U987,A0A5J9UAH5,A0A5J9UCU0,A0A5J9UIF2,A0A5J9UTD1,A0A5J9V1X7,A0A5J9V279,A0A5J9V327,A0A5J9V9S6,A0A5J9VNC3,A0A5J9VPF7,A0A5J9VTN9,A0A5J9VV40,A0A5J9VY97,A0A5J9W5N7,A0A5J9W8B5,A0A5J9WC25,A0A5J9WE90,A0A5J9WGT4,A0A5J9WIB2,A0A5J9WKB2
GO:0031090	CC	organelle membrane	0.00482378	82	2104	A0A5J9SEV8,A0A5J9SHX2,A0A5J9SIL1,A0A5J9SL19,A0A5J9SNJ1,A0A5J9SQR1,A0A5J9STG3,A0A5J9SYY9,A0A5J9SZX8,A0A5J9T2A8,A0A5J9T2F6,A0A5J9T2H7,A0A5J9T2P8,A0A5J9T3D6,A0A5J9T9Z0,A0A5J9TA75,A0A5J9TCC7,A0A5J9TE75,A0A5J9TGC8,A0A5J9TK28,A0A5J9TM23,A0A5J9TUZ6,A0A5J9TWE4,A0A5J9TWP7,A0A5J9TWV7,A0A5J9TX05,A0A5J9TY28,A0A5J9TYR6,A0A5J9U0L6,A0A5J9U3V4,A0A5J9U429,A0A5J9U5N6,A0A5J9UDS9,A0A5J9UFS2,A0A5J9UFU1,A0A5J9UGM0,A0A…
GO:0005740	CC	mitochondrial envelope	0.00554508	21	337	A0A5J9SHN6,A0A5J9SHX2,A0A5J9SIL1,A0A5J9SQR1,A0A5J9SYY9,A0A5J9SZX8,A0A5J9T2A8,A0A5J9T2F6,A0A5J9T2H7,A0A5J9TE09,A0A5J9TYR6,A0A5J9UH84,A0A5J9V7C2,A0A5J9VAC9,A0A5J9VED2,A0A5J9VGD5,A0A5J9VUU3,A0A5J9W718,A0A5J9W8E4,A0A5J9WAZ9,A0A5J9WN42
GO:1902495	CC	transmembrane transporter complex	0.00785949	11	122	A0A5J9SHX2,A0A5J9SIL1,A0A5J9T2F6,A0A5J9T970,A0A5J9TWV7,A0A5J9UAB0,A0A5J9VJ07,A0A5J9VM97,A0A5J9W718,A0A5J9W9I2,A0A5J9WKE2
GO:0034654	BP	nucleobase-containing compound biosynthe...	0.00788823	137	3709	A0A5J9SD09,A0A5J9SE55,A0A5J9SHX2,A0A5J9SIL1,A0A5J9SJ07,A0A5J9SJ65,A0A5J9SKG1,A0A5J9SQF2,A0A5J9SSC4,A0A5J9STP4,A0A5J9SZ26,A0A5J9T1F7,A0A5J9T1X5,A0A5J9T2F6,A0A5J9T3Y2,A0A5J9T4W0,A0A5J9T683,A0A5J9T831,A0A5J9T8T6,A0A5J9T9C8,A0A5J9T9Z0,A0A5J9TAS7,A0A5J9TBC9,A0A5J9TCD9,A0A5J9TCK0,A0A5J9TEG1,A0A5J9TFM3,A0A5J9THA0,A0A5J9THB7,A0A5J9TJ65,A0A5J9TJA7,A0A5J9TJY1,A0A5J9TM41,A0A5J9TN88,A0A5J9TVD1,A0A5J9TVK1,A0A…
GO:0016469	CC	proton-transporting two-sector ATPase co...	0.00798746	7	52	A0A5J9SHX2,A0A5J9SIL1,A0A5J9T2F6,A0A5J9T970,A0A5J9TWV7,A0A5J9VM97,A0A5J9WKE2
GO:0090533	CC	cation-transporting ATPase complex	0.00990167	5	26	A0A5J9T970,A0A5J9TWV7,A0A5J9VM97,A0A5J9W9I2,A0A5J9WKE2
GO:0005743	CC	mitochondrial inner membrane	0.0100522	17	258	A0A5J9SHX2,A0A5J9SIL1,A0A5J9SQR1,A0A5J9SZX8,A0A5J9T2A8,A0A5J9T2F6,A0A5J9T2H7,A0A5J9TYR6,A0A5J9UH84,A0A5J9V7C2,A0A5J9VAC9,A0A5J9VED2,A0A5J9VUU3,A0A5J9W718,A0A5J9W8E4,A0A5J9WAZ9,A0A5J9WN42
GO:0009522	CC	photosystem I	0.0111311	5	27	A0A5J9SNJ1,A0A5J9TE75,A0A5J9V5Q1,A0A5J9WF58,A0A5J9WV80
GO:0098533	CC	ATPase dependent transmembrane transport...	0.0111311	5	27	A0A5J9T970,A0A5J9TWV7,A0A5J9VM97,A0A5J9W9I2,A0A5J9WKE2
GO:1990204	CC	oxidoreductase complex	0.011701	10	110	A0A5J9SQF2,A0A5J9TUZ6,A0A5J9UAB0,A0A5J9V8T1,A0A5J9VCT0,A0A5J9VED2,A0A5J9VED5,A0A5J9VX25,A0A5J9W718,A0A5J9WTP6
GO:0000220	CC	vacuolar proton-transporting V-type ATPa...	0.011767	2	2	A0A5J9VM97,A0A5J9WKE2
GO:0044085	BP	cellular component biogenesis	0.0130283	53	1131	A0A5J9SE55,A0A5J9SJ07,A0A5J9T1F7,A0A5J9T271,A0A5J9T625,A0A5J9T8T6,A0A5J9T970,A0A5J9TDW8,A0A5J9TG08,A0A5J9TJA7,A0A5J9TW27,A0A5J9TWP7,A0A5J9TX91,A0A5J9TY68,A0A5J9TZD2,A0A5J9TZD3,A0A5J9U5N6,A0A5J9U987,A0A5J9UAH5,A0A5J9UCU0,A0A5J9UIF2,A0A5J9UTD1,A0A5J9V1X7,A0A5J9V247,A0A5J9V279,A0A5J9V327,A0A5J9V9S6,A0A5J9V9Z4,A0A5J9VAC9,A0A5J9VCT0,A0A5J9VED5,A0A5J9VIT0,A0A5J9VJQ0,A0A5J9VLF8,A0A5J9VNC3,A0A5J9VNT3,A0A…
GO:0009654	CC	photosystem II oxygen evolving complex	0.0147355	5	29	A0A5J9TUZ6,A0A5J9VCT0,A0A5J9VED5,A0A5J9VX25,A0A5J9WTP6
GO:0009117	BP	nucleotide metabolic process	0.0148696	22	324	A0A5J9SHX2,A0A5J9SIL1,A0A5J9SNR5,A0A5J9SPJ8,A0A5J9T2F6,A0A5J9T683,A0A5J9T970,A0A5J9TMK5,A0A5J9TN61,A0A5J9U1V8,A0A5J9U8Y0,A0A5J9UPY5,A0A5J9UR04,A0A5J9US98,A0A5J9UZZ4,A0A5J9VCU8,A0A5J9VD15,A0A5J9VMY8,A0A5J9VV40,A0A5J9W6I0,A0A5J9WEW3,A0A5J9WPG3
GO:0070370	BP	cellular heat acclimation	0.0151064	3	4	A0A5J9SRC7,A0A5J9TR38,A0A5J9V293
GO:0016471	CC	vacuolar proton-transporting V-type ATPa...	0.0151072	3	8	A0A5J9TWV7,A0A5J9VM97,A0A5J9WKE2
GO:0031966	CC	mitochondrial membrane	0.0173514	19	324	A0A5J9SHX2,A0A5J9SIL1,A0A5J9SQR1,A0A5J9SYY9,A0A5J9SZX8,A0A5J9T2A8,A0A5J9T2F6,A0A5J9T2H7,A0A5J9TYR6,A0A5J9UH84,A0A5J9V7C2,A0A5J9VAC9,A0A5J9VED2,A0A5J9VGD5,A0A5J9VUU3,A0A5J9W718,A0A5J9W8E4,A0A5J9WAZ9,A0A5J9WN42
GO:0003723	MF	RNA binding	0.0174054	73	1868	A0A5J9SKG1,A0A5J9SNG8,A0A5J9STP4,A0A5J9STU5,A0A5J9SV68,A0A5J9SYK5,A0A5J9T1F7,A0A5J9T3S5,A0A5J9T5N3,A0A5J9T8T6,A0A5J9T8U4,A0A5J9TCE3,A0A5J9TDW8,A0A5J9TGM7,A0A5J9TKU2,A0A5J9TM41,A0A5J9TNJ8,A0A5J9TTZ8,A0A5J9TZD2,A0A5J9U3B3,A0A5J9U689,A0A5J9U698,A0A5J9U987,A0A5J9U9E2,A0A5J9UAH5,A0A5J9UBN3,A0A5J9UCU0,A0A5J9UEG0,A0A5J9UJP5,A0A5J9UKX4,A0A5J9UT61,A0A5J9UWP7,A0A5J9UZC5,A0A5J9UZT3,A0A5J9V1F5,A0A5J9V1X7,A0A…
GO:0016072	BP	rRNA metabolic process	0.0184298	21	308	A0A5J9SE55,A0A5J9SJ07,A0A5J9T1F7,A0A5J9T8T6,A0A5J9TJA7,A0A5J9TY68,A0A5J9TZD2,A0A5J9U987,A0A5J9UAH5,A0A5J9UIF2,A0A5J9V1X7,A0A5J9V327,A0A5J9V9S6,A0A5J9VNC3,A0A5J9VPF7,A0A5J9VV40,A0A5J9W8B5,A0A5J9WBM1,A0A5J9WC25,A0A5J9WGT4,A0A5J9WKB2
GO:0006364	BP	rRNA processing	0.0191263	20	288	A0A5J9SE55,A0A5J9SJ07,A0A5J9T1F7,A0A5J9T8T6,A0A5J9TJA7,A0A5J9TY68,A0A5J9TZD2,A0A5J9U987,A0A5J9UAH5,A0A5J9UIF2,A0A5J9V1X7,A0A5J9V327,A0A5J9V9S6,A0A5J9VNC3,A0A5J9VPF7,A0A5J9VV40,A0A5J9W8B5,A0A5J9WC25,A0A5J9WGT4,A0A5J9WKB2
GO:0055082	BP	intracellular chemical homeostasis	0.0191263	14	160	A0A5J9T2H7,A0A5J9T970,A0A5J9UP07,A0A5J9V1V8,A0A5J9V9P5,A0A5J9VF54,A0A5J9VIH0,A0A5J9VM97,A0A5J9VPI9,A0A5J9W7R7,A0A5J9W9I2,A0A5J9WFM4,A0A5J9WH88,A0A5J9WKE2
GO:0003755	MF	peptidyl-prolyl cis-trans isomerase acti...	0.0194934	9	73	A0A5J9SRC7,A0A5J9T0D3,A0A5J9TIL9,A0A5J9TR38,A0A5J9TTZ8,A0A5J9V293,A0A5J9VKD7,A0A5J9W941,A0A5J9WL97
GO:0019725	BP	cellular homeostasis	0.0217984	15	183	A0A5J9T2H7,A0A5J9T970,A0A5J9UP07,A0A5J9V1V8,A0A5J9V9P5,A0A5J9VF54,A0A5J9VIH0,A0A5J9VM97,A0A5J9VPI9,A0A5J9W7R7,A0A5J9W9I2,A0A5J9WFM4,A0A5J9WGA6,A0A5J9WH88,A0A5J9WKE2
GO:0030003	BP	intracellular monoatomic cation homeosta...	0.0240759	12	126	A0A5J9T2H7,A0A5J9T970,A0A5J9UP07,A0A5J9V1V8,A0A5J9V9P5,A0A5J9VF54,A0A5J9VM97,A0A5J9W7R7,A0A5J9W9I2,A0A5J9WFM4,A0A5J9WH88,A0A5J9WKE2
GO:0015035	MF	protein-disulfide reductase activity	0.026798	6	32	A0A5J9TGK4,A0A5J9TSX0,A0A5J9VN92,A0A5J9VPB3,A0A5J9WD25,A0A5J9WS79
GO:0006796	BP	phosphate-containing compound metabolic ...	0.0278785	41	841	A0A5J9SEV8,A0A5J9SHX2,A0A5J9SIL1,A0A5J9SNR5,A0A5J9SPJ8,A0A5J9SQF2,A0A5J9T2F6,A0A5J9T3D6,A0A5J9T683,A0A5J9T970,A0A5J9TBZ2,A0A5J9TMK5,A0A5J9TN61,A0A5J9U1V8,A0A5J9U2X9,A0A5J9U473,A0A5J9U798,A0A5J9U871,A0A5J9U8Y0,A0A5J9UPY5,A0A5J9UR04,A0A5J9US98,A0A5J9UUK0,A0A5J9UYV1,A0A5J9UZZ4,A0A5J9V069,A0A5J9V1N1,A0A5J9VCU8,A0A5J9VD15,A0A5J9VM57,A0A5J9VMY8,A0A5J9VV40,A0A5J9W3K1,A0A5J9W6I0,A0A5J9W6Z3,A0A5J9WEW3,A0A…
GO:0006793	BP	phosphorus metabolic process	0.0282143	41	843	A0A5J9SEV8,A0A5J9SHX2,A0A5J9SIL1,A0A5J9SNR5,A0A5J9SPJ8,A0A5J9SQF2,A0A5J9T2F6,A0A5J9T3D6,A0A5J9T683,A0A5J9T970,A0A5J9TBZ2,A0A5J9TMK5,A0A5J9TN61,A0A5J9U1V8,A0A5J9U2X9,A0A5J9U473,A0A5J9U798,A0A5J9U871,A0A5J9U8Y0,A0A5J9UPY5,A0A5J9UR04,A0A5J9US98,A0A5J9UUK0,A0A5J9UYV1,A0A5J9UZZ4,A0A5J9V069,A0A5J9V1N1,A0A5J9VCU8,A0A5J9VD15,A0A5J9VM57,A0A5J9VMY8,A0A5J9VV40,A0A5J9W3K1,A0A5J9W6I0,A0A5J9W6Z3,A0A5J9WEW3,A0A…
GO:0009501	CC	amyloplast	0.0304017	4	21	A0A5J9TTB0,A0A5J9TTX1,A0A5J9V3W8,A0A5J9VV05
GO:0009543	CC	chloroplast thylakoid lumen	0.0304017	4	21	A0A5J9U8Y0,A0A5J9UX69,A0A5J9WFV4,A0A5J9WGK5
GO:0031978	CC	plastid thylakoid lumen	0.0304017	4	21	A0A5J9U8Y0,A0A5J9UX69,A0A5J9WFV4,A0A5J9WGK5
GO:0009644	BP	response to high light intensity	0.0306292	4	12	A0A5J9SZF4,A0A5J9TY28,A0A5J9U5N6,A0A5J9WG65
GO:0016604	CC	nuclear body	0.0315713	5	35	A0A5J9UBN3,A0A5J9V279,A0A5J9WAU3,A0A5J9WG65,A0A5J9WJP7
GO:0009314	BP	response to radiation	0.0317311	17	236	A0A5J9SNC5,A0A5J9SZF4,A0A5J9T9P9,A0A5J9TU53,A0A5J9TUB2,A0A5J9TY28,A0A5J9U5N6,A0A5J9U9H1,A0A5J9UE63,A0A5J9ULV8,A0A5J9UWT4,A0A5J9VID6,A0A5J9VKX9,A0A5J9W4U1,A0A5J9WG65,A0A5J9WHF2,A0A5J9WJP7
GO:0008420	MF	RNA polymerase II CTD heptapeptide repea...	0.0328888	4	12	A0A5J9U4D7,A0A5J9UTH9,A0A5J9VJ89,A0A5J9WQP5
GO:0042026	BP	protein refolding	0.032938	5	22	A0A5J9T9Q9,A0A5J9TP82,A0A5J9V2L5,A0A5J9VEC7,A0A5J9W8F6
GO:0048511	BP	rhythmic process	0.0353074	7	48	A0A5J9TU53,A0A5J9U5N6,A0A5J9U9H1,A0A5J9ULV8,A0A5J9V453,A0A5J9VTA6,A0A5J9WJD7
GO:0009416	BP	response to light stimulus	0.0353074	16	218	A0A5J9SNC5,A0A5J9SZF4,A0A5J9T9P9,A0A5J9TU53,A0A5J9TY28,A0A5J9U5N6,A0A5J9U9H1,A0A5J9UE63,A0A5J9ULV8,A0A5J9UWT4,A0A5J9VID6,A0A5J9VKX9,A0A5J9W4U1,A0A5J9WG65,A0A5J9WHF2,A0A5J9WJP7
GO:0030684	CC	preribosome	0.0370897	10	131	A0A5J9T8T6,A0A5J9TX91,A0A5J9TZD2,A0A5J9U987,A0A5J9VNC3,A0A5J9VTN9,A0A5J9WC25,A0A5J9WE90,A0A5J9WGT4,A0A5J9WIB2
GO:0006119	BP	oxidative phosphorylation	0.037895	7	49	A0A5J9SHX2,A0A5J9SIL1,A0A5J9SZX8,A0A5J9UAB0,A0A5J9VED2,A0A5J9W718,A0A5J9WN42
GO:0010197	BP	polar nucleus fusion	0.0381811	3	6	A0A5J9SNG8,A0A5J9TP82,A0A5J9W789
GO:0090407	BP	organophosphate biosynthetic process	0.0381811	26	462	A0A5J9SEV8,A0A5J9SHX2,A0A5J9SIL1,A0A5J9SQF2,A0A5J9T2F6,A0A5J9T3D6,A0A5J9T683,A0A5J9TBZ2,A0A5J9U871,A0A5J9U8Y0,A0A5J9UYV1,A0A5J9UZZ4,A0A5J9V069,A0A5J9V1N1,A0A5J9VCU8,A0A5J9VM57,A0A5J9VMY8,A0A5J9VV40,A0A5J9W3K1,A0A5J9W6I0,A0A5J9WEW3,A0A5J9WJ60,A0A5J9WK43,A0A5J9WM23,A0A5J9WPG3,A0A5J9WTD1
GO:0072521	BP	purine-containing compound metabolic pro...	0.0381811	23	386	A0A5J9SHX2,A0A5J9SIL1,A0A5J9SNR5,A0A5J9SPJ8,A0A5J9SQF2,A0A5J9T2F6,A0A5J9T970,A0A5J9TAX5,A0A5J9TBZ2,A0A5J9TGX2,A0A5J9TMK5,A0A5J9TN61,A0A5J9U1V8,A0A5J9U8Y0,A0A5J9UPY5,A0A5J9UR04,A0A5J9US98,A0A5J9UYV1,A0A5J9V1N1,A0A5J9VCU8,A0A5J9VD15,A0A5J9VMY8,A0A5J9WEW3
GO:0055086	BP	nucleobase-containing small molecule met...	0.0381811	29	541	A0A5J9SHX2,A0A5J9SIL1,A0A5J9SNR5,A0A5J9SPJ8,A0A5J9SQF2,A0A5J9T2F6,A0A5J9T683,A0A5J9T970,A0A5J9TAX5,A0A5J9TBZ2,A0A5J9TGX2,A0A5J9TMK5,A0A5J9TN61,A0A5J9U1V8,A0A5J9U8Y0,A0A5J9UPY5,A0A5J9UR04,A0A5J9US98,A0A5J9UYV1,A0A5J9UZZ4,A0A5J9V1N1,A0A5J9VCU8,A0A5J9VD15,A0A5J9VM57,A0A5J9VMY8,A0A5J9VV40,A0A5J9W6I0,A0A5J9WEW3,A0A5J9WPG3
GO:0000741	BP	karyogamy	0.0381811	3	6	A0A5J9SNG8,A0A5J9TP82,A0A5J9W789
GO:0019866	CC	organelle inner membrane	0.0383766	17	299	A0A5J9SHX2,A0A5J9SIL1,A0A5J9SQR1,A0A5J9SZX8,A0A5J9T2A8,A0A5J9T2F6,A0A5J9T2H7,A0A5J9TYR6,A0A5J9UH84,A0A5J9V7C2,A0A5J9VAC9,A0A5J9VED2,A0A5J9VUU3,A0A5J9W718,A0A5J9W8E4,A0A5J9WAZ9,A0A5J9WN42
GO:0031977	CC	thylakoid lumen	0.0402139	4	23	A0A5J9U8Y0,A0A5J9UX69,A0A5J9WFV4,A0A5J9WGK5
GO:0006873	BP	intracellular monoatomic ion homeostasis	0.0412034	12	140	A0A5J9T2H7,A0A5J9T970,A0A5J9UP07,A0A5J9V1V8,A0A5J9V9P5,A0A5J9VF54,A0A5J9VM97,A0A5J9W7R7,A0A5J9W9I2,A0A5J9WFM4,A0A5J9WH88,A0A5J9WKE2
GO:0006753	BP	nucleoside phosphate metabolic process	0.0416392	27	494	A0A5J9SHX2,A0A5J9SIL1,A0A5J9SNR5,A0A5J9SPJ8,A0A5J9SQF2,A0A5J9T2F6,A0A5J9T683,A0A5J9T970,A0A5J9TBZ2,A0A5J9TMK5,A0A5J9TN61,A0A5J9U1V8,A0A5J9U8Y0,A0A5J9UPY5,A0A5J9UR04,A0A5J9US98,A0A5J9UYV1,A0A5J9UZZ4,A0A5J9V1N1,A0A5J9VCU8,A0A5J9VD15,A0A5J9VM57,A0A5J9VMY8,A0A5J9VV40,A0A5J9W6I0,A0A5J9WEW3,A0A5J9WPG3
GO:0016853	MF	isomerase activity	0.0434854	22	384	A0A5J9SPD0,A0A5J9SRC7,A0A5J9T0D3,A0A5J9T1F7,A0A5J9T5U9,A0A5J9T785,A0A5J9TCC7,A0A5J9TGK4,A0A5J9TIL9,A0A5J9TR38,A0A5J9TTZ8,A0A5J9U871,A0A5J9UF74,A0A5J9V293,A0A5J9VE88,A0A5J9VKD7,A0A5J9VPF7,A0A5J9W838,A0A5J9W941,A0A5J9WHY7,A0A5J9WJ60,A0A5J9WL97
GO:0016859	MF	cis-trans isomerase activity	0.0434854	9	84	A0A5J9SRC7,A0A5J9T0D3,A0A5J9TIL9,A0A5J9TR38,A0A5J9TTZ8,A0A5J9V293,A0A5J9VKD7,A0A5J9W941,A0A5J9WL97
GO:0009765	BP	photosynthesis, light harvesting	0.0444569	5	25	A0A5J9TE75,A0A5J9V5Q1,A0A5J9WF58,A0A5J9WFV4,A0A5J9WGK5
GO:0048878	BP	chemical homeostasis	0.0444569	18	274	A0A5J9SHN6,A0A5J9T2H7,A0A5J9T970,A0A5J9U081,A0A5J9UP07,A0A5J9V1V8,A0A5J9V9P5,A0A5J9VF54,A0A5J9VIH0,A0A5J9VJA5,A0A5J9VM97,A0A5J9VPI9,A0A5J9W7R7,A0A5J9W9I2,A0A5J9WFM4,A0A5J9WH88,A0A5J9WIY4,A0A5J9WKE2
GO:0032774	BP	RNA biosynthetic process	0.0474385	121	3399	A0A5J9SD09,A0A5J9SE55,A0A5J9SJ07,A0A5J9SJ65,A0A5J9SKG1,A0A5J9SSC4,A0A5J9STP4,A0A5J9SZ26,A0A5J9T1F7,A0A5J9T1X5,A0A5J9T3Y2,A0A5J9T4W0,A0A5J9T831,A0A5J9T8T6,A0A5J9T9C8,A0A5J9T9Z0,A0A5J9TAS7,A0A5J9TBC9,A0A5J9TCD9,A0A5J9TCK0,A0A5J9TFM3,A0A5J9THA0,A0A5J9THB7,A0A5J9TJ65,A0A5J9TJA7,A0A5J9TJY1,A0A5J9TM41,A0A5J9TN88,A0A5J9TVD1,A0A5J9TVK1,A0A5J9TVT4,A0A5J9TXP7,A0A5J9TY68,A0A5J9TZ50,A0A5J9TZD2,A0A5J9U090,A0A…
