## Supplementary Tables (5 to 22) for "Grass wars: how native and non-indigenous *Sporobolus* battle heatwaves in salt marshes": Table S19.xlsx

### Sheet: Sheet1
Table S19 Enriched GO terms in S. anglicus between t0 and t3. List of enriched GO terms (adjusted p-value <0.05) in leaves of S. anglicus after long-term heat stress (t0 vs. t3).
GO.ID	Category	Term	FDR (adj_p)	n° of significant genes for the GO.ID	Total n° of gene for the GO.ID	Significant UniProt IDs
GO:0005622	CC	intracellular anatomical structure	3.83457e-30	504	12917	A0A5J9SCX1,A0A5J9SE31,A0A5J9SE55,A0A5J9SE97,A0A5J9SG20,A0A5J9SGS0,A0A5J9SH69,A0A5J9SHB1,A0A5J9SHF4,A0A5J9SI16,A0A5J9SIF6,A0A5J9SIL1,A0A5J9SJ65,A0A5J9SJ92,A0A5J9SKG1,A0A5J9SKQ8,A0A5J9SMK5,A0A5J9SNC5,A0A5J9SNH3,A0A5J9SNP4,A0A5J9SP27,A0A5J9SPD0,A0A5J9SQ37,A0A5J9SQU6,A0A5J9SS15,A0A5J9ST14,A0A5J9STU5,A0A5J9STV2,A0A5J9SU24,A0A5J9SV68,A0A5J9SV74,A0A5J9SVF5,A0A5J9SWR5,A0A5J9SYE0,A0A5J9SYL3,A0A5J9SZ26,A0A…
GO:0043226	CC	organelle	3.2686e-19	421	10785	A0A5J9SCX1,A0A5J9SE31,A0A5J9SE55,A0A5J9SE97,A0A5J9SG20,A0A5J9SGS0,A0A5J9SH69,A0A5J9SHB1,A0A5J9SHF4,A0A5J9SI16,A0A5J9SIF6,A0A5J9SIL1,A0A5J9SJ65,A0A5J9SJ92,A0A5J9SKG1,A0A5J9SKQ8,A0A5J9SMK5,A0A5J9SNC5,A0A5J9SNP4,A0A5J9SP27,A0A5J9SQ37,A0A5J9SQU6,A0A5J9SS15,A0A5J9ST14,A0A5J9SU24,A0A5J9SVF5,A0A5J9SWR5,A0A5J9SYE0,A0A5J9SYL3,A0A5J9SZ26,A0A5J9SZQ9,A0A5J9T042,A0A5J9T0B4,A0A5J9T0K6,A0A5J9T0N6,A0A5J9T0Z1,A0A…
GO:0043229	CC	intracellular organelle	3.2686e-19	420	10759	A0A5J9SCX1,A0A5J9SE31,A0A5J9SE55,A0A5J9SE97,A0A5J9SG20,A0A5J9SGS0,A0A5J9SH69,A0A5J9SHB1,A0A5J9SHF4,A0A5J9SI16,A0A5J9SIF6,A0A5J9SIL1,A0A5J9SJ65,A0A5J9SJ92,A0A5J9SKG1,A0A5J9SKQ8,A0A5J9SMK5,A0A5J9SNC5,A0A5J9SNP4,A0A5J9SP27,A0A5J9SQ37,A0A5J9SQU6,A0A5J9SS15,A0A5J9ST14,A0A5J9SU24,A0A5J9SVF5,A0A5J9SWR5,A0A5J9SYE0,A0A5J9SYL3,A0A5J9SZ26,A0A5J9SZQ9,A0A5J9T042,A0A5J9T0B4,A0A5J9T0K6,A0A5J9T0N6,A0A5J9T0Z1,A0A…
GO:0005737	CC	cytoplasm	2.13037e-16	336	8137	A0A5J9SE31,A0A5J9SE97,A0A5J9SG20,A0A5J9SGS0,A0A5J9SH69,A0A5J9SHF4,A0A5J9SIF6,A0A5J9SIL1,A0A5J9SJ92,A0A5J9SKQ8,A0A5J9SNC5,A0A5J9SNH3,A0A5J9SNP4,A0A5J9SP27,A0A5J9SPD0,A0A5J9SQ37,A0A5J9SQU6,A0A5J9STU5,A0A5J9STV2,A0A5J9SV68,A0A5J9SV74,A0A5J9SVF5,A0A5J9SZQ9,A0A5J9T025,A0A5J9T042,A0A5J9T0B4,A0A5J9T0K6,A0A5J9T0N6,A0A5J9T0Z1,A0A5J9T1H4,A0A5J9T1Y8,A0A5J9T271,A0A5J9T2A8,A0A5J9T2J6,A0A5J9T4F4,A0A5J9T4M1,A0A…
GO:0043227	CC	membrane-bounded organelle	1.15835e-15	387	9989	A0A5J9SCX1,A0A5J9SE31,A0A5J9SE55,A0A5J9SE97,A0A5J9SG20,A0A5J9SGS0,A0A5J9SH69,A0A5J9SHB1,A0A5J9SIF6,A0A5J9SIL1,A0A5J9SJ65,A0A5J9SJ92,A0A5J9SKG1,A0A5J9SKQ8,A0A5J9SMK5,A0A5J9SNC5,A0A5J9SP27,A0A5J9SQ37,A0A5J9SQU6,A0A5J9ST14,A0A5J9SU24,A0A5J9SVF5,A0A5J9SYE0,A0A5J9SYL3,A0A5J9SZ26,A0A5J9SZQ9,A0A5J9T042,A0A5J9T0K6,A0A5J9T0N6,A0A5J9T0Z1,A0A5J9T1H4,A0A5J9T1X4,A0A5J9T1X5,A0A5J9T2A8,A0A5J9T2J6,A0A5J9T2K0,A0A…
GO:0043231	CC	intracellular membrane-bounded organelle	1.33746e-15	386	9970	A0A5J9SCX1,A0A5J9SE31,A0A5J9SE55,A0A5J9SE97,A0A5J9SG20,A0A5J9SGS0,A0A5J9SH69,A0A5J9SHB1,A0A5J9SIF6,A0A5J9SIL1,A0A5J9SJ65,A0A5J9SJ92,A0A5J9SKG1,A0A5J9SKQ8,A0A5J9SMK5,A0A5J9SNC5,A0A5J9SP27,A0A5J9SQ37,A0A5J9SQU6,A0A5J9ST14,A0A5J9SU24,A0A5J9SVF5,A0A5J9SYE0,A0A5J9SYL3,A0A5J9SZ26,A0A5J9SZQ9,A0A5J9T042,A0A5J9T0K6,A0A5J9T0N6,A0A5J9T0Z1,A0A5J9T1H4,A0A5J9T1X4,A0A5J9T1X5,A0A5J9T2A8,A0A5J9T2J6,A0A5J9T2K0,A0A…
GO:0010467	BP	gene expression	2.05176e-05	202	4847	A0A5J9SCX1,A0A5J9SE55,A0A5J9SGS0,A0A5J9SHF4,A0A5J9SIS6,A0A5J9SJ65,A0A5J9SKG1,A0A5J9SKQ8,A0A5J9SQ37,A0A5J9SQ95,A0A5J9SS15,A0A5J9STU5,A0A5J9SU24,A0A5J9SV68,A0A5J9SYE0,A0A5J9SYL3,A0A5J9SZ26,A0A5J9T025,A0A5J9T0B4,A0A5J9T1F7,A0A5J9T1X5,A0A5J9T1Y8,A0A5J9T2J6,A0A5J9T3Y2,A0A5J9T4V5,A0A5J9T4X6,A0A5J9T5D4,A0A5J9T625,A0A5J9T7A0,A0A5J9T831,A0A5J9T8N9,A0A5J9T8R8,A0A5J9T8U4,A0A5J9T9Q9,A0A5J9TAD2,A0A5J9TAS1,A0A…
GO:0006457	BP	protein folding	3.4457e-05	26	248	A0A5J9SIS6,A0A5J9SQ95,A0A5J9T1Y8,A0A5J9T2J6,A0A5J9T5D4,A0A5J9T8N9,A0A5J9T9Q9,A0A5J9TET5,A0A5J9TP82,A0A5J9U1Y6,A0A5J9U2D8,A0A5J9UAK4,A0A5J9UAK8,A0A5J9UX62,A0A5J9UZ20,A0A5J9V1P9,A0A5J9V2L5,A0A5J9V612,A0A5J9V714,A0A5J9VEC7,A0A5J9W914,A0A5J9W941,A0A5J9WCE2,A0A5J9WFJ3,A0A5J9WL97,A0A5J9WPE3
GO:0005829	CC	cytosol	4.93119e-05	65	1208	A0A5J9SH69,A0A5J9SHF4,A0A5J9SNH3,A0A5J9STU5,A0A5J9T0B4,A0A5J9T0K6,A0A5J9T1H4,A0A5J9T2J6,A0A5J9T8N9,A0A5J9TCT8,A0A5J9TDV9,A0A5J9TJ31,A0A5J9TNE2,A0A5J9TQK4,A0A5J9TSS5,A0A5J9TU50,A0A5J9TUV9,A0A5J9U0G8,A0A5J9U1Y6,A0A5J9U2X9,A0A5J9U8S8,A0A5J9UAK4,A0A5J9UC11,A0A5J9ULV8,A0A5J9UMG0,A0A5J9UR04,A0A5J9UUK0,A0A5J9UZ88,A0A5J9V083,A0A5J9V0H3,A0A5J9V382,A0A5J9V592,A0A5J9V9I8,A0A5J9V9P5,A0A5J9VBI0,A0A5J9VD15,A0A…
GO:0005634	CC	nucleus	6.6699e-05	205	5389	A0A5J9SCX1,A0A5J9SE55,A0A5J9SHB1,A0A5J9SJ65,A0A5J9SKG1,A0A5J9SMK5,A0A5J9SQU6,A0A5J9ST14,A0A5J9SU24,A0A5J9SYE0,A0A5J9SYL3,A0A5J9SZ26,A0A5J9T0K6,A0A5J9T0Z1,A0A5J9T1H4,A0A5J9T1X4,A0A5J9T1X5,A0A5J9T2J6,A0A5J9T2K0,A0A5J9T2T2,A0A5J9T3Y2,A0A5J9T4X6,A0A5J9T5P3,A0A5J9T7A0,A0A5J9T831,A0A5J9T8R8,A0A5J9TAD2,A0A5J9TAD9,A0A5J9TAZ8,A0A5J9TBD2,A0A5J9TCE3,A0A5J9TDJ4,A0A5J9TDY8,A0A5J9TEG1,A0A5J9TF52,A0A5J9TFN3,A0A…
GO:0009058	BP	biosynthetic process	0.000138826	269	7164	A0A5J9SCX1,A0A5J9SE55,A0A5J9SGS0,A0A5J9SH69,A0A5J9SHF4,A0A5J9SIL1,A0A5J9SIS6,A0A5J9SJ65,A0A5J9SKG1,A0A5J9SKQ8,A0A5J9SQ37,A0A5J9SQ95,A0A5J9SS15,A0A5J9STU5,A0A5J9SU24,A0A5J9SV68,A0A5J9SYE0,A0A5J9SYL3,A0A5J9SZ26,A0A5J9T025,A0A5J9T0B4,A0A5J9T0N6,A0A5J9T1F7,A0A5J9T1X5,A0A5J9T1Y8,A0A5J9T2J6,A0A5J9T3Y2,A0A5J9T4V5,A0A5J9T4X6,A0A5J9T5D4,A0A5J9T625,A0A5J9T683,A0A5J9T6U9,A0A5J9T7A0,A0A5J9T831,A0A5J9T8N9,A0A…
GO:0016071	BP	mRNA metabolic process	0.000148834	40	557	A0A5J9SKG1,A0A5J9SV68,A0A5J9T025,A0A5J9T3Y2,A0A5J9T4V5,A0A5J9T4X6,A0A5J9TAS1,A0A5J9TGQ3,A0A5J9TGW8,A0A5J9THH7,A0A5J9TJ13,A0A5J9TM41,A0A5J9TP52,A0A5J9TSS5,A0A5J9TZ50,A0A5J9UBN3,A0A5J9UEG0,A0A5J9UHB0,A0A5J9UJP5,A0A5J9UTH9,A0A5J9UWP7,A0A5J9V279,A0A5J9V327,A0A5J9VB61,A0A5J9VDM9,A0A5J9VI78,A0A5J9VMB2,A0A5J9VN78,A0A5J9VN89,A0A5J9VNJ3,A0A5J9W7T2,A0A5J9W8D1,A0A5J9W8Z3,A0A5J9WAU3,A0A5J9WFN5,A0A5J9WI84,A0A…
GO:0005654	CC	nucleoplasm	0.000174578	25	309	A0A5J9SCX1,A0A5J9T4X6,A0A5J9T8R8,A0A5J9TAZ8,A0A5J9U8W3,A0A5J9UBN3,A0A5J9UBT5,A0A5J9UG89,A0A5J9V279,A0A5J9V3R1,A0A5J9V9L9,A0A5J9VC84,A0A5J9VGZ9,A0A5J9VN89,A0A5J9W0C9,A0A5J9W180,A0A5J9W188,A0A5J9WAU3,A0A5J9WBM1,A0A5J9WC25,A0A5J9WGT2,A0A5J9WGT4,A0A5J9WJ85,A0A5J9WJP7,A0A5J9WXX3
GO:0031974	CC	membrane-enclosed lumen	0.000174578	49	859	A0A5J9SCX1,A0A5J9SE55,A0A5J9SHB1,A0A5J9T1X4,A0A5J9T4X6,A0A5J9T5D4,A0A5J9T8R8,A0A5J9TAZ8,A0A5J9TCE3,A0A5J9TE09,A0A5J9TY68,A0A5J9U8W3,A0A5J9U987,A0A5J9UAK8,A0A5J9UBN3,A0A5J9UBT5,A0A5J9UG89,A0A5J9UX62,A0A5J9UYS7,A0A5J9V0T7,A0A5J9V1P9,A0A5J9V1R2,A0A5J9V279,A0A5J9V327,A0A5J9V3R1,A0A5J9V9L9,A0A5J9VC84,A0A5J9VGZ9,A0A5J9VJ80,A0A5J9VJA3,A0A5J9VN89,A0A5J9VSQ6,A0A5J9VV27,A0A5J9VZV7,A0A5J9W0C9,A0A5J9W180,A0A…
GO:0043233	CC	organelle lumen	0.000174578	49	859	A0A5J9SCX1,A0A5J9SE55,A0A5J9SHB1,A0A5J9T1X4,A0A5J9T4X6,A0A5J9T5D4,A0A5J9T8R8,A0A5J9TAZ8,A0A5J9TCE3,A0A5J9TE09,A0A5J9TY68,A0A5J9U8W3,A0A5J9U987,A0A5J9UAK8,A0A5J9UBN3,A0A5J9UBT5,A0A5J9UG89,A0A5J9UX62,A0A5J9UYS7,A0A5J9V0T7,A0A5J9V1P9,A0A5J9V1R2,A0A5J9V279,A0A5J9V327,A0A5J9V3R1,A0A5J9V9L9,A0A5J9VC84,A0A5J9VGZ9,A0A5J9VJ80,A0A5J9VJA3,A0A5J9VN89,A0A5J9VSQ6,A0A5J9VV27,A0A5J9VZV7,A0A5J9W0C9,A0A5J9W180,A0A…
GO:0070013	CC	intracellular organelle lumen	0.000174578	49	859	A0A5J9SCX1,A0A5J9SE55,A0A5J9SHB1,A0A5J9T1X4,A0A5J9T4X6,A0A5J9T5D4,A0A5J9T8R8,A0A5J9TAZ8,A0A5J9TCE3,A0A5J9TE09,A0A5J9TY68,A0A5J9U8W3,A0A5J9U987,A0A5J9UAK8,A0A5J9UBN3,A0A5J9UBT5,A0A5J9UG89,A0A5J9UX62,A0A5J9UYS7,A0A5J9V0T7,A0A5J9V1P9,A0A5J9V1R2,A0A5J9V279,A0A5J9V327,A0A5J9V3R1,A0A5J9V9L9,A0A5J9VC84,A0A5J9VGZ9,A0A5J9VJ80,A0A5J9VJA3,A0A5J9VN89,A0A5J9VSQ6,A0A5J9VV27,A0A5J9VZV7,A0A5J9W0C9,A0A5J9W180,A0A…
GO:0005739	CC	mitochondrion	0.000192361	55	1018	A0A5J9SIF6,A0A5J9SIL1,A0A5J9SJ92,A0A5J9SKQ8,A0A5J9T0N6,A0A5J9T2A8,A0A5J9T4F4,A0A5J9T4M1,A0A5J9T5D4,A0A5J9TAS1,A0A5J9TCM0,A0A5J9TDA5,A0A5J9TE09,A0A5J9TI03,A0A5J9TJX4,A0A5J9TP82,A0A5J9TS59,A0A5J9TX51,A0A5J9TZ03,A0A5J9U014,A0A5J9U1W9,A0A5J9U7S7,A0A5J9U8K6,A0A5J9UGL6,A0A5J9UR04,A0A5J9UVG5,A0A5J9UWZ7,A0A5J9UZE3,A0A5J9V1P9,A0A5J9V3R1,A0A5J9V612,A0A5J9V7M3,A0A5J9VGD5,A0A5J9VJA3,A0A5J9VLG8,A0A5J9VP03,A0A…
GO:0016604	CC	nuclear body	0.000266173	8	35	A0A5J9T4X6,A0A5J9TAZ8,A0A5J9UBN3,A0A5J9UG89,A0A5J9V279,A0A5J9WAU3,A0A5J9WJP7,A0A5J9WXX3
GO:0031981	CC	nuclear lumen	0.000529733	40	678	A0A5J9SCX1,A0A5J9SE55,A0A5J9SHB1,A0A5J9T1X4,A0A5J9T4X6,A0A5J9T8R8,A0A5J9TAZ8,A0A5J9TCE3,A0A5J9TY68,A0A5J9U8W3,A0A5J9U987,A0A5J9UBN3,A0A5J9UBT5,A0A5J9UG89,A0A5J9UYS7,A0A5J9V0T7,A0A5J9V1R2,A0A5J9V279,A0A5J9V327,A0A5J9V3R1,A0A5J9V9L9,A0A5J9VC84,A0A5J9VGZ9,A0A5J9VJ80,A0A5J9VN89,A0A5J9VSQ6,A0A5J9VV27,A0A5J9W0C9,A0A5J9W180,A0A5J9W188,A0A5J9W8D1,A0A5J9WAU3,A0A5J9WBM1,A0A5J9WC25,A0A5J9WGT2,A0A5J9WGT4,A0A…
GO:0016607	CC	nuclear speck	0.000691442	6	20	A0A5J9T4X6,A0A5J9UBN3,A0A5J9UG89,A0A5J9V279,A0A5J9WAU3,A0A5J9WJP7
GO:0003723	MF	RNA binding	0.000865628	85	1868	A0A5J9SHF4,A0A5J9SKG1,A0A5J9SP11,A0A5J9STU5,A0A5J9SV68,A0A5J9SW98,A0A5J9SYE0,A0A5J9T025,A0A5J9T0B4,A0A5J9T1F7,A0A5J9T1X4,A0A5J9T269,A0A5J9T4V5,A0A5J9T8B1,A0A5J9T8U4,A0A5J9TCE3,A0A5J9TDW8,A0A5J9TGQ3,A0A5J9TGW8,A0A5J9THH7,A0A5J9TJ13,A0A5J9TM41,A0A5J9TMD1,A0A5J9TSS5,A0A5J9TZX2,A0A5J9U987,A0A5J9UBN3,A0A5J9UCU0,A0A5J9UD21,A0A5J9UEG0,A0A5J9UGC6,A0A5J9UH14,A0A5J9UJP5,A0A5J9UKX4,A0A5J9UR80,A0A5J9UWP7,A0A…
GO:0005515	MF	protein binding	0.000865628	87	1930	A0A5J9SFH9,A0A5J9SI16,A0A5J9SNP4,A0A5J9SRC7,A0A5J9STV2,A0A5J9SWR5,A0A5J9T0K6,A0A5J9T1Y8,A0A5J9T271,A0A5J9T2J6,A0A5J9T2K0,A0A5J9T5D4,A0A5J9T831,A0A5J9T8N9,A0A5J9TDY8,A0A5J9TET5,A0A5J9TF52,A0A5J9TFS0,A0A5J9TGQ3,A0A5J9TGW8,A0A5J9TLN3,A0A5J9TMX0,A0A5J9TP82,A0A5J9TQK4,A0A5J9TQL3,A0A5J9TR38,A0A5J9TUL1,A0A5J9TVY3,A0A5J9TX05,A0A5J9TYY7,A0A5J9U0I3,A0A5J9U292,A0A5J9U2D8,A0A5J9U4D7,A0A5J9U6W4,A0A5J9U893,A0A…
GO:0009059	BP	macromolecule biosynthetic process	0.0009122	207	5347	A0A5J9SCX1,A0A5J9SE55,A0A5J9SGS0,A0A5J9SHF4,A0A5J9SIS6,A0A5J9SJ65,A0A5J9SKG1,A0A5J9SKQ8,A0A5J9SQ37,A0A5J9SQ95,A0A5J9SS15,A0A5J9STU5,A0A5J9SU24,A0A5J9SV68,A0A5J9SYE0,A0A5J9SYL3,A0A5J9SZ26,A0A5J9T025,A0A5J9T0B4,A0A5J9T1F7,A0A5J9T1X5,A0A5J9T1Y8,A0A5J9T2J6,A0A5J9T3Y2,A0A5J9T4V5,A0A5J9T4X6,A0A5J9T5D4,A0A5J9T625,A0A5J9T7A0,A0A5J9T831,A0A5J9T8N9,A0A5J9T8R8,A0A5J9T8U4,A0A5J9T9Q9,A0A5J9TAD2,A0A5J9TAS1,A0A…
GO:0006397	BP	mRNA processing	0.000914732	32	432	A0A5J9SKG1,A0A5J9T3Y2,A0A5J9T4V5,A0A5J9T4X6,A0A5J9TAS1,A0A5J9TGQ3,A0A5J9TGW8,A0A5J9TJ13,A0A5J9TM41,A0A5J9TSS5,A0A5J9TZ50,A0A5J9UBN3,A0A5J9UEG0,A0A5J9UHB0,A0A5J9UJP5,A0A5J9UTH9,A0A5J9UWP7,A0A5J9V279,A0A5J9VB61,A0A5J9VDM9,A0A5J9VI78,A0A5J9VN78,A0A5J9VN89,A0A5J9VNJ3,A0A5J9W8Z3,A0A5J9WAU3,A0A5J9WFN5,A0A5J9WI84,A0A5J9WJT6,A0A5J9WQP5,A0A5J9WXX3,I4EA95
GO:0006396	BP	RNA processing	0.00135646	55	981	A0A5J9SCX1,A0A5J9SE55,A0A5J9SKG1,A0A5J9T0B4,A0A5J9T1F7,A0A5J9T3Y2,A0A5J9T4V5,A0A5J9T4X6,A0A5J9TAS1,A0A5J9TAZ8,A0A5J9TCK0,A0A5J9TDJ4,A0A5J9TDV9,A0A5J9TGQ3,A0A5J9TGW8,A0A5J9TJ13,A0A5J9TM41,A0A5J9TN50,A0A5J9TSS5,A0A5J9TY68,A0A5J9TZ50,A0A5J9U987,A0A5J9UBN3,A0A5J9UEG0,A0A5J9UHB0,A0A5J9UJP5,A0A5J9UR80,A0A5J9UTH9,A0A5J9UWP7,A0A5J9UX38,A0A5J9V279,A0A5J9V327,A0A5J9V379,A0A5J9V592,A0A5J9V8N6,A0A5J9VB61,A0A…
GO:0051604	BP	protein maturation	0.00219351	29	392	A0A5J9SGS0,A0A5J9SIS6,A0A5J9SQ95,A0A5J9T1Y8,A0A5J9T2J6,A0A5J9T5D4,A0A5J9T8N9,A0A5J9T9Q9,A0A5J9TET5,A0A5J9TP82,A0A5J9TWE4,A0A5J9U1Y6,A0A5J9U2D8,A0A5J9UAK4,A0A5J9UAK8,A0A5J9UX62,A0A5J9UZ20,A0A5J9V1P9,A0A5J9V2L5,A0A5J9V612,A0A5J9V714,A0A5J9VEC7,A0A5J9W914,A0A5J9W941,A0A5J9WCE2,A0A5J9WFJ3,A0A5J9WK43,A0A5J9WL97,A0A5J9WPE3
GO:0051087	MF	protein-folding chaperone binding	0.0022693	11	72	A0A5J9T2J6,A0A5J9T5D4,A0A5J9T8N9,A0A5J9UAK4,A0A5J9UZ20,A0A5J9V1P9,A0A5J9V612,A0A5J9VC84,A0A5J9WCE2,A0A5J9WFJ3,A0A5J9WNS0
GO:0003729	MF	mRNA binding	0.00261706	31	480	A0A5J9SHF4,A0A5J9STU5,A0A5J9SV68,A0A5J9T025,A0A5J9T269,A0A5J9TGQ3,A0A5J9TGW8,A0A5J9TSS5,A0A5J9U987,A0A5J9UBN3,A0A5J9UCU0,A0A5J9UKX4,A0A5J9UR80,A0A5J9UWP7,A0A5J9UYE5,A0A5J9UZT3,A0A5J9V0N9,A0A5J9V327,A0A5J9VCN7,A0A5J9VI78,A0A5J9VI86,A0A5J9VJ80,A0A5J9VMB2,A0A5J9VNJ3,A0A5J9VP06,A0A5J9W7T2,A0A5J9W8Z3,A0A5J9WE13,A0A5J9WJ12,A0A5J9WK48,A0A5J9WTJ3
GO:0044183	MF	protein folding chaperone	0.00261706	14	124	A0A5J9SIS6,A0A5J9T1Y8,A0A5J9T9Q9,A0A5J9TET5,A0A5J9TP82,A0A5J9U1Y6,A0A5J9U2D8,A0A5J9UX62,A0A5J9V2L5,A0A5J9V612,A0A5J9V714,A0A5J9VEC7,A0A5J9W914,A0A5J9WPE3
GO:0043228	CC	membraneless organelle	0.00414761	85	2007	A0A5J9SE55,A0A5J9SHB1,A0A5J9SHF4,A0A5J9SI16,A0A5J9SMK5,A0A5J9SNP4,A0A5J9SS15,A0A5J9SWR5,A0A5J9T0B4,A0A5J9T1X4,A0A5J9T271,A0A5J9T2K0,A0A5J9T8R8,A0A5J9TCE3,A0A5J9TDW8,A0A5J9TEG1,A0A5J9TGQ0,A0A5J9THH7,A0A5J9TJN1,A0A5J9TK03,A0A5J9TMX0,A0A5J9TY28,A0A5J9TY68,A0A5J9TZ03,A0A5J9TZD3,A0A5J9U5I0,A0A5J9U893,A0A5J9U987,A0A5J9U9X1,A0A5J9UC11,A0A5J9UCU0,A0A5J9UFS0,A0A5J9UHT4,A0A5J9UU03,A0A5J9UX69,A0A5J9V089,A0A…
GO:0043232	CC	intracellular membraneless organelle	0.00414761	85	2007	A0A5J9SE55,A0A5J9SHB1,A0A5J9SHF4,A0A5J9SI16,A0A5J9SMK5,A0A5J9SNP4,A0A5J9SS15,A0A5J9SWR5,A0A5J9T0B4,A0A5J9T1X4,A0A5J9T271,A0A5J9T2K0,A0A5J9T8R8,A0A5J9TCE3,A0A5J9TDW8,A0A5J9TEG1,A0A5J9TGQ0,A0A5J9THH7,A0A5J9TJN1,A0A5J9TK03,A0A5J9TMX0,A0A5J9TY28,A0A5J9TY68,A0A5J9TZ03,A0A5J9TZD3,A0A5J9U5I0,A0A5J9U893,A0A5J9U987,A0A5J9U9X1,A0A5J9UC11,A0A5J9UCU0,A0A5J9UFS0,A0A5J9UHT4,A0A5J9UU03,A0A5J9UX69,A0A5J9V089,A0A…
GO:0009628	BP	response to abiotic stimulus	0.00781093	39	652	A0A5J9SNC5,A0A5J9SRC7,A0A5J9SV74,A0A5J9SX23,A0A5J9SXA8,A0A5J9T2T2,A0A5J9T4N8,A0A5J9T8E8,A0A5J9TB32,A0A5J9TBD2,A0A5J9TFN3,A0A5J9TP82,A0A5J9TQL3,A0A5J9TR38,A0A5J9TUB2,A0A5J9TY28,A0A5J9UE63,A0A5J9ULV8,A0A5J9UYB6,A0A5J9UZ20,A0A5J9UZE3,A0A5J9V0W7,A0A5J9V1P9,A0A5J9V293,A0A5J9V6E3,A0A5J9V714,A0A5J9VBI0,A0A5J9VHM6,A0A5J9VZ44,A0A5J9W4U1,A0A5J9W8M1,A0A5J9W934,A0A5J9W9H5,A0A5J9WI56,A0A5J9WJP7,A0A5J9WJW7,A0A…
GO:0031072	MF	heat shock protein binding	0.00816025	7	33	A0A5J9STV2,A0A5J9TUL1,A0A5J9UZ20,A0A5J9V0K6,A0A5J9VC84,A0A5J9WCE2,A0A5J9WFJ3
GO:0009507	CC	chloroplast	0.0084042	62	1382	A0A5J9SH69,A0A5J9SKQ8,A0A5J9SNC5,A0A5J9SQ37,A0A5J9SZQ9,A0A5J9TBW7,A0A5J9TCM0,A0A5J9TGQ0,A0A5J9TK03,A0A5J9TMS0,A0A5J9TNN2,A0A5J9TWN1,A0A5J9TY28,A0A5J9TYZ6,A0A5J9U107,A0A5J9U1V8,A0A5J9U7M7,A0A5J9U8S8,A0A5J9UAA7,A0A5J9UR04,A0A5J9UVY2,A0A5J9UX69,A0A5J9UXV4,A0A5J9UXZ0,A0A5J9V0W7,A0A5J9V1N9,A0A5J9V4I2,A0A5J9V5Q1,A0A5J9V612,A0A5J9VBT5,A0A5J9VCU8,A0A5J9VDJ6,A0A5J9VF72,A0A5J9VFC4,A0A5J9VHM6,A0A5J9VHR0,A0A…
GO:0000445	CC	THO complex part of transcription export...	0.00877147	3	5	A0A5J9TDJ4,A0A5J9UYE5,A0A5J9VI78
GO:0031967	CC	organelle envelope	0.0103617	42	843	A0A5J9SIF6,A0A5J9SIL1,A0A5J9SNC5,A0A5J9T2A8,A0A5J9T4F4,A0A5J9T4N8,A0A5J9T5D4,A0A5J9TAD9,A0A5J9TDA5,A0A5J9TE09,A0A5J9TGQ0,A0A5J9TQK4,A0A5J9TS59,A0A5J9TY28,A0A5J9TYZ7,A0A5J9U014,A0A5J9U5V4,A0A5J9UAA7,A0A5J9UG89,A0A5J9UWZ7,A0A5J9UX40,A0A5J9V1N9,A0A5J9V4X5,A0A5J9V5Q1,A0A5J9VF72,A0A5J9VGD5,A0A5J9VP03,A0A5J9VP27,A0A5J9VPA2,A0A5J9VSD0,A0A5J9VZV7,A0A5J9W0H0,A0A5J9W110,A0A5J9W5U2,A0A5J9WAZ9,A0A5J9WD55,A0A…
GO:0009536	CC	plastid	0.0103617	64	1458	A0A5J9SH69,A0A5J9SKQ8,A0A5J9SNC5,A0A5J9SQ37,A0A5J9SZQ9,A0A5J9T4N8,A0A5J9TBW7,A0A5J9TCM0,A0A5J9TGQ0,A0A5J9TK03,A0A5J9TMS0,A0A5J9TNN2,A0A5J9TWN1,A0A5J9TY28,A0A5J9TYZ6,A0A5J9U107,A0A5J9U1V8,A0A5J9U7M7,A0A5J9U8S8,A0A5J9UAA7,A0A5J9UR04,A0A5J9UVY2,A0A5J9UX69,A0A5J9UXV4,A0A5J9UXZ0,A0A5J9V0W7,A0A5J9V1N9,A0A5J9V4I2,A0A5J9V5Q1,A0A5J9V612,A0A5J9VBT5,A0A5J9VCU8,A0A5J9VDJ6,A0A5J9VF72,A0A5J9VFC4,A0A5J9VHM6,A0A…
GO:0006986	BP	response to unfolded protein	0.0130189	5	14	A0A5J9T1H4,A0A5J9UX62,A0A5J9VJ01,A0A5J9VKP9,A0A5J9VPL5
GO:0034654	BP	nucleobase-containing compound biosynthe...	0.0142564	146	3709	A0A5J9SCX1,A0A5J9SE55,A0A5J9SIL1,A0A5J9SJ65,A0A5J9SKG1,A0A5J9SQ37,A0A5J9SU24,A0A5J9SYE0,A0A5J9SYL3,A0A5J9SZ26,A0A5J9T0B4,A0A5J9T1F7,A0A5J9T1X5,A0A5J9T3Y2,A0A5J9T4V5,A0A5J9T4X6,A0A5J9T683,A0A5J9T7A0,A0A5J9T831,A0A5J9T8R8,A0A5J9TAD2,A0A5J9TAS1,A0A5J9TAZ8,A0A5J9TBD2,A0A5J9TCD9,A0A5J9TCK0,A0A5J9TDJ4,A0A5J9TDV9,A0A5J9TEG1,A0A5J9TF52,A0A5J9TFN3,A0A5J9TFS0,A0A5J9TGQ3,A0A5J9TGW8,A0A5J9THB7,A0A5J9TJ13,A0A…
GO:0010286	BP	heat acclimation	0.0149157	4	8	A0A5J9SRC7,A0A5J9TB32,A0A5J9TR38,A0A5J9V293
GO:0000346	CC	transcription export complex	0.0149353	3	6	A0A5J9TDJ4,A0A5J9UYE5,A0A5J9VI78
GO:0032991	CC	protein-containing complex	0.01591	121	3223	A0A5J9SHF4,A0A5J9SI16,A0A5J9SIL1,A0A5J9SKG1,A0A5J9SS15,A0A5J9SWH8,A0A5J9T042,A0A5J9T0B4,A0A5J9T0K6,A0A5J9T0Z1,A0A5J9T2K0,A0A5J9T3Y2,A0A5J9T4X6,A0A5J9T5D4,A0A5J9T5P3,A0A5J9T625,A0A5J9T8R8,A0A5J9TCD4,A0A5J9TDA5,A0A5J9TDJ4,A0A5J9TDW8,A0A5J9TDY8,A0A5J9TEG1,A0A5J9TGQ3,A0A5J9TGW8,A0A5J9THH7,A0A5J9TLW6,A0A5J9TLZ1,A0A5J9TNE2,A0A5J9TVT4,A0A5J9TX05,A0A5J9TXD1,A0A5J9TYY7,A0A5J9TZ03,A0A5J9TZD3,A0A5J9U1W9,A0A…
GO:0005198	MF	structural molecule activity	0.0169762	31	538	A0A5J9SHB1,A0A5J9SHF4,A0A5J9SS15,A0A5J9T0B4,A0A5J9T2K0,A0A5J9TYY7,A0A5J9TZD3,A0A5J9U458,A0A5J9U893,A0A5J9UC11,A0A5J9UHT4,A0A5J9UX40,A0A5J9V0N9,A0A5J9V1P9,A0A5J9VI05,A0A5J9VI86,A0A5J9VIG9,A0A5J9VJI3,A0A5J9VNT8,A0A5J9VRA1,A0A5J9VRN4,A0A5J9VZQ3,A0A5J9W838,A0A5J9WFP4,A0A5J9WI41,A0A5J9WI89,A0A5J9WIK5,A0A5J9WKN6,A0A5J9WLM7,A0A5J9WVZ2,A0A6M6A7M9
GO:1990904	CC	ribonucleoprotein complex	0.0177133	40	818	A0A5J9SHF4,A0A5J9SKG1,A0A5J9SS15,A0A5J9T0B4,A0A5J9T3Y2,A0A5J9T4X6,A0A5J9T625,A0A5J9TDW8,A0A5J9THH7,A0A5J9U987,A0A5J9UBN3,A0A5J9UC11,A0A5J9UCU0,A0A5J9UHB0,A0A5J9UHT4,A0A5J9UR80,A0A5J9UWT3,A0A5J9V0N9,A0A5J9V1P9,A0A5J9V279,A0A5J9V9L9,A0A5J9VB61,A0A5J9VDM9,A0A5J9VI05,A0A5J9VI86,A0A5J9VIG9,A0A5J9VNT8,A0A5J9VRA1,A0A5J9VRN4,A0A5J9VZQ3,A0A5J9W838,A0A5J9WC25,A0A5J9WE13,A0A5J9WGT4,A0A5J9WI89,A0A5J9WL97,A0A…
GO:0051879	MF	Hsp90 protein binding	0.0179693	5	17	A0A5J9STV2,A0A5J9TUL1,A0A5J9V0K6,A0A5J9WCE2,A0A5J9WFJ3
GO:0140662	MF	ATP-dependent protein folding chaperone	0.0198985	11	101	A0A5J9SIS6,A0A5J9T1Y8,A0A5J9T9Q9,A0A5J9TET5,A0A5J9U1Y6,A0A5J9U2D8,A0A5J9UX62,A0A5J9V2L5,A0A5J9V714,A0A5J9VEC7,A0A5J9WPE3
GO:0009266	BP	response to temperature stimulus	0.0213779	20	258	A0A5J9SRC7,A0A5J9SV74,A0A5J9SXA8,A0A5J9T4N8,A0A5J9TB32,A0A5J9TP82,A0A5J9TR38,A0A5J9UYB6,A0A5J9UZ20,A0A5J9UZE3,A0A5J9V293,A0A5J9V6E3,A0A5J9V714,A0A5J9VBI0,A0A5J9VZ44,A0A5J9W8M1,A0A5J9W9H5,A0A5J9WI56,A0A5J9WJW7,A0A5J9WJZ0
GO:0051082	MF	unfolded protein binding	0.0233989	11	104	A0A5J9T1Y8,A0A5J9T5D4,A0A5J9TET5,A0A5J9TP82,A0A5J9U2D8,A0A5J9UAK4,A0A5J9UAK8,A0A5J9UZ20,A0A5J9V612,A0A5J9V714,A0A5J9WPE3
GO:0060590	MF	ATPase regulator activity	0.0249573	6	30	A0A5J9T2J6,A0A5J9T5D4,A0A5J9T8N9,A0A5J9V1P9,A0A5J9WI30,A0A5J9WNS0
GO:0070370	BP	cellular heat acclimation	0.0271891	3	4	A0A5J9SRC7,A0A5J9TR38,A0A5J9V293
GO:0032774	BP	RNA biosynthetic process	0.0340678	133	3399	A0A5J9SCX1,A0A5J9SE55,A0A5J9SJ65,A0A5J9SKG1,A0A5J9SQ37,A0A5J9SU24,A0A5J9SYE0,A0A5J9SYL3,A0A5J9SZ26,A0A5J9T0B4,A0A5J9T1F7,A0A5J9T1X5,A0A5J9T3Y2,A0A5J9T4V5,A0A5J9T4X6,A0A5J9T7A0,A0A5J9T831,A0A5J9T8R8,A0A5J9TAD2,A0A5J9TAS1,A0A5J9TAZ8,A0A5J9TBD2,A0A5J9TCD9,A0A5J9TCK0,A0A5J9TDJ4,A0A5J9TDV9,A0A5J9TF52,A0A5J9TFN3,A0A5J9TFS0,A0A5J9TGQ3,A0A5J9TGW8,A0A5J9THB7,A0A5J9TJ13,A0A5J9TJY1,A0A5J9TLN3,A0A5J9TM41,A0A…
GO:0008380	BP	RNA splicing	0.035696	22	315	A0A5J9SKG1,A0A5J9T3Y2,A0A5J9T4X6,A0A5J9TM41,A0A5J9TN50,A0A5J9TZ50,A0A5J9UBN3,A0A5J9UEG0,A0A5J9UHB0,A0A5J9UJP5,A0A5J9UWP7,A0A5J9V279,A0A5J9VB61,A0A5J9VDM9,A0A5J9VN78,A0A5J9VN89,A0A5J9VNJ3,A0A5J9W1D6,A0A5J9W8Z3,A0A5J9WFN5,A0A5J9WXX3,I4EA95
GO:0009408	BP	response to heat	0.035696	14	153	A0A5J9SRC7,A0A5J9SV74,A0A5J9SXA8,A0A5J9TB32,A0A5J9TP82,A0A5J9TR38,A0A5J9UYB6,A0A5J9UZ20,A0A5J9UZE3,A0A5J9V293,A0A5J9V714,A0A5J9VZ44,A0A5J9W9H5,A0A5J9WI56
GO:0035966	BP	response to topologically incorrect prot...	0.0372446	5	19	A0A5J9T1H4,A0A5J9UX62,A0A5J9VJ01,A0A5J9VKP9,A0A5J9VPL5
GO:0030968	BP	endoplasmic reticulum unfolded protein r...	0.0374791	4	11	A0A5J9T1H4,A0A5J9UX62,A0A5J9VJ01,A0A5J9VKP9
GO:0141187	BP	nucleic acid biosynthetic process	0.0374791	134	3461	A0A5J9SCX1,A0A5J9SE55,A0A5J9SJ65,A0A5J9SKG1,A0A5J9SQ37,A0A5J9SU24,A0A5J9SYE0,A0A5J9SYL3,A0A5J9SZ26,A0A5J9T0B4,A0A5J9T1F7,A0A5J9T1X5,A0A5J9T3Y2,A0A5J9T4V5,A0A5J9T4X6,A0A5J9T7A0,A0A5J9T831,A0A5J9T8R8,A0A5J9TAD2,A0A5J9TAS1,A0A5J9TAZ8,A0A5J9TBD2,A0A5J9TCD9,A0A5J9TCK0,A0A5J9TDJ4,A0A5J9TDV9,A0A5J9TEG1,A0A5J9TF52,A0A5J9TFN3,A0A5J9TFS0,A0A5J9TGQ3,A0A5J9TGW8,A0A5J9THB7,A0A5J9TJ13,A0A5J9TJY1,A0A5J9TLN3,A0A…
GO:0034620	BP	cellular response to unfolded protein	0.0374791	4	11	A0A5J9T1H4,A0A5J9UX62,A0A5J9VJ01,A0A5J9VKP9
GO:0008420	MF	RNA polymerase II CTD heptapeptide repea...	0.0400305	4	12	A0A5J9U4D7,A0A5J9UTH9,A0A5J9VJ89,A0A5J9WQP5
GO:0009987	BP	cellular process	0.0491585	579	19239	A0A5J9SCX1,A0A5J9SE55,A0A5J9SE97,A0A5J9SEA4,A0A5J9SFE6,A0A5J9SG20,A0A5J9SGS0,A0A5J9SH59,A0A5J9SH69,A0A5J9SHB1,A0A5J9SHF4,A0A5J9SI16,A0A5J9SIE4,A0A5J9SIF6,A0A5J9SIH2,A0A5J9SIL1,A0A5J9SIS6,A0A5J9SJ65,A0A5J9SJ92,A0A5J9SKG1,A0A5J9SKQ8,A0A5J9SM40,A0A5J9SMK5,A0A5J9SNH3,A0A5J9SNI3,A0A5J9SPD0,A0A5J9SQ37,A0A5J9SQ95,A0A5J9SQT3,A0A5J9SQU6,A0A5J9SRC7,A0A5J9SRT8,A0A5J9SS15,A0A5J9SSM4,A0A5J9SST6,A0A5J9STU5,A0A…
