## Supplementary Tables (5 to 22) for "Grass wars: how native and non-indigenous *Sporobolus* battle heatwaves in salt marshes": Table S21.xlsx

### Sheet: Sheet1
Table S21 Enriched GO terms in S. anglicus between t0 and t5. List of enriched GO terms (adjusted p-value <0.05) in leaves of S. anglicus after the end of the experiment (t0 vs. t5).
GO.ID	Category	Term	FDR (adj_p)	n° of significant genes for the GO.ID	Total n° of gene for the GO.ID	Significant UniProt IDs
GO:0009536	CC	plastid	2.31262e-55	153	1458	A0A5J9SEZ4,A0A5J9SR74,A0A5J9STZ6,A0A5J9SU12,A0A5J9SVW4,A0A5J9SY89,A0A5J9SZ11,A0A5J9SZP9,A0A5J9T3V4,A0A5J9T4Y2,A0A5J9T548,A0A5J9T5J7,A0A5J9T5W9,A0A5J9T5Y6,A0A5J9T815,A0A5J9T867,A0A5J9TCN1,A0A5J9TDG4,A0A5J9TFG2,A0A5J9TGQ1,A0A5J9TIL2,A0A5J9TIY4,A0A5J9TK36,A0A5J9TL03,A0A5J9TNN2,A0A5J9TNX6,A0A5J9TQ55,A0A5J9TS18,A0A5J9TTB0,A0A5J9TTX1,A0A5J9TVC6,A0A5J9TX29,A0A5J9TY06,A0A5J9TYK4,A0A5J9U0K2,A0A5J9U1R6,A0A…
GO:0009507	CC	chloroplast	2.56767e-52	145	1382	A0A5J9SEZ4,A0A5J9SR74,A0A5J9STZ6,A0A5J9SU12,A0A5J9SVW4,A0A5J9SY89,A0A5J9SZ11,A0A5J9SZP9,A0A5J9T3V4,A0A5J9T4Y2,A0A5J9T548,A0A5J9T5J7,A0A5J9T5W9,A0A5J9T5Y6,A0A5J9T815,A0A5J9T867,A0A5J9TCN1,A0A5J9TDG4,A0A5J9TFG2,A0A5J9TGQ1,A0A5J9TIL2,A0A5J9TIY4,A0A5J9TK36,A0A5J9TL03,A0A5J9TNN2,A0A5J9TNX6,A0A5J9TQ55,A0A5J9TS18,A0A5J9TTX1,A0A5J9TVC6,A0A5J9TY06,A0A5J9U0K2,A0A5J9U1R6,A0A5J9U2U2,A0A5J9U457,A0A5J9U4U9,A0A…
GO:0005737	CC	cytoplasm	5.68003e-31	329	8137	A0A5J9SE97,A0A5J9SEZ4,A0A5J9SGH6,A0A5J9SNZ9,A0A5J9SQ19,A0A5J9SR74,A0A5J9STD6,A0A5J9STZ6,A0A5J9SU12,A0A5J9SUI8,A0A5J9SV03,A0A5J9SVJ1,A0A5J9SVV1,A0A5J9SVW4,A0A5J9SY89,A0A5J9SYT1,A0A5J9SZ11,A0A5J9SZM1,A0A5J9SZP9,A0A5J9T025,A0A5J9T2M7,A0A5J9T2P1,A0A5J9T308,A0A5J9T326,A0A5J9T3V4,A0A5J9T3Y4,A0A5J9T4Y2,A0A5J9T541,A0A5J9T548,A0A5J9T5J7,A0A5J9T5W9,A0A5J9T5Y6,A0A5J9T612,A0A5J9T785,A0A5J9T815,A0A5J9T842,A0A…
GO:0009579	CC	thylakoid	5.14994e-21	43	268	A0A5J9SZP9,A0A5J9T1F4,A0A5J9T4Y2,A0A5J9T555,A0A5J9T5J7,A0A5J9T815,A0A5J9TCN1,A0A5J9TGQ1,A0A5J9TIL2,A0A5J9TQ55,A0A5J9U2U2,A0A5J9U4U9,A0A5J9U7N2,A0A5J9U9H1,A0A5J9UWP1,A0A5J9UWT4,A0A5J9UX67,A0A5J9UYB8,A0A5J9UZG7,A0A5J9V1B9,A0A5J9V2F4,A0A5J9VA79,A0A5J9VEU0,A0A5J9VGI3,A0A5J9VGX2,A0A5J9VIS4,A0A5J9VJ73,A0A5J9VK29,A0A5J9VQF5,A0A5J9VQF6,A0A5J9VQL9,A0A5J9VQU2,A0A5J9VR97,A0A5J9VS68,A0A5J9VTY1,A0A5J9VUY1,A0A…
GO:0005622	CC	intracellular anatomical structure	5.46509e-21	415	12917	A0A5J9SC42,A0A5J9SCU0,A0A5J9SE97,A0A5J9SEZ4,A0A5J9SGA7,A0A5J9SGH6,A0A5J9SNZ9,A0A5J9SQ19,A0A5J9SR74,A0A5J9SRV4,A0A5J9SSK4,A0A5J9STD6,A0A5J9STZ6,A0A5J9SU12,A0A5J9SUB3,A0A5J9SUI8,A0A5J9SV03,A0A5J9SVJ1,A0A5J9SVV1,A0A5J9SVW4,A0A5J9SY89,A0A5J9SYT1,A0A5J9SZ11,A0A5J9SZ26,A0A5J9SZM1,A0A5J9SZP9,A0A5J9T025,A0A5J9T1F4,A0A5J9T1V6,A0A5J9T2M7,A0A5J9T2P1,A0A5J9T308,A0A5J9T326,A0A5J9T3V4,A0A5J9T3Y4,A0A5J9T4Y2,A0A…
GO:0043229	CC	intracellular organelle	4.71715e-17	357	10759	A0A5J9SC42,A0A5J9SCU0,A0A5J9SE97,A0A5J9SEZ4,A0A5J9SGA7,A0A5J9SQ19,A0A5J9SR74,A0A5J9SRV4,A0A5J9SSK4,A0A5J9STZ6,A0A5J9SU12,A0A5J9SUB3,A0A5J9SUI8,A0A5J9SV03,A0A5J9SVJ1,A0A5J9SVW4,A0A5J9SY89,A0A5J9SYT1,A0A5J9SZ11,A0A5J9SZ26,A0A5J9SZP9,A0A5J9T1F4,A0A5J9T1V6,A0A5J9T2M7,A0A5J9T308,A0A5J9T326,A0A5J9T3V4,A0A5J9T3Y4,A0A5J9T4Y2,A0A5J9T548,A0A5J9T555,A0A5J9T5J7,A0A5J9T5W9,A0A5J9T5Y6,A0A5J9T815,A0A5J9T842,A0A…
GO:0043226	CC	organelle	6.55027e-17	357	10785	A0A5J9SC42,A0A5J9SCU0,A0A5J9SE97,A0A5J9SEZ4,A0A5J9SGA7,A0A5J9SQ19,A0A5J9SR74,A0A5J9SRV4,A0A5J9SSK4,A0A5J9STZ6,A0A5J9SU12,A0A5J9SUB3,A0A5J9SUI8,A0A5J9SV03,A0A5J9SVJ1,A0A5J9SVW4,A0A5J9SY89,A0A5J9SYT1,A0A5J9SZ11,A0A5J9SZ26,A0A5J9SZP9,A0A5J9T1F4,A0A5J9T1V6,A0A5J9T2M7,A0A5J9T308,A0A5J9T326,A0A5J9T3V4,A0A5J9T3Y4,A0A5J9T4Y2,A0A5J9T548,A0A5J9T555,A0A5J9T5J7,A0A5J9T5W9,A0A5J9T5Y6,A0A5J9T815,A0A5J9T842,A0A…
GO:0042651	CC	thylakoid membrane	9.35567e-15	31	199	A0A5J9SZP9,A0A5J9T1F4,A0A5J9T5J7,A0A5J9T815,A0A5J9TCN1,A0A5J9TGQ1,A0A5J9TIL2,A0A5J9TQ55,A0A5J9U2U2,A0A5J9U4U9,A0A5J9U7N2,A0A5J9U9H1,A0A5J9UX67,A0A5J9UYB8,A0A5J9UZG7,A0A5J9V1B9,A0A5J9V2F4,A0A5J9VEU0,A0A5J9VGI3,A0A5J9VGX2,A0A5J9VJ73,A0A5J9VK29,A0A5J9VQF5,A0A5J9VQU2,A0A5J9VR97,A0A5J9VTY1,A0A5J9VUY1,A0A5J9W110,A0A5J9WFU9,A0A5J9WH51,A0A5J9WV80
GO:0034357	CC	photosynthetic membrane	2.27382e-14	31	206	A0A5J9SZP9,A0A5J9T1F4,A0A5J9T5J7,A0A5J9T815,A0A5J9TCN1,A0A5J9TGQ1,A0A5J9TIL2,A0A5J9TQ55,A0A5J9U2U2,A0A5J9U4U9,A0A5J9U7N2,A0A5J9U9H1,A0A5J9UX67,A0A5J9UYB8,A0A5J9UZG7,A0A5J9V1B9,A0A5J9V2F4,A0A5J9VEU0,A0A5J9VGI3,A0A5J9VGX2,A0A5J9VJ73,A0A5J9VK29,A0A5J9VQF5,A0A5J9VQU2,A0A5J9VR97,A0A5J9VTY1,A0A5J9VUY1,A0A5J9W110,A0A5J9WFU9,A0A5J9WH51,A0A5J9WV80
GO:0009532	CC	plastid stroma	4.09062e-14	31	211	A0A5J9SVW4,A0A5J9SY89,A0A5J9T3V4,A0A5J9T548,A0A5J9T5J7,A0A5J9T5Y6,A0A5J9T867,A0A5J9TDG4,A0A5J9TFG2,A0A5J9TS18,A0A5J9U0K2,A0A5J9U2U2,A0A5J9U4U9,A0A5J9U9E2,A0A5J9U9F3,A0A5J9UWK9,A0A5J9VJ73,A0A5J9VJQ0,A0A5J9VQU2,A0A5J9VRP5,A0A5J9VZK0,A0A5J9W110,A0A5J9W8B9,A0A5J9W923,A0A5J9WE54,A0A5J9WEW6,A0A5J9WFE7,A0A5J9WHF2,A0A5J9WHF6,A0A5J9WL47,A0A5J9WSI6
GO:0009570	CC	chloroplast stroma	2.12403e-13	30	209	A0A5J9SVW4,A0A5J9SY89,A0A5J9T3V4,A0A5J9T548,A0A5J9T5J7,A0A5J9T5Y6,A0A5J9T867,A0A5J9TDG4,A0A5J9TFG2,A0A5J9TS18,A0A5J9U0K2,A0A5J9U2U2,A0A5J9U4U9,A0A5J9U9E2,A0A5J9U9F3,A0A5J9UWK9,A0A5J9VJ73,A0A5J9VJQ0,A0A5J9VQU2,A0A5J9VRP5,A0A5J9VZK0,A0A5J9W110,A0A5J9W8B9,A0A5J9WE54,A0A5J9WEW6,A0A5J9WFE7,A0A5J9WHF2,A0A5J9WHF6,A0A5J9WL47,A0A5J9WSI6
GO:0043231	CC	intracellular membrane-bounded organelle	2.78351e-13	326	9970	A0A5J9SC42,A0A5J9SCU0,A0A5J9SE97,A0A5J9SEZ4,A0A5J9SGA7,A0A5J9SQ19,A0A5J9SR74,A0A5J9SRV4,A0A5J9SSK4,A0A5J9STZ6,A0A5J9SU12,A0A5J9SUI8,A0A5J9SV03,A0A5J9SVW4,A0A5J9SY89,A0A5J9SYT1,A0A5J9SZ11,A0A5J9SZ26,A0A5J9SZP9,A0A5J9T1V6,A0A5J9T2M7,A0A5J9T308,A0A5J9T326,A0A5J9T3V4,A0A5J9T3Y4,A0A5J9T4Y2,A0A5J9T548,A0A5J9T5J7,A0A5J9T5W9,A0A5J9T5Y6,A0A5J9T815,A0A5J9T842,A0A5J9T845,A0A5J9T867,A0A5J9T9J8,A0A5J9TA94,A0A…
GO:0043227	CC	membrane-bounded organelle	3.51951e-13	326	9989	A0A5J9SC42,A0A5J9SCU0,A0A5J9SE97,A0A5J9SEZ4,A0A5J9SGA7,A0A5J9SQ19,A0A5J9SR74,A0A5J9SRV4,A0A5J9SSK4,A0A5J9STZ6,A0A5J9SU12,A0A5J9SUI8,A0A5J9SV03,A0A5J9SVW4,A0A5J9SY89,A0A5J9SYT1,A0A5J9SZ11,A0A5J9SZ26,A0A5J9SZP9,A0A5J9T1V6,A0A5J9T2M7,A0A5J9T308,A0A5J9T326,A0A5J9T3V4,A0A5J9T3Y4,A0A5J9T4Y2,A0A5J9T548,A0A5J9T5J7,A0A5J9T5W9,A0A5J9T5Y6,A0A5J9T815,A0A5J9T842,A0A5J9T845,A0A5J9T867,A0A5J9T9J8,A0A5J9TA94,A0A…
GO:0009534	CC	chloroplast thylakoid	2.42009e-11	28	218	A0A5J9SZP9,A0A5J9T5J7,A0A5J9T815,A0A5J9TCN1,A0A5J9TGQ1,A0A5J9TIL2,A0A5J9TQ55,A0A5J9U2U2,A0A5J9U4U9,A0A5J9U9H1,A0A5J9UX67,A0A5J9UYB8,A0A5J9UZG7,A0A5J9V1B9,A0A5J9V2F4,A0A5J9VEU0,A0A5J9VGI3,A0A5J9VIS4,A0A5J9VJ73,A0A5J9VQF5,A0A5J9VR97,A0A5J9VTY1,A0A5J9VUY1,A0A5J9W110,A0A5J9WFU9,A0A5J9WHF6,A0A5J9WJC9,A0A5J9WV80
GO:0031976	CC	plastid thylakoid	2.83941e-11	28	220	A0A5J9SZP9,A0A5J9T5J7,A0A5J9T815,A0A5J9TCN1,A0A5J9TGQ1,A0A5J9TIL2,A0A5J9TQ55,A0A5J9U2U2,A0A5J9U4U9,A0A5J9U9H1,A0A5J9UX67,A0A5J9UYB8,A0A5J9UZG7,A0A5J9V1B9,A0A5J9V2F4,A0A5J9VEU0,A0A5J9VGI3,A0A5J9VIS4,A0A5J9VJ73,A0A5J9VQF5,A0A5J9VR97,A0A5J9VTY1,A0A5J9VUY1,A0A5J9W110,A0A5J9WFU9,A0A5J9WHF6,A0A5J9WJC9,A0A5J9WV80
GO:0042170	CC	plastid membrane	5.35833e-11	34	333	A0A5J9SEZ4,A0A5J9SZP9,A0A5J9T5J7,A0A5J9T815,A0A5J9TCN1,A0A5J9TGQ1,A0A5J9TIL2,A0A5J9TQ55,A0A5J9U2U2,A0A5J9U4U9,A0A5J9U631,A0A5J9U6B9,A0A5J9UX67,A0A5J9UYB8,A0A5J9UYE9,A0A5J9UZG7,A0A5J9V1B9,A0A5J9V2F4,A0A5J9VBZ9,A0A5J9VCT2,A0A5J9VEU0,A0A5J9VGI3,A0A5J9VJ73,A0A5J9VQF5,A0A5J9VR97,A0A5J9VSN4,A0A5J9VTY1,A0A5J9VUY1,A0A5J9VZZ2,A0A5J9W110,A0A5J9WFU9,A0A5J9WH36,A0A5J9WHF2,A0A5J9WV80
GO:0009526	CC	plastid envelope	6.77541e-11	38	415	A0A5J9SEZ4,A0A5J9SZP9,A0A5J9T5J7,A0A5J9T815,A0A5J9TCN1,A0A5J9TGQ1,A0A5J9TIL2,A0A5J9TQ55,A0A5J9U2U2,A0A5J9U4U9,A0A5J9U631,A0A5J9U6B9,A0A5J9UX67,A0A5J9UYB8,A0A5J9UYE9,A0A5J9UZG7,A0A5J9V115,A0A5J9V1B9,A0A5J9V1S9,A0A5J9V2F4,A0A5J9VBZ9,A0A5J9VCT2,A0A5J9VDK3,A0A5J9VEU0,A0A5J9VGI3,A0A5J9VJ73,A0A5J9VQF5,A0A5J9VR97,A0A5J9VRP5,A0A5J9VSN4,A0A5J9VTY1,A0A5J9VUY1,A0A5J9VZZ2,A0A5J9W110,A0A5J9WFU9,A0A5J9WH36,A0A…
GO:0009535	CC	chloroplast thylakoid membrane	1.93766e-10	24	174	A0A5J9SZP9,A0A5J9T5J7,A0A5J9T815,A0A5J9TCN1,A0A5J9TGQ1,A0A5J9TIL2,A0A5J9TQ55,A0A5J9U2U2,A0A5J9U4U9,A0A5J9UX67,A0A5J9UYB8,A0A5J9UZG7,A0A5J9V1B9,A0A5J9V2F4,A0A5J9VEU0,A0A5J9VGI3,A0A5J9VJ73,A0A5J9VQF5,A0A5J9VR97,A0A5J9VTY1,A0A5J9VUY1,A0A5J9W110,A0A5J9WFU9,A0A5J9WV80
GO:0055035	CC	plastid thylakoid membrane	2.35698e-10	24	176	A0A5J9SZP9,A0A5J9T5J7,A0A5J9T815,A0A5J9TCN1,A0A5J9TGQ1,A0A5J9TIL2,A0A5J9TQ55,A0A5J9U2U2,A0A5J9U4U9,A0A5J9UX67,A0A5J9UYB8,A0A5J9UZG7,A0A5J9V1B9,A0A5J9V2F4,A0A5J9VEU0,A0A5J9VGI3,A0A5J9VJ73,A0A5J9VQF5,A0A5J9VR97,A0A5J9VTY1,A0A5J9VUY1,A0A5J9W110,A0A5J9WFU9,A0A5J9WV80
GO:0009657	BP	plastid organization	6.00578e-10	24	151	A0A5J9T4Y2,A0A5J9T5J7,A0A5J9T5W9,A0A5J9TL91,A0A5J9U0K2,A0A5J9U2U2,A0A5J9U6B9,A0A5J9UEE7,A0A5J9UJ82,A0A5J9V0W7,A0A5J9V779,A0A5J9VBZ9,A0A5J9VEU0,A0A5J9VP99,A0A5J9VQU2,A0A5J9VRA8,A0A5J9VRP5,A0A5J9WEY3,A0A5J9WF01,A0A5J9WH36,A0A5J9WHF2,A0A5J9WJ79,A0A5J9WJV2,A0A5J9WK84
GO:0015979	BP	photosynthesis	4.52767e-09	26	202	A0A5J9T1F4,A0A5J9T541,A0A5J9T555,A0A5J9T815,A0A5J9TCN1,A0A5J9TQ55,A0A5J9TYW2,A0A5J9U2U2,A0A5J9U7N2,A0A5J9U9H1,A0A5J9UPY5,A0A5J9UWM0,A0A5J9UX67,A0A5J9V123,A0A5J9V1X5,A0A5J9VGI3,A0A5J9VGX2,A0A5J9VK29,A0A5J9VR97,A0A5J9VUY1,A0A5J9WI12,A0A5J9WML9,A0A5J9WNH2,A0A5J9WS84,A0A5J9WSI6,A0A5J9WV80
GO:0031968	CC	organelle outer membrane	9.24628e-09	28	283	A0A5J9SZP9,A0A5J9T5J7,A0A5J9T815,A0A5J9TCN1,A0A5J9TGQ1,A0A5J9TIL2,A0A5J9TQ55,A0A5J9U2U2,A0A5J9U4U9,A0A5J9U6B9,A0A5J9UX67,A0A5J9UYB8,A0A5J9UZ69,A0A5J9UZG7,A0A5J9V1B9,A0A5J9V2F4,A0A5J9VBZ9,A0A5J9VEU0,A0A5J9VGI3,A0A5J9VJ73,A0A5J9VQF5,A0A5J9VR97,A0A5J9VTY1,A0A5J9VUY1,A0A5J9W110,A0A5J9WFU9,A0A5J9WH36,A0A5J9WV80
GO:0019867	CC	outer membrane	9.55579e-09	28	284	A0A5J9SZP9,A0A5J9T5J7,A0A5J9T815,A0A5J9TCN1,A0A5J9TGQ1,A0A5J9TIL2,A0A5J9TQ55,A0A5J9U2U2,A0A5J9U4U9,A0A5J9U6B9,A0A5J9UX67,A0A5J9UYB8,A0A5J9UZ69,A0A5J9UZG7,A0A5J9V1B9,A0A5J9V2F4,A0A5J9VBZ9,A0A5J9VEU0,A0A5J9VGI3,A0A5J9VJ73,A0A5J9VQF5,A0A5J9VR97,A0A5J9VTY1,A0A5J9VUY1,A0A5J9W110,A0A5J9WFU9,A0A5J9WH36,A0A5J9WV80
GO:0043228	CC	membraneless organelle	1.04736e-07	90	2007	A0A5J9SUB3,A0A5J9SVJ1,A0A5J9SZP9,A0A5J9T1F4,A0A5J9T4Y2,A0A5J9T555,A0A5J9T5J7,A0A5J9T815,A0A5J9TBF5,A0A5J9TCN1,A0A5J9TDW8,A0A5J9TFG2,A0A5J9TGQ1,A0A5J9THH7,A0A5J9TIL2,A0A5J9TL91,A0A5J9TMX0,A0A5J9TQ55,A0A5J9TR48,A0A5J9TUB6,A0A5J9TV87,A0A5J9TVG9,A0A5J9TY51,A0A5J9TZ21,A0A5J9TZR4,A0A5J9U0K2,A0A5J9U2U2,A0A5J9U4U9,A0A5J9U5I0,A0A5J9U7G2,A0A5J9U7N2,A0A5J9U893,A0A5J9U9F3,A0A5J9U9H1,A0A5J9U9W3,A0A5J9UF57,A0A…
GO:0043232	CC	intracellular membraneless organelle	1.04736e-07	90	2007	A0A5J9SUB3,A0A5J9SVJ1,A0A5J9SZP9,A0A5J9T1F4,A0A5J9T4Y2,A0A5J9T555,A0A5J9T5J7,A0A5J9T815,A0A5J9TBF5,A0A5J9TCN1,A0A5J9TDW8,A0A5J9TFG2,A0A5J9TGQ1,A0A5J9THH7,A0A5J9TIL2,A0A5J9TL91,A0A5J9TMX0,A0A5J9TQ55,A0A5J9TR48,A0A5J9TUB6,A0A5J9TV87,A0A5J9TVG9,A0A5J9TY51,A0A5J9TZ21,A0A5J9TZR4,A0A5J9U0K2,A0A5J9U2U2,A0A5J9U4U9,A0A5J9U5I0,A0A5J9U7G2,A0A5J9U7N2,A0A5J9U893,A0A5J9U9F3,A0A5J9U9H1,A0A5J9U9W3,A0A5J9UF57,A0A…
GO:0015995	BP	chlorophyll biosynthetic process	1.25756e-07	11	32	A0A5J9TIK7,A0A5J9TN62,A0A5J9U8H3,A0A5J9UX67,A0A5J9V7L4,A0A5J9V9K8,A0A5J9VHR6,A0A5J9VJV9,A0A5J9WGH0,A0A5J9WI12,A0A5J9WSI6
GO:0046148	BP	pigment biosynthetic process	1.63496e-07	15	74	A0A5J9SEZ4,A0A5J9T867,A0A5J9TIK7,A0A5J9TN62,A0A5J9U8H3,A0A5J9UX67,A0A5J9V0W7,A0A5J9V7L4,A0A5J9V9K8,A0A5J9VHR6,A0A5J9VJV9,A0A5J9WGH0,A0A5J9WI12,A0A5J9WJC9,A0A5J9WSI6
GO:1901259	BP	chloroplast rRNA processing	1.62648e-06	9	24	A0A5J9SZP9,A0A5J9T5W9,A0A5J9TGQ1,A0A5J9TIL2,A0A5J9UF57,A0A5J9VFK6,A0A5J9VQF5,A0A5J9W8B9,A0A5J9WEY3
GO:0006779	BP	porphyrin-containing compound biosynthet...	1.68516e-06	11	42	A0A5J9TIK7,A0A5J9TN62,A0A5J9U8H3,A0A5J9UX67,A0A5J9V7L4,A0A5J9V9K8,A0A5J9VHR6,A0A5J9VJV9,A0A5J9WGH0,A0A5J9WI12,A0A5J9WSI6
GO:0009658	BP	chloroplast organization	6.47733e-06	16	114	A0A5J9T5J7,A0A5J9T5W9,A0A5J9TL91,A0A5J9U0K2,A0A5J9U2U2,A0A5J9UJ82,A0A5J9V0W7,A0A5J9V779,A0A5J9VBZ9,A0A5J9VP99,A0A5J9VQU2,A0A5J9VRP5,A0A5J9WF01,A0A5J9WH36,A0A5J9WJV2,A0A5J9WK84
GO:0033014	BP	tetrapyrrole biosynthetic process	6.60835e-06	11	49	A0A5J9TIK7,A0A5J9TN62,A0A5J9U8H3,A0A5J9UX67,A0A5J9V7L4,A0A5J9V9K8,A0A5J9VHR6,A0A5J9VJV9,A0A5J9WGH0,A0A5J9WI12,A0A5J9WSI6
GO:0042440	BP	pigment metabolic process	6.60835e-06	15	101	A0A5J9SEZ4,A0A5J9T867,A0A5J9TIK7,A0A5J9TN62,A0A5J9U8H3,A0A5J9UX67,A0A5J9V0W7,A0A5J9V7L4,A0A5J9V9K8,A0A5J9VHR6,A0A5J9VJV9,A0A5J9WGH0,A0A5J9WI12,A0A5J9WJC9,A0A5J9WSI6
GO:0003729	MF	mRNA binding	1.55053e-05	33	480	A0A5J9SGA7,A0A5J9SVW4,A0A5J9SZP9,A0A5J9T025,A0A5J9T815,A0A5J9TGQ1,A0A5J9TIL2,A0A5J9TR35,A0A5J9TS18,A0A5J9TY51,A0A5J9U444,A0A5J9U9E2,A0A5J9U9F3,A0A5J9UPJ6,A0A5J9UWP7,A0A5J9UXP6,A0A5J9VCN7,A0A5J9VDK3,A0A5J9VFK6,A0A5J9VHN1,A0A5J9VI86,A0A5J9VQF5,A0A5J9VQU2,A0A5J9VR85,A0A5J9VRF1,A0A5J9W141,A0A5J9W8B9,A0A5J9W923,A0A5J9WEW6,A0A5J9WEY3,A0A5J9WHF2,A0A5J9WJS6,A0A5J9WK84
GO:0003723	MF	RNA binding	1.55053e-05	80	1868	A0A5J9SGA7,A0A5J9SGG9,A0A5J9SI81,A0A5J9SVW4,A0A5J9SWB2,A0A5J9SZP9,A0A5J9T025,A0A5J9T3Z8,A0A5J9T5W9,A0A5J9T815,A0A5J9TCE4,A0A5J9TDW8,A0A5J9TGQ1,A0A5J9THH6,A0A5J9THH7,A0A5J9TIL2,A0A5J9TLU7,A0A5J9TP06,A0A5J9TR35,A0A5J9TS18,A0A5J9TUB6,A0A5J9TVG9,A0A5J9TW69,A0A5J9TY51,A0A5J9TZ14,A0A5J9U444,A0A5J9U479,A0A5J9U9E2,A0A5J9U9F3,A0A5J9UAY1,A0A5J9UD20,A0A5J9UF57,A0A5J9UJ38,A0A5J9UPJ6,A0A5J9UUY2,A0A5J9UWC0,A0A…
GO:0015994	BP	chlorophyll metabolic process	3.1659e-05	11	57	A0A5J9TIK7,A0A5J9TN62,A0A5J9U8H3,A0A5J9UX67,A0A5J9V7L4,A0A5J9V9K8,A0A5J9VHR6,A0A5J9VJV9,A0A5J9WGH0,A0A5J9WI12,A0A5J9WSI6
GO:0031967	CC	organelle envelope	3.50627e-05	44	843	A0A5J9SEZ4,A0A5J9SZP9,A0A5J9T5J7,A0A5J9T815,A0A5J9TCN1,A0A5J9TGQ1,A0A5J9TIL2,A0A5J9TQ55,A0A5J9U2U2,A0A5J9U4U9,A0A5J9U631,A0A5J9U6B9,A0A5J9U8Z5,A0A5J9UX67,A0A5J9UYB8,A0A5J9UYE9,A0A5J9UZ69,A0A5J9UZG7,A0A5J9V115,A0A5J9V1B9,A0A5J9V1S9,A0A5J9V2F4,A0A5J9VBZ9,A0A5J9VCT2,A0A5J9VDK3,A0A5J9VEU0,A0A5J9VGI3,A0A5J9VHF5,A0A5J9VJ73,A0A5J9VQF5,A0A5J9VR97,A0A5J9VRP5,A0A5J9VSN4,A0A5J9VTV6,A0A5J9VTY1,A0A5J9VUU3,A0A…
GO:0006778	BP	porphyrin-containing compound metabolic ...	0.000342674	11	72	A0A5J9TIK7,A0A5J9TN62,A0A5J9U8H3,A0A5J9UX67,A0A5J9V7L4,A0A5J9V9K8,A0A5J9VHR6,A0A5J9VJV9,A0A5J9WGH0,A0A5J9WI12,A0A5J9WSI6
GO:0033013	BP	tetrapyrrole metabolic process	0.000416356	11	74	A0A5J9TIK7,A0A5J9TN62,A0A5J9U8H3,A0A5J9UX67,A0A5J9V7L4,A0A5J9V9K8,A0A5J9VHR6,A0A5J9VJV9,A0A5J9WGH0,A0A5J9WI12,A0A5J9WSI6
GO:0016071	BP	mRNA metabolic process	0.00119969	32	557	A0A5J9SGA7,A0A5J9SVW4,A0A5J9SZP9,A0A5J9T025,A0A5J9T5W9,A0A5J9TA94,A0A5J9TGQ1,A0A5J9THH7,A0A5J9TLU7,A0A5J9TS18,A0A5J9TW69,A0A5J9TYV2,A0A5J9U444,A0A5J9U9E2,A0A5J9UF57,A0A5J9UWM0,A0A5J9UWP7,A0A5J9UXJ8,A0A5J9UXP6,A0A5J9UZD6,A0A5J9VLY8,A0A5J9VN04,A0A5J9VN78,A0A5J9VQF5,A0A5J9VQU2,A0A5J9VZK0,A0A5J9W141,A0A5J9W902,A0A5J9WGY0,A0A5J9WHF2,A0A5J9WIU0,A0A5J9WJS6
GO:0019684	BP	photosynthesis, light reaction	0.00120326	10	68	A0A5J9T555,A0A5J9T815,A0A5J9TCN1,A0A5J9U2U2,A0A5J9U9H1,A0A5J9UWM0,A0A5J9V1X5,A0A5J9VGI3,A0A5J9VR97,A0A5J9VUY1
GO:0009416	BP	response to light stimulus	0.00123396	18	218	A0A5J9STD6,A0A5J9TI83,A0A5J9TU53,A0A5J9U9H1,A0A5J9ULV8,A0A5J9UWT4,A0A5J9V0W7,A0A5J9V0Y0,A0A5J9V1P9,A0A5J9VA79,A0A5J9VHM6,A0A5J9VJV9,A0A5J9VKX9,A0A5J9WGW8,A0A5J9WH51,A0A5J9WHF2,A0A5J9WHT1,A0A5J9WIE9
GO:0006783	BP	heme biosynthetic process	0.00123396	6	20	A0A5J9U8H3,A0A5J9V7L4,A0A5J9V9K8,A0A5J9VHR6,A0A5J9VJV9,A0A5J9WGH0
GO:0009058	BP	biosynthetic process	0.0014331	216	7164	A0A5J9SCU0,A0A5J9SEZ4,A0A5J9SGA7,A0A5J9SI81,A0A5J9SIS6,A0A5J9SNZ9,A0A5J9SQ19,A0A5J9SR74,A0A5J9SRV4,A0A5J9SUB3,A0A5J9SVW4,A0A5J9SZ26,A0A5J9SZP9,A0A5J9T025,A0A5J9T3Z8,A0A5J9T5J7,A0A5J9T5U9,A0A5J9T5W9,A0A5J9T612,A0A5J9T867,A0A5J9T9Q9,A0A5J9TA94,A0A5J9TAM5,A0A5J9TAN1,A0A5J9TB73,A0A5J9TBF5,A0A5J9TCD4,A0A5J9TCE4,A0A5J9TCV9,A0A5J9TD93,A0A5J9TDS9,A0A5J9TET5,A0A5J9TFA3,A0A5J9TFG2,A0A5J9TFM3,A0A5J9TGE8,A0A…
GO:0032544	BP	plastid translation	0.00176496	5	13	A0A5J9T5J7,A0A5J9UJ82,A0A5J9VRA8,A0A5J9WEY3,A0A5J9WJ79
GO:0042644	CC	chloroplast nucleoid	0.0020898	5	19	A0A5J9TFG2,A0A5J9U0K2,A0A5J9U4U9,A0A5J9U9F3,A0A5J9VQU2
GO:0042646	CC	plastid nucleoid	0.0020898	5	19	A0A5J9TFG2,A0A5J9U0K2,A0A5J9U4U9,A0A5J9U9F3,A0A5J9VQU2
GO:0009314	BP	response to radiation	0.00293469	18	236	A0A5J9STD6,A0A5J9TI83,A0A5J9TU53,A0A5J9U9H1,A0A5J9ULV8,A0A5J9UWT4,A0A5J9V0W7,A0A5J9V0Y0,A0A5J9V1P9,A0A5J9VA79,A0A5J9VHM6,A0A5J9VJV9,A0A5J9VKX9,A0A5J9WGW8,A0A5J9WH51,A0A5J9WHF2,A0A5J9WHT1,A0A5J9WIE9
GO:0009628	BP	response to abiotic stimulus	0.00306353	34	652	A0A5J9SQP9,A0A5J9STD6,A0A5J9SY89,A0A5J9TFM3,A0A5J9TI83,A0A5J9TKI0,A0A5J9TLD1,A0A5J9TU53,A0A5J9TVC6,A0A5J9U951,A0A5J9U9H1,A0A5J9UB55,A0A5J9ULV8,A0A5J9UWT4,A0A5J9V0W7,A0A5J9V0Y0,A0A5J9V1P9,A0A5J9V453,A0A5J9VA79,A0A5J9VFE1,A0A5J9VHM6,A0A5J9VJV9,A0A5J9VKX9,A0A5J9VP78,A0A5J9VQF5,A0A5J9WBG9,A0A5J9WEY3,A0A5J9WGW8,A0A5J9WH51,A0A5J9WH71,A0A5J9WHF2,A0A5J9WHT1,A0A5J9WIE9,A0A5J9WSH2
GO:0006782	BP	protoporphyrinogen IX biosynthetic proce...	0.00309915	5	15	A0A5J9U8H3,A0A5J9V7L4,A0A5J9V9K8,A0A5J9VHR6,A0A5J9WGH0
GO:0006091	BP	generation of precursor metabolites and ...	0.00309915	24	385	A0A5J9T541,A0A5J9T555,A0A5J9T815,A0A5J9TCN1,A0A5J9TL03,A0A5J9TRR8,A0A5J9TTB0,A0A5J9TYW2,A0A5J9U2U2,A0A5J9U7M7,A0A5J9U9H1,A0A5J9UCE3,A0A5J9UG67,A0A5J9UPY5,A0A5J9UWM0,A0A5J9V1X5,A0A5J9V9I8,A0A5J9VGI3,A0A5J9VR97,A0A5J9VTY1,A0A5J9VUY1,A0A5J9WE54,A0A5J9WFE7,A0A5J9WN42
GO:0046501	BP	protoporphyrinogen IX metabolic process	0.00309915	5	15	A0A5J9U8H3,A0A5J9V7L4,A0A5J9V9K8,A0A5J9VHR6,A0A5J9WGH0
GO:0042168	BP	heme metabolic process	0.00339977	6	25	A0A5J9U8H3,A0A5J9V7L4,A0A5J9V9K8,A0A5J9VHR6,A0A5J9VJV9,A0A5J9WGH0
GO:0010467	BP	gene expression	0.003557	154	4847	A0A5J9SCU0,A0A5J9SGA7,A0A5J9SIS6,A0A5J9SQ19,A0A5J9SRV4,A0A5J9SUB3,A0A5J9SVW4,A0A5J9SZ26,A0A5J9SZP9,A0A5J9T025,A0A5J9T3Z8,A0A5J9T5J7,A0A5J9T5W9,A0A5J9T9Q9,A0A5J9TA94,A0A5J9TAM5,A0A5J9TB73,A0A5J9TBF5,A0A5J9TCE4,A0A5J9TCV9,A0A5J9TD93,A0A5J9TDS9,A0A5J9TET5,A0A5J9TFA3,A0A5J9TFG2,A0A5J9TFM3,A0A5J9TGE8,A0A5J9TGQ1,A0A5J9TGS0,A0A5J9TH75,A0A5J9THH6,A0A5J9THH7,A0A5J9TIL2,A0A5J9TJ65,A0A5J9TLD1,A0A5J9TLU7,A0A…
GO:0006412	BP	translation	0.00391819	38	785	A0A5J9SQ19,A0A5J9SUB3,A0A5J9T5J7,A0A5J9TBF5,A0A5J9TFG2,A0A5J9TGS0,A0A5J9THH6,A0A5J9TXF3,A0A5J9UEP8,A0A5J9UEZ1,A0A5J9UJ82,A0A5J9UUY2,A0A5J9UV88,A0A5J9UWK9,A0A5J9UXP6,A0A5J9V098,A0A5J9V169,A0A5J9V1P9,A0A5J9V8S6,A0A5J9VCC8,A0A5J9VDK3,A0A5J9VFN4,A0A5J9VGL9,A0A5J9VHN1,A0A5J9VI86,A0A5J9VQU2,A0A5J9VRA8,A0A5J9W8B9,A0A5J9W923,A0A5J9W9T6,A0A5J9WA69,A0A5J9WEW6,A0A5J9WEY3,A0A5J9WHF2,A0A5J9WJ79,A0A5J9WL47,A0A…
GO:0098588	CC	bounding membrane of organelle	0.00525863	48	1169	A0A5J9SYT1,A0A5J9SZP9,A0A5J9T5J7,A0A5J9T815,A0A5J9T845,A0A5J9T9J8,A0A5J9TAW4,A0A5J9TCN1,A0A5J9TGQ1,A0A5J9TIL2,A0A5J9TMB6,A0A5J9TQ55,A0A5J9TS85,A0A5J9TVU3,A0A5J9U2U2,A0A5J9U4U9,A0A5J9U6B9,A0A5J9UX67,A0A5J9UXA1,A0A5J9UYB8,A0A5J9UZ69,A0A5J9UZG7,A0A5J9V0H4,A0A5J9V1B9,A0A5J9V2F4,A0A5J9VBZ9,A0A5J9VDV8,A0A5J9VEU0,A0A5J9VGI3,A0A5J9VHN8,A0A5J9VJ73,A0A5J9VLH3,A0A5J9VM97,A0A5J9VNC5,A0A5J9VQF5,A0A5J9VR97,A0A…
GO:0042254	BP	ribosome biogenesis	0.00597685	24	406	A0A5J9SZP9,A0A5J9T5W9,A0A5J9TDW8,A0A5J9TFG2,A0A5J9TGQ1,A0A5J9TIL2,A0A5J9TUB6,A0A5J9U9F3,A0A5J9U9W3,A0A5J9UF57,A0A5J9UXJ8,A0A5J9V8N6,A0A5J9V962,A0A5J9VFK6,A0A5J9VFU2,A0A5J9VHW6,A0A5J9VP99,A0A5J9VQF5,A0A5J9VZK0,A0A5J9W8B9,A0A5J9W8U3,A0A5J9WEY3,A0A5J9WJ79,A0A5J9WNH2
GO:0000427	CC	plastid-encoded plastid RNA polymerase c...	0.00747452	3	6	A0A5J9TFG2,A0A5J9VL14,A0A5J9WUI8
GO:0010608	BP	post-transcriptional regulation of gene ...	0.0088976	16	217	A0A5J9T025,A0A5J9TFG2,A0A5J9THH6,A0A5J9TVG9,A0A5J9TW69,A0A5J9TXF3,A0A5J9UF57,A0A5J9UXP6,A0A5J9V8S6,A0A5J9VFT8,A0A5J9VI86,A0A5J9VQU2,A0A5J9W141,A0A5J9W8B9,A0A5J9WHF2,A0A5J9WJS6
GO:0019898	CC	extrinsic component of membrane	0.00966009	6	40	A0A5J9T1F4,A0A5J9U7N2,A0A5J9UXA1,A0A5J9VGX2,A0A5J9VK29,A0A5J9VR97
GO:0071840	BP	cellular component organization or bioge...	0.0100623	96	2783	A0A5J9SCU0,A0A5J9SM20,A0A5J9SUI8,A0A5J9SV03,A0A5J9SVJ1,A0A5J9SZ11,A0A5J9SZP9,A0A5J9T4Y2,A0A5J9T555,A0A5J9T5J7,A0A5J9T5W9,A0A5J9T970,A0A5J9TAW4,A0A5J9TDG4,A0A5J9TDW8,A0A5J9TFG2,A0A5J9TGQ1,A0A5J9TGS0,A0A5J9THH7,A0A5J9TIL2,A0A5J9TIY4,A0A5J9TL91,A0A5J9TLP3,A0A5J9TLU7,A0A5J9TMX0,A0A5J9TR48,A0A5J9TSR0,A0A5J9TUB6,A0A5J9TV87,A0A5J9TVG9,A0A5J9TW69,A0A5J9TX20,A0A5J9TY51,A0A5J9TZR4,A0A5J9U0K2,A0A5J9U2U2,A0A…
GO:0016859	MF	cis-trans isomerase activity	0.0137987	10	84	A0A5J9SEZ4,A0A5J9T555,A0A5J9TD93,A0A5J9UHR7,A0A5J9VA79,A0A5J9VJ56,A0A5J9VL71,A0A5J9VQF6,A0A5J9VQL9,A0A5J9WBS9
GO:0006397	BP	mRNA processing	0.0141357	24	432	A0A5J9SGA7,A0A5J9SVW4,A0A5J9SZP9,A0A5J9T5W9,A0A5J9TA94,A0A5J9TGQ1,A0A5J9TLU7,A0A5J9TS18,A0A5J9TW69,A0A5J9U9E2,A0A5J9UWM0,A0A5J9UWP7,A0A5J9UXJ8,A0A5J9UXP6,A0A5J9UZD6,A0A5J9VN04,A0A5J9VN78,A0A5J9VQF5,A0A5J9VQU2,A0A5J9VZK0,A0A5J9W902,A0A5J9WGY0,A0A5J9WHF2,A0A5J9WIU0
GO:0019843	MF	rRNA binding	0.0148144	11	106	A0A5J9TIL2,A0A5J9TZ14,A0A5J9U9F3,A0A5J9V1P9,A0A5J9VDK3,A0A5J9VFK6,A0A5J9W8B9,A0A5J9WA69,A0A5J9WEY3,A0A5J9WHE2,A0A5J9WNH2
GO:0009704	BP	de-etiolation	0.0149058	3	5	A0A5J9UWT4,A0A5J9V0W7,A0A5J9VKX9
GO:0048511	BP	rhythmic process	0.0149058	7	48	A0A5J9TU53,A0A5J9U4U9,A0A5J9U9H1,A0A5J9ULV8,A0A5J9UU56,A0A5J9V0Y0,A0A5J9V453
GO:0044085	BP	cellular component biogenesis	0.0149058	47	1131	A0A5J9SUI8,A0A5J9SVJ1,A0A5J9SZ11,A0A5J9SZP9,A0A5J9T555,A0A5J9T5W9,A0A5J9T970,A0A5J9TDG4,A0A5J9TDW8,A0A5J9TFG2,A0A5J9TGQ1,A0A5J9THH7,A0A5J9TIL2,A0A5J9TIY4,A0A5J9TLP3,A0A5J9TLU7,A0A5J9TUB6,A0A5J9TW69,A0A5J9TY51,A0A5J9U9F3,A0A5J9U9W3,A0A5J9UEE7,A0A5J9UF57,A0A5J9UWM0,A0A5J9UXJ8,A0A5J9V4I2,A0A5J9V8N6,A0A5J9V962,A0A5J9VFK6,A0A5J9VFU2,A0A5J9VGI3,A0A5J9VGM3,A0A5J9VHW6,A0A5J9VJA3,A0A5J9VJQ0,A0A5J9VP99,A0A…
GO:0009791	BP	post-embryonic development	0.0149058	25	463	A0A5J9T555,A0A5J9TAW4,A0A5J9TI83,A0A5J9TLP3,A0A5J9TR48,A0A5J9TVG9,A0A5J9U6B9,A0A5J9UB55,A0A5J9UEE7,A0A5J9UEP8,A0A5J9UEZ1,A0A5J9UWK9,A0A5J9UWT4,A0A5J9UXP6,A0A5J9V098,A0A5J9V0W7,A0A5J9VBZ9,A0A5J9VCC8,A0A5J9VGL9,A0A5J9VKX9,A0A5J9WGY0,A0A5J9WHT1,A0A5J9WIE9,A0A5J9WL47,A0A5J9WNH2
GO:0009654	CC	photosystem II oxygen evolving complex	0.0152016	5	29	A0A5J9T1F4,A0A5J9U7N2,A0A5J9VGX2,A0A5J9VK29,A0A5J9VR97
GO:0003755	MF	peptidyl-prolyl cis-trans isomerase acti...	0.0163902	9	73	A0A5J9T555,A0A5J9TD93,A0A5J9UHR7,A0A5J9VA79,A0A5J9VJ56,A0A5J9VL71,A0A5J9VQF6,A0A5J9VQL9,A0A5J9WBS9
GO:0031090	CC	organelle membrane	0.0177266	73	2104	A0A5J9SEZ4,A0A5J9SV03,A0A5J9SYT1,A0A5J9SZP9,A0A5J9T5J7,A0A5J9T815,A0A5J9T845,A0A5J9T9J8,A0A5J9TAW4,A0A5J9TCN1,A0A5J9TGQ1,A0A5J9TIL2,A0A5J9TMB6,A0A5J9TQ55,A0A5J9TS85,A0A5J9TVU3,A0A5J9TWV1,A0A5J9U2U2,A0A5J9U4U9,A0A5J9U5D6,A0A5J9U617,A0A5J9U631,A0A5J9U6B9,A0A5J9U8Z5,A0A5J9UAD6,A0A5J9UDS9,A0A5J9UX67,A0A5J9UXA1,A0A5J9UYB8,A0A5J9UYE9,A0A5J9UZ69,A0A5J9UZG7,A0A5J9V006,A0A5J9V020,A0A5J9V0H4,A0A5J9V1B9,A0A…
GO:0005739	CC	mitochondrion	0.0192814	41	1018	A0A5J9SQ19,A0A5J9SVW4,A0A5J9TA94,A0A5J9TDG4,A0A5J9TGE8,A0A5J9TK36,A0A5J9TRR8,A0A5J9TS18,A0A5J9TX51,A0A5J9TYV2,A0A5J9U8Z5,A0A5J9U9E2,A0A5J9UB55,A0A5J9UBS2,A0A5J9UEP8,A0A5J9UF57,A0A5J9UFD7,A0A5J9UIF9,A0A5J9UPJ6,A0A5J9UWK9,A0A5J9UZ69,A0A5J9V098,A0A5J9V1P9,A0A5J9VCC8,A0A5J9VCZ1,A0A5J9VGL9,A0A5J9VHF5,A0A5J9VJA3,A0A5J9VP99,A0A5J9VTV6,A0A5J9VUU3,A0A5J9VZK0,A0A5J9W2N2,A0A5J9W8U3,A0A5J9W9T6,A0A5J9WBS9,A0A…
GO:0048316	BP	seed development	0.0200515	11	124	A0A5J9TAW4,A0A5J9TLP3,A0A5J9TR48,A0A5J9UB55,A0A5J9UEE7,A0A5J9UEP8,A0A5J9UEZ1,A0A5J9UWK9,A0A5J9UXP6,A0A5J9VBZ9,A0A5J9WNH2
GO:0006364	BP	rRNA processing	0.0205017	18	288	A0A5J9SZP9,A0A5J9T5W9,A0A5J9TGQ1,A0A5J9TIL2,A0A5J9TUB6,A0A5J9U9W3,A0A5J9UF57,A0A5J9UXJ8,A0A5J9V8N6,A0A5J9V962,A0A5J9VFK6,A0A5J9VFU2,A0A5J9VQF5,A0A5J9VZK0,A0A5J9W8B9,A0A5J9WEY3,A0A5J9WJ79,A0A5J9WNH2
GO:0009941	CC	chloroplast envelope	0.0206416	15	245	A0A5J9SEZ4,A0A5J9T5J7,A0A5J9U631,A0A5J9U6B9,A0A5J9UYE9,A0A5J9V115,A0A5J9V1S9,A0A5J9VBZ9,A0A5J9VCT2,A0A5J9VDK3,A0A5J9VRP5,A0A5J9VSN4,A0A5J9VZZ2,A0A5J9WH36,A0A5J9WHF2
GO:0022613	BP	ribonucleoprotein complex biogenesis	0.0209469	26	506	A0A5J9SZP9,A0A5J9T5W9,A0A5J9TDW8,A0A5J9TFG2,A0A5J9TGQ1,A0A5J9TIL2,A0A5J9TLU7,A0A5J9TUB6,A0A5J9TW69,A0A5J9U9F3,A0A5J9U9W3,A0A5J9UF57,A0A5J9UXJ8,A0A5J9V8N6,A0A5J9V962,A0A5J9VFK6,A0A5J9VFU2,A0A5J9VHW6,A0A5J9VP99,A0A5J9VQF5,A0A5J9VZK0,A0A5J9W8B9,A0A5J9W8U3,A0A5J9WEY3,A0A5J9WJ79,A0A5J9WNH2
GO:0009639	BP	response to red or far red light	0.0228154	8	69	A0A5J9STD6,A0A5J9TI83,A0A5J9UWT4,A0A5J9V0W7,A0A5J9VHM6,A0A5J9VKX9,A0A5J9WHF2,A0A5J9WHT1
GO:0065008	BP	regulation of biological quality	0.0232047	22	399	A0A5J9SYT1,A0A5J9T025,A0A5J9T970,A0A5J9TCD4,A0A5J9TI83,A0A5J9TP17,A0A5J9TX20,A0A5J9UEP8,A0A5J9UEZ1,A0A5J9UF57,A0A5J9UMG0,A0A5J9UWS5,A0A5J9V098,A0A5J9V0W7,A0A5J9V2F4,A0A5J9V779,A0A5J9VA79,A0A5J9VFT8,A0A5J9VHQ9,A0A5J9VM97,A0A5J9W141,A0A5J9WJS6
GO:0090332	BP	stomatal closure	0.0248948	3	6	A0A5J9TXJ0,A0A5J9UWT4,A0A5J9VKX9
GO:0048608	BP	reproductive structure development	0.0255837	20	349	A0A5J9TAW4,A0A5J9TI83,A0A5J9TLP3,A0A5J9TR48,A0A5J9TVG9,A0A5J9U6B9,A0A5J9UB55,A0A5J9UEE7,A0A5J9UEP8,A0A5J9UEZ1,A0A5J9UWK9,A0A5J9UXP6,A0A5J9V098,A0A5J9VBZ9,A0A5J9VCC8,A0A5J9VGL9,A0A5J9WGY0,A0A5J9WIE9,A0A5J9WL47,A0A5J9WNH2
GO:0006996	BP	organelle organization	0.0271726	48	1205	A0A5J9SM20,A0A5J9SUI8,A0A5J9SVJ1,A0A5J9T4Y2,A0A5J9T5J7,A0A5J9T5W9,A0A5J9T970,A0A5J9TAW4,A0A5J9THH7,A0A5J9TL91,A0A5J9TMX0,A0A5J9TSR0,A0A5J9TV87,A0A5J9TY51,A0A5J9U0K2,A0A5J9U2U2,A0A5J9U6B9,A0A5J9U9F3,A0A5J9UEE7,A0A5J9UJ82,A0A5J9UYX8,A0A5J9V0H4,A0A5J9V0W7,A0A5J9V779,A0A5J9VBZ9,A0A5J9VDV8,A0A5J9VEU0,A0A5J9VFE1,A0A5J9VGM3,A0A5J9VNC5,A0A5J9VP99,A0A5J9VQU2,A0A5J9VRA8,A0A5J9VRP5,A0A5J9VTV6,A0A5J9VWH9,A0A…
GO:0061458	BP	reproductive system development	0.0272601	20	352	A0A5J9TAW4,A0A5J9TI83,A0A5J9TLP3,A0A5J9TR48,A0A5J9TVG9,A0A5J9U6B9,A0A5J9UB55,A0A5J9UEE7,A0A5J9UEP8,A0A5J9UEZ1,A0A5J9UWK9,A0A5J9UXP6,A0A5J9V098,A0A5J9VBZ9,A0A5J9VCC8,A0A5J9VGL9,A0A5J9WGY0,A0A5J9WIE9,A0A5J9WL47,A0A5J9WNH2
GO:0006396	BP	RNA processing	0.0278152	41	981	A0A5J9SGA7,A0A5J9SVW4,A0A5J9SZP9,A0A5J9T3Z8,A0A5J9T5W9,A0A5J9TA94,A0A5J9TFA3,A0A5J9TGQ1,A0A5J9TIL2,A0A5J9TLU7,A0A5J9TS18,A0A5J9TUB6,A0A5J9TVG9,A0A5J9TW69,A0A5J9U444,A0A5J9U9E2,A0A5J9U9W3,A0A5J9UF57,A0A5J9UIF9,A0A5J9UWM0,A0A5J9UWP7,A0A5J9UXJ8,A0A5J9UXP6,A0A5J9UZD6,A0A5J9V8N6,A0A5J9V962,A0A5J9VFK6,A0A5J9VFU2,A0A5J9VN04,A0A5J9VN78,A0A5J9VQF5,A0A5J9VQU2,A0A5J9VZK0,A0A5J9W8B9,A0A5J9W902,A0A5J9WEY3,A0A…
GO:0009793	BP	embryo development ending in seed dorman...	0.0279095	8	73	A0A5J9TAW4,A0A5J9UEE7,A0A5J9UEP8,A0A5J9UEZ1,A0A5J9UWK9,A0A5J9UXP6,A0A5J9VBZ9,A0A5J9WNH2
GO:0010118	BP	stomatal movement	0.0279095	5	26	A0A5J9STD6,A0A5J9TXJ0,A0A5J9UWT4,A0A5J9VKX9,A0A5J9WH71
GO:0009059	BP	macromolecule biosynthetic process	0.0295987	160	5347	A0A5J9SCU0,A0A5J9SGA7,A0A5J9SI81,A0A5J9SIS6,A0A5J9SQ19,A0A5J9SRV4,A0A5J9SUB3,A0A5J9SVW4,A0A5J9SZ26,A0A5J9SZP9,A0A5J9T025,A0A5J9T3Z8,A0A5J9T5J7,A0A5J9T5W9,A0A5J9T9Q9,A0A5J9TA94,A0A5J9TAM5,A0A5J9TB73,A0A5J9TBF5,A0A5J9TCD4,A0A5J9TCE4,A0A5J9TCV9,A0A5J9TD93,A0A5J9TDS9,A0A5J9TET5,A0A5J9TFA3,A0A5J9TFG2,A0A5J9TFM3,A0A5J9TGE8,A0A5J9TGQ1,A0A5J9TGS0,A0A5J9TH75,A0A5J9THH6,A0A5J9THH7,A0A5J9TIL2,A0A5J9TJ65,A0A…
GO:0048522	BP	positive regulation of cellular process	0.0312501	23	442	A0A5J9SRV4,A0A5J9T025,A0A5J9TFM3,A0A5J9TGT9,A0A5J9TH75,A0A5J9TJ65,A0A5J9TLD1,A0A5J9TR48,A0A5J9TUB6,A0A5J9U774,A0A5J9UG60,A0A5J9UX36,A0A5J9UXL4,A0A5J9V0W7,A0A5J9V8S6,A0A5J9VHM6,A0A5J9VJS0,A0A5J9VJV9,A0A5J9W141,A0A5J9W6U8,A0A5J9W8B9,A0A5J9WAS7,A0A5J9WJS6
GO:0009790	BP	embryo development	0.0315616	8	75	A0A5J9TAW4,A0A5J9UEE7,A0A5J9UEP8,A0A5J9UEZ1,A0A5J9UWK9,A0A5J9UXP6,A0A5J9VBZ9,A0A5J9WNH2
GO:0009295	CC	nucleoid	0.0326126	5	35	A0A5J9TFG2,A0A5J9U0K2,A0A5J9U4U9,A0A5J9U9F3,A0A5J9VQU2
GO:0016072	BP	rRNA metabolic process	0.0332884	18	308	A0A5J9SZP9,A0A5J9T5W9,A0A5J9TGQ1,A0A5J9TIL2,A0A5J9TUB6,A0A5J9U9W3,A0A5J9UF57,A0A5J9UXJ8,A0A5J9V8N6,A0A5J9V962,A0A5J9VFK6,A0A5J9VFU2,A0A5J9VQF5,A0A5J9VZK0,A0A5J9W8B9,A0A5J9WEY3,A0A5J9WJ79,A0A5J9WNH2
GO:0010119	BP	regulation of stomatal movement	0.0350919	4	16	A0A5J9STD6,A0A5J9UWT4,A0A5J9VKX9,A0A5J9WH71
GO:0007623	BP	circadian rhythm	0.037701	6	43	A0A5J9TU53,A0A5J9U4U9,A0A5J9U9H1,A0A5J9ULV8,A0A5J9V0Y0,A0A5J9V453
GO:0006225	BP	UDP biosynthetic process	0.0384877	2	2	A0A5J9TTI5,A0A5J9VNB1
GO:0010154	BP	fruit development	0.0384877	11	141	A0A5J9TAW4,A0A5J9TLP3,A0A5J9TR48,A0A5J9UB55,A0A5J9UEE7,A0A5J9UEP8,A0A5J9UEZ1,A0A5J9UWK9,A0A5J9UXP6,A0A5J9VBZ9,A0A5J9WNH2
GO:0009188	BP	ribonucleoside diphosphate biosynthetic ...	0.0384877	2	2	A0A5J9TTI5,A0A5J9VNB1
GO:0009193	BP	pyrimidine ribonucleoside diphosphate me...	0.0384877	2	2	A0A5J9TTI5,A0A5J9VNB1
GO:0009194	BP	pyrimidine ribonucleoside diphosphate bi...	0.0384877	2	2	A0A5J9TTI5,A0A5J9VNB1
GO:0046048	BP	UDP metabolic process	0.0384877	2	2	A0A5J9TTI5,A0A5J9VNB1
GO:0042181	BP	ketone biosynthetic process	0.0427965	5	30	A0A5J9TL03,A0A5J9UA99,A0A5J9V1X5,A0A5J9V6D4,A0A5J9W6D7
GO:0042180	BP	ketone metabolic process	0.0434524	8	81	A0A5J9TL03,A0A5J9UA99,A0A5J9UX36,A0A5J9V1X5,A0A5J9V6D4,A0A5J9W6D7,A0A5J9WIR5,A0A5J9WNH2
GO:0046890	BP	regulation of lipid biosynthetic process	0.0441195	3	8	A0A5J9UX36,A0A5J9V0W7,A0A5J9WNH2
GO:0140053	BP	mitochondrial gene expression	0.0448489	7	63	A0A5J9TA94,A0A5J9UF57,A0A5J9UIF9,A0A5J9V098,A0A5J9VZK0,A0A5J9W9T6,A0A6M6A7M9
GO:0010109	BP	regulation of photosynthesis	0.0460057	4	18	A0A5J9T555,A0A5J9U9H1,A0A5J9V1X5,A0A5J9WNH2
GO:0032501	BP	multicellular organismal process	0.0497722	39	964	A0A5J9STD6,A0A5J9T555,A0A5J9TAW4,A0A5J9TCV9,A0A5J9TI83,A0A5J9TLP3,A0A5J9TR48,A0A5J9TVG9,A0A5J9TZG0,A0A5J9U5I0,A0A5J9U6B9,A0A5J9U7G2,A0A5J9UB55,A0A5J9UEE7,A0A5J9UEP8,A0A5J9UEZ1,A0A5J9UMG0,A0A5J9UWK9,A0A5J9UWT4,A0A5J9UXA1,A0A5J9UXP6,A0A5J9V098,A0A5J9V0W7,A0A5J9VBZ9,A0A5J9VCC8,A0A5J9VFE1,A0A5J9VGL9,A0A5J9VKX9,A0A5J9VWN4,A0A5J9W6B2,A0A5J9W6Z0,A0A5J9WEY3,A0A5J9WGY0,A0A5J9WHT1,A0A5J9WIE9,A0A5J9WK81,A0A…
