## Supplementary Tables (5 to 22) for "Grass wars: how native and non-indigenous *Sporobolus* battle heatwaves in salt marshes": Table S22.xlsx

### Sheet: Features annotation
Table S22 Detected metabolic features in S. maritimus and S. anglicus. Metabolites detected by Ultra-Performance Liquid Chromatography (UPLC) in leaves of S. maritimus and S. anglicus. Reported information includes Feature ID, mass-to-charge ratio (mz), retention time (rt), adduct type, putative molecular formula, annotation level, annotated name for features annotated with level 2 and compound c…
Feature ID	mz	rt	Adduct	Putative Formula	Annotation_level	Annotated_name	Annotated_superclass	Annotated_class	Annotated_subclass	Annotated_level_5
5437	601.424	30.35	[M + H]+	C40H56O4	2	Violaxanthin	Lipids and lipid-like molecules	Prenol lipids
2209	454.293	22.55	[M + H]+	C21H44NO7P	2	LPE 16:0	Organic acids and derivatives	Carboxylic acids and derivatives	Amino acids, peptides, and analogues	Amino acids and derivatives
1993	476.277	20.45	[M + H]+	C23H42NO7P	2	LPE 18:3	Organic acids and derivatives	Carboxylic acids and derivatives	Amino acids, peptides, and analogues	Amino acids and derivatives
2107	478.293	21.79	[M + H]+	C23H44NO7P	2	LPE 18:2	Organic acids and derivatives	Carboxylic acids and derivatives	Amino acids, peptides, and analogues	Amino acids and derivatives
1926	520.267	19.33	[M + H]+	C24H42NO9P	2	LPS 18:3	Lipids and lipid-like molecules	Glycerophospholipids	Glycerophosphoserines	Lysophosphatidylserines
1984	522.283	20.67	[M + H]+	C24H44NO9P	2	LPS 18:2	Lipids and lipid-like molecules	Glycerophospholipids	Glycerophosphoserines	Lysophosphatidylserines
5638	932.631	30.77	[M + H3N + H]+	C49H86O15	2	DGDG 16:0_18:3	Lipids and lipid-like molecules	Glycerolipids	Glycosylglycerols	Glycosyldiradylglycerols
3454	954.615	26.91	[M + H3N + H]+	C51H84O15	2	DGDG 18:3_18:3	Lipids and lipid-like molecules	Glycerolipids	Glycosylglycerols	Glycosyldiradylglycerols
254	205.096	1.35	[M + H]+	C11H12N2O2	2	Tryptophan	Organic acids and derivatives	Carboxylic acids and derivatives	Amino acids, peptides, and analogues	Amino acids and derivatives
941	449.108	6.04	[M + H]+	C21H20O11	2	Isoorientin	Phenylpropanoids and polyketides	Isoflavonoids	Flavonoid glycosides	Flavonoid C-glycosides
1780	431.22	16.26	[M + H]+	C21H35O7P	2	LPA 18:4	Lipids and lipid-like molecules	Glycerophospholipids	Glycerophosphates	Monoacylglycerophosphates
2122	433.236	21.92	[M + H]+	C21H37O7P	2	LPA 18:3	Lipids and lipid-like molecules	Glycerophospholipids	Glycerophosphates	Monoacylglycerophosphates
1445	331.081	10.82	[M + H]+	C17H14O7	2	Tricin isomer 2	Phenylpropanoids and polyketides	Flavonoids	O-methylated flavonoids	3'-O-methylated flavonoids
1599	331.082	13.55	[M + H]+	C17H14O7	2	Tricin isomer 1	Phenylpropanoids and polyketides	Flavonoids	O-methylated flavonoids	3'-O-methylated flavonoids
438	265.154	2.15	[M + H]+	C14H20N2O3	2	Subaphyllin	Phenylpropanoids and polyketides	Cinnamic acids and derivatives	Hydroxycinnamic acids and derivatives
731	307.177	3.78	[M + H]+	C15H22N4O3	2	Feruloylagmatine	Phenylpropanoids and polyketides	Cinnamic acids and derivatives	Hydroxycinnamic acids and derivatives
1428	314.138	10.47	[M + H]+	C18H19NO4	2	N-Feruloyltyramine	Phenylpropanoids and polyketides	Cinnamic acids and derivatives	Hydroxycinnamic acids and derivatives
3512	429.373	27.18	[M + H]+	C29H48O2	2	alpha-Tocomonoenol	Lipids and lipid-like molecules	Prenol lipids	Quinone and hydroquinone lipids	Vitamin E compounds
5268	430.381	29.83	[M]+	C29H50O2	2	alpha-tocopherol	Lipids and lipid-like molecules	Prenol lipids	Quinone and hydroquinone lipids	Vitamin E compounds
1289	433.114	8.79	[M + H]+	C21H20O10	2	Apigenin 7-O-glucoside	Phenylpropanoids and polyketides	Isoflavonoids	Isoflavonoid O-glycosides
1339	463.124	9.08	[M + H]+	C22H22O11	2	Chrysoeriol 7-O-glucoside	Phenylpropanoids and polyketides	Flavonoids	Flavonoid glycosides	Flavonoid O-glycosides
1382	493.135	9.41	[M + H]+	C23H24O12	2	Glucotricin	Phenylpropanoids and polyketides	Flavonoids	Flavonoid glycosides	Flavonoid O-glycosides
1592	271.06	13.38	[M + H]+	C15H10O5	2	Apigenin	Phenylpropanoids and polyketides	Flavonoids	Hydroxyflavonoids
4349	568.431	29.39	[M + H]+	C40H56O2	2	Lutein	Lipids and lipid-like molecules	Fatty Acyls	Fatty amides	N-acyl amines
3992	601.424	28.18	[M + H]+	C40H56O4	2	Neoxanthin	Lipids and lipid-like molecules	Prenol lipids
1440	301.07	10.75	[M + H]+	C16H12O6	2	Chryseriol isomer 2	Phenylpropanoids and polyketides	Flavonoids	O-methylated flavonoids
1325	301.07	9.06	[M + H]+	C16H12O6	2	Chryseriol isomer 1	Phenylpropanoids and polyketides	Flavonoids	O-methylated flavonoids
552	207.137	2.96	[M + H]+	C13H18O2	3
1755	231.135	15.94	[M + H]+	C15H18O2	3
1126	313.071	6.8	[M + H]+	C17H12O6	3		Organoheterocyclic compounds	Benzopyrans	1-benzopyrans
936	329.065	5.82	[M + H]+	C17H12O7	3		Phenylpropanoids and polyketides	Flavonoids
2547	327.233	24.3	[M + H]+	C22H30O2	3		Lipids and lipid-like molecules	Prenol lipids	Retinoids
2365	293.211	23.3	[M + H]+	C18H28O3	3		Lipids and lipid-like molecules	Fatty Acyls	Fatty acids and conjugates
2578	295.227	24.44	[M + H]+	C18H30O3	3
1819	410.29	17.55	[M + H]+	C23H39NO5	3		Organic acids and derivatives	Carboxylic acids and derivatives	Amino acids, peptides, and analogues	Amino acids and derivatives
980	204.066	6.04	[M + H]+	C11H9NO3	3		Organoheterocyclic compounds	Indoles and derivatives	Indoles
2074	465.26	21.84	[M + Na]+	C27H38O5	3
2190	467.277	22.52	[M + H]+	C22H43O8P	3		Lipids and lipid-like molecules	Glycerophospholipids	Glycerophosphoglycerols
2602	722.505	24.56	[M + H]+	C41H72NO7P	3		Organic acids and derivatives	Carboxylic acids and derivatives	Amino acids, peptides, and analogues	Amino acids and derivatives
2026	244.227	21.15	[M + H]+	C14H29NO2	3
851	252.086	4.96	[M + H]+	C12H13NO5	3		Organic acids and derivatives	Carboxylic acids and derivatives	Amino acids, peptides, and analogues	Amino acids and derivatives
664	294.097	3.59	[M + H]+	C14H15NO6	3		Organic acids and derivatives	Carboxylic acids and derivatives	Amino acids, peptides, and analogues	Amino acids and derivatives
2016	215.142	20.93	[M + H]+	C15H18O	3
2014	216.146	20.93	[M + H]+	C8H17N5O2	3		Organic nitrogen compounds	Organonitrogen compounds	Amines
2043	217.159	21.36	[M + H]+	C15H20O	3
174	204.101	1.2	[M + H]+	C7H13N3O4	3		Organic acids and derivatives
2880	349.274	25.68	[M + H]+	C22H36O3	3		Lipids and lipid-like molecules	Prenol lipids
1169	415.103	6.82	[M + H]+	C21H18O9	3		Phenylpropanoids and polyketides	Flavonoids
940	431.097	5.8	[M + H]+	C21H18O10	3		Organic oxygen compounds	Organooxygen compounds	Carbohydrates and carbohydrate conjugates	Glycosyl compounds
1097	445.113	7.21	[M + H]+	C22H20O10	3		Phenylpropanoids and polyketides	Isoflavonoids
749	465.103	4.49	[M + H]+	C21H20O12	3		Phenylpropanoids and polyketides	Flavonoids	Flavonoid glycosides	Flavonoid C-glycosides
1083	565.155	6.73	[M + H]+	C26H28O14	3		Phenylpropanoids and polyketides	Flavonoids	Flavonoid glycosides	Flavonoid C-glycosides
5749	591.499	30.79	[M + Na]+	C35H68O5	3		Lipids and lipid-like molecules	Glycerolipids	Diradylglycerols	Diacylglycerols
5676	593.418	30.68	[M + Na]+	C36H58O5	3		Lipids and lipid-like molecules	Fatty Acyls
4301	615.496	28.31	[M + Na]+	C37H68O5	3		Lipids and lipid-like molecules	Fatty Acyls
1922	659.365	19.68	[M + H]+	C33H54O13	3		Lipids and lipid-like molecules	Glycerolipids	Glycosylglycerols
1699	645.292	14.73	[M + H]+	C35H40N4O8	3		Organic acids and derivatives	Carboxylic acids and derivatives
1815	659.308	17.05	[M + H]+	C36H42N4O8	3		Organic acids and derivatives	Carboxylic acids and derivatives	Amino acids, peptides, and analogues	Amino acids and derivatives
306	234.111	1.67	[M + H]+	C13H15NO3	3		Phenylpropanoids and polyketides	Cinnamic acids and derivatives	Hydroxycinnamic acids and derivatives
232	249.158	1.89	[M + H]+	C9H20N4O4	3		Organic acids and derivatives	Carboxylic acids and derivatives
145	251.139	1.02	[M + H]+	C13H18N2O3	3		Organic acids and derivatives	Carboxylic acids and derivatives
304	263.174	2.13	[M + H]+	C15H22N2O2	3		Organic acids and derivatives	Carboxylic acids and derivatives	Amino acids, peptides, and analogues	Amino acids and derivatives
436	266.159	2.36	[M + H]+	C11H23NO6	3		Organic oxygen compounds	Organooxygen compounds
295	277.165	2.49	[M + H]+	C14H20N4O2	3		Phenylpropanoids and polyketides	Cinnamic acids and derivatives	Hydroxycinnamic acids and derivatives	Coumaric acids and derivatives
950	308.16	5.47	[M + H]+	C15H21N3O4	3		Phenylpropanoids and polyketides	Cinnamic acids and derivatives	Hydroxycinnamic acids and derivatives
838	321.192	4.73	[M + H]+	C16H24N4O3	3		Phenylpropanoids and polyketides	Cinnamic acids and derivatives	Hydroxycinnamic acids and derivatives
366	323.17	2.05	[M + H]+	C15H22N4O4	3		Phenylpropanoids and polyketides	Cinnamic acids and derivatives	Hydroxycinnamic acids and derivatives
160	268.153	0.93	[M + H]+	C10H17N7O2	3
1176	637.177	7.42	[M + H]+	C29H32O16	3		Phenylpropanoids and polyketides
2266	528.411	22.87	[M + H3N + H]+	C26H54O9	3		Organic oxygen compounds	Organooxygen compounds	Ethers	Dialkyl ethers
2244	572.437	22.8	[M + H3N + H]+	C28H58O10	3		Organic oxygen compounds	Organooxygen compounds	Ethers	Dialkyl ethers
2232	616.464	22.73	[M + H3N + H]+	C30H62O11	3		Organic oxygen compounds	Organooxygen compounds	Carbohydrates and carbohydrate conjugates	Monosaccharides
476	230.081	2.98	[M + H]+	C13H11NO3	3		Organoheterocyclic compounds	Indoles and derivatives
2834	242.284	25.45	[M + H]+	C16H35N	3
2366	275.2	23.3	[M + H]+	C18H26O2	3
1893	275.201	18.66	[M + H]+	C18H26O2	3
477	276.086	2.97	[M + H]+	C14H13NO5	3		Organic acids and derivatives	Carboxylic acids and derivatives	Amino acids, peptides, and analogues	Amino acids and derivatives
2202	277.217	22.38	[M + H]+	C15H32O2S	3		Organic oxygen compounds	Organooxygen compounds
2419	279.232	23.54	[M + H]+	C18H30O2	3		Lipids and lipid-like molecules	Fatty Acyls
1721	291.195	14.97	[M + H]+	C18H26O3	3
2888	291.232	25.61	[M + H]+	C19H30O2	3
2001	295.226	20.7	[M + H]+	C18H30O3	3
2112	311.258	21.72	[M + H]+	C19H34O3	3		Lipids and lipid-like molecules	Fatty Acyls
2595	322.274	24.49	[M + H]+	C20H35NO2	3		Lipids and lipid-like molecules	Fatty Acyls	Fatty amides	N-acyl amines
2992	324.29	25.93	[M + H]+	C20H37NO2	3		Lipids and lipid-like molecules	Fatty Acyls	Fatty amides	N-acyl amines
2098	335.258	21.92	[M + H]+	C21H34O3	3		Lipids and lipid-like molecules	Fatty Acyls
2425	337.274	23.26	[M + H]+	C21H36O3	3		Lipids and lipid-like molecules	Fatty Acyls
2108	349.199	21.88	[M + H]+	C20H28O5	3
1950	351.253	20.26	[M + H]+	C21H34O4	3		Lipids and lipid-like molecules	Glycerolipids	Monoaradylglycerols	Monoacylglycerols
2911	353.269	25.64	[M + H]+	C21H36O4	3		Lipids and lipid-like molecules	Fatty Acyls
1443	411.038	10.82	[M + H]+	C17H14O10S	3		Phenylpropanoids and polyketides	Flavonoids	O-methylated flavonoids
2478	496.34	23.89	[M + H]+	C24H50NO7P	3		Lipids and lipid-like molecules	Glycerophospholipids	Glycerophosphocholines	Lysophosphatidylcholines
2037	518.325	21.31	[M + H]+	C26H48NO7P	3		Lipids and lipid-like molecules	Glycerophospholipids	Glycerophosphocholines	Lysophosphatidylcholines
2233	520.34	22.72	[M + H]+	C26H50NO7P	3		Lipids and lipid-like molecules	Glycerophospholipids	Glycerophosphocholines	Lysophosphatidylcholines
1759	534.319	16.03	[M + H]+	C26H48NO8P	3		Lipids and lipid-like molecules	Glycerophospholipids	Glycerophosphocholines
1086	621.109	7.41	[M + H]+	C27H24O17	3		Phenylpropanoids and polyketides	Flavonoids	Flavonoid glycosides	Flavonoid O-glycosides
766	627.156	4.28	[M + H]+	C27H30O17	3		Phenylpropanoids and polyketides	Flavonoids	Flavonoid glycosides	Flavonoid O-glycosides
1491	669.182	11.77	[M + H]+	C33H32O15	3		Phenylpropanoids and polyketides	Flavonoids	Flavonoid glycosides	Flavonoid O-glycosides
1453	699.193	11.32	[M + H]+	C34H34O16	3		Phenylpropanoids and polyketides	Flavonoids	Flavonoid glycosides	Flavonoid O-glycosides
1144	755.239	8.03	[M + H]+	C34H42O19	3		Phenylpropanoids and polyketides	Flavonoids	Flavonoid glycosides
827	789.187	4.75	[M + H]+	C36H36O20	3		Phenylpropanoids and polyketides	Flavonoids	Flavonoid glycosides	Flavonoid O-glycosides
1262	801.226	8.41	[M + H]+	C38H40O19	3		Phenylpropanoids and polyketides	Flavonoids	Flavonoid glycosides	Flavonoid C-glycosides
888	803.203	5.35	[M + H]+	C37H38O20	3		Phenylpropanoids and polyketides	Flavonoids	Flavonoid glycosides
1487	817.235	12.05	[M + H]+	C42H40O17	3		Phenylpropanoids and polyketides	Flavonoids	Flavonoid glycosides	Flavonoid O-glycosides
683	133.064	3.69	[M + H]+	C9H8O	3		Benzenoids
911	167.07	5.57	[M + H]+	C9H10O3	3		Organic oxygen compounds	Organooxygen compounds	Carbonyl compounds	Ketones
474	184.075	2.97	[M + H]+	C12H9NO	3		Organoheterocyclic compounds
857	206.081	4.97	[M + H]+	C11H11NO3	3		Organoheterocyclic compounds	Indoles and derivatives
818	207.138	4.66	[M + H]+	C13H18O2	3		Benzenoids
1983	213.148	20.62	[M + H]+	C12H20O3	3
1808	219.187	16.89	[M + H]+	C14H22N2	3
1750	225.196	15.83	[M + H]+	C13H24N2O	3		Organic acids and derivatives	Organic carbonic acids and derivatives	Ureas
222	229.154	0.8	[M + H]+	C11H20N2O3	3		Organic acids and derivatives	Carboxylic acids and derivatives
1489	233.111	12.1	[M + H]+	C13H16N2S	3		Organoheterocyclic compounds	Benzothiazoles
1438	233.153	10.75	[M + H]+	C15H20O2	3
902	239.089	5.51	[M + H]+	C8H10N6O3	3		Organoheterocyclic compounds
2455	242.284	23.74	[M + H]+	C16H35N	3
450	245.185	2.92	[M + H]+	C12H24N2O3	3		Organic acids and derivatives	Carboxylic acids and derivatives
527	248.221	2.89	[M + H]+	C13H29NO3	3		Organic nitrogen compounds	Organonitrogen compounds
610	252.087	3.24	[M + H]+	C12H13NO5	3		Organic acids and derivatives	Carboxylic acids and derivatives	Amino acids, peptides, and analogues	Amino acids and derivatives
1900	257.19	19.11	[M + H]+	C18H24O	3		Organic oxygen compounds	Organooxygen compounds	Carbonyl compounds	Ketones
411	261.086	2.62	[M + H]+	C13H12N2O4	3		Organic acids and derivatives	Carboxylic acids and derivatives	Amino acids, peptides, and analogues	Amino acids and derivatives
244	261.143	1.18	[M + H]+	C11H20N2O5	3		Organic acids and derivatives	Carboxylic acids and derivatives	Amino acids, peptides, and analogues
2086	261.221	22.04	[M + H]+	C18H28O	3		Lipids and lipid-like molecules	Prenol lipids	Diterpenoids
1881	263.164	18.91	[M + H]+	C16H22O3	3		Benzenoids
2337	263.237	23.21	[M + H]+	C18H30O	3		Lipids and lipid-like molecules	Prenol lipids
1418	283.151	10.16	[M + H]+	C11H18N6O3	3		Organic nitrogen compounds	Organonitrogen compounds
2281	298.274	22.87	[M + H]+	C18H35NO2	3		Organic nitrogen compounds	Organonitrogen compounds	Amines
2361	302.305	23.49	[M + H]+	C18H39NO2	3		Organic nitrogen compounds	Organonitrogen compounds	Amines	Alkanolamines
2371	307.226	23.34	[M + H]+	C19H30O3	3		Lipids and lipid-like molecules	Fatty Acyls	Fatty acid esters
3198	307.227	26.39	[M + H]+	C19H30O3	3
1712	309.206	14.95	[M + H]+	C18H28O4	3		Lipids and lipid-like molecules
2589	309.242	24.47	[M + H]+	C19H32O3	3
1788	311.222	16.42	[M + H]+	C18H30O4	3		Lipids and lipid-like molecules	Fatty Acyls
1874	311.222	18.73	[M + H]+	C18H30O4	3		Lipids and lipid-like molecules	Fatty Acyls	Fatty acids and conjugates
2428	312.289	23.57	[M + H]+	C19H37NO2	3		Organic nitrogen compounds	Organonitrogen compounds	Amines
2372	313.235	23.33	[M + H]+	C18H32O4	3
2239	313.274	22.52	[M + H]+	C19H36O3	3		Lipids and lipid-like molecules
2348	315.193	23.27	[M + H]+	C15H26N2O5	3		Organic acids and derivatives	Carboxylic acids and derivatives
2172	316.284	22.42	[M + H]+	C18H37NO3	3		Organic nitrogen compounds	Organonitrogen compounds	Amines
2503	316.321	24.35	[M + H]+	C19H41NO2	3		Organic nitrogen compounds	Organonitrogen compounds	Amines	Alkanolamines
2534	317.209	24.34	[M + H]+	C20H28O3	3		Lipids and lipid-like molecules
2375	325.237	23.34	[M + H]+	C19H32O4	3		Lipids and lipid-like molecules	Fatty Acyls
2382	330.3	23.54	[M + H]+	C19H39NO3	3		Organic nitrogen compounds	Organonitrogen compounds	Amines	Alkanolamines
1991	333.203	20.63	[M + H]+	C20H28O4	3
1870	333.204	18.66	[M + H]+	C15H28N2O6	3		Organic acids and derivatives	Carboxylic acids and derivatives	Amino acids, peptides, and analogues	Amino acids and derivatives
1707	334.112	14.83	[M + H]+	C18H15N5S	3		Organoheterocyclic compounds	Pyridines and derivatives
5709	340.394	30.36	[M + H]+	C23H49N	3		Organic nitrogen compounds	Organonitrogen compounds
1385	341.138	9.7	[M + H]+	C20H20O5	3
1096	343.081	7.27	[M + H]+	C18H14O7	3		Phenylpropanoids and polyketides
2474	344.316	23.88	[M + H]+	C20H41NO3	3		Organic nitrogen compounds	Organonitrogen compounds	Amines	Alkanolamines
2242	347.219	23.37	[M + H]+	C21H30O4	3
1711	349.199	14.94	[M + Na]+	C18H30O5	3		Lipids and lipid-like molecules	Fatty Acyls	Eicosanoids	Prostaglandins and related compounds
2587	349.235	24.47	[M + H]+	C21H32O4	3
3191	361.235	26.55	[M + H]+	C17H32N2O6	3		Organic acids and derivatives	Carboxylic acids and derivatives	Amino acids, peptides, and analogues	Amino acids and derivatives
1823	363.177	17.33	[M + H]+	C16H22N6O4	3
1837	363.214	17.64	[M + Na]+	C19H32O5	3
2737	364.322	24.99	[M + H]+	C23H41NO2	3		Lipids and lipid-like molecules	Fatty Acyls
1783	365.193	16.4	[M + H]+	C16H24N6O4	3
3065	368.425	26.92	[M + H]+	C25H53N	3		Lipids and lipid-like molecules
5672	368.426	30.61	[M + H]+	C25H53N	3
865	369.118	5.03	[M + H]+	C17H20O9	3		Organic oxygen compounds	Organooxygen compounds	Carbohydrates and carbohydrate conjugates	Glycosyl compounds
1858	369.263	18.13	[M + H]+	C21H36O5	3		Lipids and lipid-like molecules	Fatty Acyls
1831	376.233	17.44	[M + H]+	C14H29N7O5	3		Organic acids and derivatives	Carboxylic acids and derivatives	Amino acids, peptides, and analogues	Amino acids and derivatives
1905	379.209	19.16	[M + H]+	C17H26N6O4	3		Organoheterocyclic compounds	Imidazopyrimidines	Purines and purine derivatives
181	381.212	1	[M + H]+	C18H28N4O5	3		Organic acids and derivatives	Carboxylic acids and derivatives
2931	389.267	25.71	[M + H]+	C19H36N2O6	3		Organic acids and derivatives
5074	393.298	29.8	[M + H]+	C24H40O4	3		Lipids and lipid-like molecules
551	409.183	2.68	[M + H]+	C16H28N2O10	3		Organic acids and derivatives
3110	409.274	26.3	[M + H]+	C27H36O3	3		Lipids and lipid-like molecules
2530	423.311	24	[M + H]+	C25H42O5	3		Lipids and lipid-like molecules	Fatty Acyls	Fatty acid esters
1732	425.264	15.32	[M + H]+	C22H36N2O6	3		Organic acids and derivatives	Carboxylic acids and derivatives
789	451.124	4.68	[M + H]+	C21H22O11	3		Phenylpropanoids and polyketides	Flavonoids	Flavonoid glycosides
2747	507.33	25.15	[M + H]+	C25H42N6O5	3
781	534.197	4.52	[M + H]+	C26H31NO11	3		Organic oxygen compounds	Organooxygen compounds	Carbohydrates and carbohydrate conjugates
2724	541.389	25.07	[M + Na]+	C32H54O5	3		Lipids and lipid-like molecules	Fatty Acyls
2707	551.357	25.01	[M + H]+	C27H46N6O6	3		Organic nitrogen compounds	Organonitrogen compounds	Amines
1704	569.294	14.79	[M + H]+	C25H40N6O9	3		Organic acids and derivatives	Carboxylic acids and derivatives
881	581.151	5.28	[M + H]+	C26H28O15	3		Phenylpropanoids and polyketides	Isoflavonoids	Flavonoid glycosides	Flavonoid C-glycosides
3676	607.256	27.43	[M + H]+	C34H38O10	3
4165	611.468	27.46	[M + Na]+	C37H64O5	3		Lipids and lipid-like molecules	Fatty Acyls
3304	615.493	26.94	[M + Na]+	C37H68O5	3		Lipids and lipid-like molecules	Fatty Acyls
1475	619.276	11.96	[M + H]+	C33H38N4O8	3
2711	627.463	25.01	[M + Na]+	C37H64O6	3		Lipids and lipid-like molecules	Glycerolipids	Diradylglycerols
2617	683.436	24.67	[M + H]+	C37H62O11	3		Organic oxygen compounds	Organooxygen compounds
2567	732.547	24.4	[M + H]+	C40H78NO8P	3		Lipids and lipid-like molecules	Glycerophospholipids
3154	840.546	26.37	[M + Na]+	C47H80NO8P	3		Lipids and lipid-like molecules	Glycerophospholipids	Glycerophosphoethanolamines	Phosphatidylethanolamines
4126	401.285	28.38			4
5435	600.418	30.35			4
1496	428.3	12.23			4
1619	446.276	13.83			4
5440	621.308	30.31			4
5546	551.426	30.47			4
4347	551.428	28.98			4
1903	546.319	19.15			4
5064	829.507	29.82			4
3066	831.52	26.14			4
2697	861.496	25			4
3346	875.514	26.92			4
2770	877.49	25.24			4
3626	991.558	27.29			4
1605	301.071	13.69			4
3922	839.499	28.14			4
2784	458.348	25.25			4
2748	502.374	25.15			4
2706	546.401	25.01			4
2665	590.428	24.9			4
2641	634.453	24.78			4
2618	678.48	24.67			4
2588	766.531	24.46			4
1567	351.214	13.11			4
1574	352.247	13.06			4
386	468.182	2.09			4
680	482.199	3.69			4
444	583.209	2.4			4
836	597.226	4.77			4
318	295.128	1.82			4
840	296.113	4.78			4
321	296.134	1.84			4
2040	218.162	21.33			4
169	204.092	1.09			4
2381	391.225	23.47			4
2549	393.241	24.43			4
2427	417.24	23.49			4
1546	789.334	12.85			4
1541	807.345	12.76			4
1061	433.114	7.01			4
1136	434.116	7.15			4
987	450.112	6.05			4
1099	463.125	7.46			4
1195	464.128	7.58			4
934	595.167	6.37			4
2096	497.312	21.82			4
4796	589.246	29.48			4
1935	641.261	19.91			4
1533	645.293	12.72			4
1575	777.333	13.7			4
1688	849.393	14.59			4
1591	865.386	13.37			4
1615	879.402	13.77			4
1521	881.38	12.56			4
1786	891.402	16.39			4
1602	891.402	13.67			4
1513	925.407	12.5			4
1669	929.382	14.47			4
1737	955.398	15.44			4
1655	959.392	14.33			4
1525	969.38	12.58			4
1753	985.408	15.86			4
1617	985.408	13.79			4
1834	997.48	17.52			4
1757	1013.48	15.97			4
1768	1119.48	16.19			4
2691	856.541	25			4
3181	856.542	26.48			4
238	235.137	1.32			4
247	235.143	1.2			4
191	251.13	1.07			4
531	273.133	2.9			4
288	277.155	1.49			4
949	291.134	5.47			4
291	293.157	1.53			4
392	397.196	2.15			4
1080	514.264	6.84			4
1184	636.265	7.4			4
1344	676.271	9.31			4
2330	379.306	23.15			4
2329	396.333	23.15			4
2294	440.36	23.05			4
2195	484.386	22.95			4
2762	512.416	25.67			4
2731	556.442	25.53			4
2828	600.468	25.39			4
3435	614.488	26.95			4
2225	660.489	22.65			4
5591	429.374	30.25			4
2543	277.216	24.35			4
2175	278.22	22.3			4
3550	279.233	27.2			4
1876	293.211	18.66			4
1843	347.183	17.09			4
2163	351.253	22.24			4
1806	351.253	16.9			4
1943	353.27	20.18			4
2089	353.271	22.05			4
21	365.106	0.5			4
1439	381.027	10.75			4
597	449.107	3.08			4
1667	497.144	14.31			4
1807	513.306	16.9			4
2570	522.356	24.41			4
1685	527.155	14.18			4
2099	532.349	22.05			4
976	535.108	6.29			4
1797	541.171	16.54			4
1853	551.283	17.58			4
768	567.172	4.5			4
1700	577.268	14.72			4
1433	579.135	10.54			4
1894	579.284	18.91			4
1210	595.166	7.29			4
1467	607.112	11.56			4
1013	611.163	5.94			4
905	625.14	5.53			4
1230	625.176	8.02			4
149	626.17	0.87			4
778	628.159	4.31			4
1511	639.171	12.44			4
1015	641.172	6.22			4
1460	659.198	10.59			4
1208	669.167	7.67			4
1256	671.197	8.36			4
1183	683.147	7.3			4
1459	689.209	10.09			4
1431	690.212	10.51			4
1353	707.219	9.55			4
1224	757.199	7.77			4
1051	757.219	6.61			4
1221	758.202	7.77			4
1263	771.216	8.44			4
1265	772.218	8.43			4
1161	773.194	6.6			4
1046	774.197	6.56			4
1212	787.211	7.55			4
1479	787.225	11.91			4
876	787.228	4.59			4
1213	788.213	7.71			4
4629	827.493	29.03			4
1341	859.193	9.34			4
1295	889.204	8.85			4
1492	935.353	12.24			4
1691	949.369	14.58			4
128	103.055	0.74			4
8	104.107	0.44			4
127	107.049	0.74			4
1371	109.1	9.8			4
316	114.089	1.79			4
279	118.062	1.36			4
25	119.09	0.49			4
1415	211.131	10.16			4
1705	223.063	14.79			4
984	223.132	6.01			4
12	235.166	0.48			4
92	241.154	0.6			4
103	247.128	0.65			4
910	249.149	5.56			4
129	257.148	0.51			4
65	261.058	0.59			4
74	268.104	0.59			4
60	275.111	0.59			4
240	287.159	1.3			4
300	296.111	1.6			4
1660	305.174	14.41			4
1424	316.143	10.25			4
1404	322.2	10.11			4
3139	329.209	26.36			4
546	331.155	3.08			4
2145	331.188	22.12			4
650	334.139	3.46			4
424	334.184	2.26			4
1990	335.218	20.66			4
2362	348.222	23.34			4
1719	350.232	14.98			4
1640	353.23	14.13			4
1642	354.263	14.07			4
2347	357.261	23.25			4
1787	360.238	16.44			4
1664	363.178	14.41			4
2018	367.164	20.95			4
1510	370.259	12.5			4
539	375.126	2.94			4
2962	383.327	25.85			4
2498	387.214	23.99			4
2028	389.231	21.23			4
1951	391.245	20.26			4
2164	391.246	22.25			4
1804	396.275	16.83			4
1240	401.159	8.19			4
2328	401.289	23.15			4
1830	407.241	17.79			4
1959	415.212	20.3			4
2811	419.278	25.35			4
2054	421.256	21.31			4
1580	423.235	13.26			4
2935	423.273	25.71			4
2177	423.274	22.21			4
461	424.171	2.54			4
1486	425.25	12.19			4
1961	437.194	20.3			4
1726	441.276	15.08			4
2295	445.315	23.05			4
1960	453.168	20.3			4
1381	457.207	9.59			4
2529	463.304	25.06			4
1535	483.22	12.51			4
2280	489.341	22.96			4
873	497.163	5.15			4
2470	498.4	23.81			4
1416	515.248	10.03			4
1296	516.186	8.84			4
1181	519.241	7.92			4
924	525.157	5.67			4
587	530.217	3.08			4
1116	531.242	7.23			4
1277	531.243	8.58			4
1280	533.258	8.59			4
2264	533.366	22.87			4
1409	537.23	10.05			4
2095	537.305	22.06			4
1515	538.218	12.52			4
835	539.174	4.79			4
1249	540.244	8.26			4
1774	545.203	16.65			4
1777	551.283	16.24			4
1625	552.234	13.9			4
1822	553.299	16.97			4
1348	554.27	9.5			4
1278	555.241	8.77			4
1594	557.166	13.44			4
1282	560.177	8.63			4
1792	560.208	16.47			4
755	561.194	3.95			4
1889	561.273	18.85			4
2730	561.398	25.48			4
1762	567.278	16.15			4
1724	570.297	15.02			4
1760	571.308	16.06			4
2246	577.392	22.8			4
1544	583.272	12.82			4
1849	583.309	17.54			4
3768	583.416	28.23			4
1457	585.288	11.62			4
2426	586.453	23.58			4
1434	587.303	10.71			4
2666	595.384	24.9			4
3892	600.418	28.18			4
5013	607.293	28.62			4
4068	609.273	28.67			4
4183	625.267	28.48			4
1779	634.234	16.33			4
2642	639.41	24.78			4
1473	641.187	11.85			4
1624	643.276	13.86			4
1578	659.273	13.23			4
1517	661.287	12.51			4
1350	667.186	9.5			4
1206	670.17	7.67			4
1749	673.287	15.79			4
1553	675.208	12.92			4
1814	681.29	17.05			4
5707	683.45	30.72			4
1924	699.357	19.97			4
1480	713.209	11.97			4
1734	715.351	15.39			4
1877	717.314	18.7			4
1818	718.356	17.15			4
869	723.09	5.08			4
1585	731.346	13.5			4
1264	735.247	8.47			4
1744	745.362	15.85			4
3005	745.414	25.97			4
2509	759.43	24.08			4
3069	771.504	26.15			4
3137	787.501	26.35			4
3534	799.531	27.67			4
1554	803.313	12.94			4
1735	807.344	15.35			4
5716	815.528	30.72			4
1450	823.338	11.11			4
3067	826.566	26.18			4
1537	829.327	12.72			4
2728	842.562	25.06			4
2752	843.488	25.3			4
3152	845.503	26.36			4
1504	847.245	12.46			4
1549	847.375	12.87			4
2713	847.518	25.03			4
2721	848.524	25.02			4
2975	854.527	25.89			4
1284	857.346	8.7			4
2851	859.481	25.48			4
2678	862.5	25			4
1635	865.256	14.13			4
1687	871.374	14.59			4
2986	879.505	25.9			4
2162	879.505	22.19			4
1590	887.368	13.37			4
2010	895.501	20.81			4
1656	899.37	14.33			4
2726	905.487	25.07			4
5720	937.586	30.75			4
1566	941.347	13.09			4
1694	947.354	14.68			4
3309	959.571	26.92			4
5590	961.587	30.5			4
1466	967.38	11.66			4
1571	973.373	13.17			4
1736	977.379	15.43			4
1739	983.391	15.59			4
1501	991.379	12.27			4
2797	991.56	25.8			4
2439	1005.54	24.18			4
3004	1007.55	25.97			4
1758	1035.46	15.97			4
1800	1089.4	16.64			4
1771	1120.48	16.19			4
